# From ancestral patterns of variation to the human condition: Leveraging disease phenotype associations and gene expression changes

**DOI:** 10.64898/2026.11.22.768481

**Authors:** Elif M. Yildiz, Gonzalo Barrio, Yulia Yakubenkova, Cedric Boeckx

## Abstract

The shift in perspective to characterize the genetic basis of the human condition beyond fully fixed mutations opens many possibilities to scrutinize the nature of high-frequency derived variants in modern human genomes through the effect of the minor alleles, either already present in extant *Pan* relatives (“basal”), or found across most genomes of extinct hominins and likely introgressed into *sapiens* genomes. Here we present the results of intersecting a comprehensive catalog of such loci with the ClinVar and gnomAD databases, which provide associations with disease phenotypes, valuable to infer functional impacts. Recurrent disease associations highlight terms with sensorimotor processing and ataxia. Examining the impact of these variants in the GTEx database reveals striking differences between “basal” and “derived” patterns of variation: In contrast to minor alleles traceable to the Pan lineage (“basal variation”), minor alleles that are derived in extinct hominin genomes are found in highly constrained genomic regions in the GnomAD database, and are in general depleted of brain-specific effects in the GTEx database. Our Gtex analysis also highlights the cerebellum as the tissue with the most salient differences between major and minor (basal) alleles, pointing to the relevance of this brain region for understanding the evolution of our lineage. This finding is further reinforced by a Gene Ontology pathway analysis, which brings out metabolic terms, some specific to the cerebellum and glial cell types.
