## Supplementary material for "From ancestral patterns of variation to the human condition: Leveraging disease phenotype associations and gene expression changes": Suppl. Material: 1_variants_dataset.xlsx

### Sheet: basal
CHROM	POS	ID	REF	ALT
chr1	1022260	rs6657048	C	T
chr1	9716517	rs2230735	A	G
chr1	10303999	rs41274462	A	G
chr1	11974748	rs879690	T	C
chr1	12009741	rs77262016	T	C
chr1	12029889	rs117146839	C	G
chr1	15443604	rs6679763	G	C
chr1	15444626	rs34949635	A	G
chr1	21233587	rs2228321	A	G
chr1	21847497	rs35917892	A	G
chr1	36009017	rs74645199	A	G
chr1	40300870	rs41466547	A	T
chr1	40301906	rs6674856	A	G
chr1	40303502	rs76810153	G	T
chr1	40303912	rs6684531	T	C
chr1	42925828	rs55728431	C	A
chr1	42928941	rs2228490	T	C
chr1	43346584	rs190983971	A	G
chr1	43354375	rs142139493	A	C
chr1	46189428	rs113174528	T	C
chr1	46410816	rs74783386	G	C
chr1	46410857	rs78008000	A	G
chr1	46411612	rs77724956	T	G
chr1	46412213	rs75429705	C	G
chr1	63629371	rs855313	G	T
chr1	103021688	rs34587338	T	C
chr1	103025905	rs12731843	T	G
chr1	103026712	rs77847487	G	T
chr1	112956239	rs60953496	G	C
chr1	149928056	rs17643644	G	A
chr1	154569616	rs3926124	A	G
chr1	155965141	rs138026315	A	T
chr1	158678420	rs183647059	T	C
chr1	159073251	rs34479821	C	T
chr1	160238682	rs16831675	T	C
chr1	160277494	rs56089807	A	C
chr1	160279572	rs74125561	A	G
chr1	160332508	rs57425682	T	C
chr1	160351275	rs12239747	A	G
chr1	185864499	rs114305799	T	C
chr1	185989605	rs7539719	A	G
chr1	198706934	rs2230606	A	C
chr1	198708257	rs41314043	G	A
chr1	198722466	rs12136658	T	A
chr1	198728462	rs72738067	T	A
chr1	201047096	rs140742077	A	G
chr1	207480019	rs17618	A	G
chr1	215634680	rs41308435	T	C
chr1	215648597	rs41315587	C	T
chr1	215648629	rs41304083	G	A
chr1	218345400	rs10482718	A	G
chr1	226965077	rs2297411	T	G
chr1	226965995	rs75286417	T	C
chr1	235734607	rs35333195	C	T
chr1	235800337	rs74641549	T	G
chr1	235801123	rs9803890	C	T
chr1	237610757	rs7522981	G	C
chr1	237668196	rs148000020	G	A
chr10	16486579	rs34728849	C	T
chr10	26021541	rs35010955	C	T
chr10	49524635	rs113887203	A	G
chr10	49611355	rs8187726	G	C
chr10	49611667	rs8187729	A	G
chr10	49615784	rs8178986	G	A
chr10	54237025	rs12265855	G	A
chr10	56358454	rs73283603	A	G
chr10	71363319	rs2275579	C	T
chr10	71694384	rs2305211	G	A
chr10	71712808	rs77821631	T	G
chr10	72128136	rs79032469	T	A
chr10	74072494	rs74146315	A	G
chr10	74074660	rs58026892	T	C
chr10	74105512	rs57050827	G	A
chr10	84205818	rs4933977	C	T
chr10	86687228	rs76615432	T	C
chr10	86687325	rs111941601	A	C
chr10	87879967	rs182725594	G	C
chr10	87952904	rs543066886	G	A
chr10	87967174	rs150265244	G	A
chr10	110900502	rs11548767	A	G
chr10	111013141	rs371721188	C	T
chr11	796037	rs111520133	A	G
chr11	1252416	rs148759448	T	C
chr11	1254681	rs56141203	T	C
chr11	1254758	rs56232219	T	C
chr11	1255193	rs56123928	G	C
chr11	1255237	rs56344012	A	G
chr11	1255464	rs56229218	T	C
chr11	1257682	rs56220864	G	C
chr11	1257718	rs55665964	G	C
chr11	1764171	rs144932926	T	C
chr11	2588653	rs59161111	G	A
chr11	8730030	rs200801002	A	G
chr11	14859183	rs111436102	T	C
chr11	45810958	rs7130656	A	G
chr11	45910096	rs79435202	T	G
chr11	46667803	rs61736849	T	C
chr11	59845386	rs35211634	T	C
chr11	62531229	rs115660558	C	T
chr11	62575346	rs36080058	C	T
chr11	62881314	rs114506587	T	G
chr11	66710644	rs34275473	A	C
chr11	70471324	rs371429377	A	C
chr11	86949210	rs77424184	C	G
chr11	88337690	rs11019400	A	G
chr11	88337746	rs11600158	A	G
chr11	93700096	rs78205695	G	A
chr11	103198212	rs11225600	G	A
chr11	108147648	rs79764488	G	A
chr11	108256283	rs2229019	C	T
chr11	112088838	rs9919624	A	G
chr11	117994131	rs2228055	A	G
chr11	118503146	rs2071702	C	T
chr11	118902116	rs78780803	T	C
chr11	118979003	rs78044850	T	C
chr11	119271453	rs115279244	G	A
chr11	119307829	rs151221935	G	A
chr11	119341065	rs147285871	A	G
chr11	119663608	rs60405761	C	T
chr11	119664215	rs138678304	A	G
chr11	121102721	rs35507522	A	G
chr11	121313254	rs73592766	T	C
chr11	125595967	rs10082632	T	C
chr11	125606357	rs34964592	C	G
chr11	130473128	rs61746092	C	T
chr11	134261023	rs75844584	G	A
chr11	134261186	rs77368661	T	C
chr11	134265162	rs79738869	A	C
chr12	2120310	rs55792866	G	A
chr12	2582511	rs11831766	T	C
chr12	2584721	rs74053838	C	G
chr12	2586151	rs1107389	T	C
chr12	2593044	rs58411337	G	A
chr12	4910053	rs11831584	C	T
chr12	4910281	rs74058081	C	G
chr12	8846296	rs55906630	A	G
chr12	32796318	rs57690055	G	A
chr12	47879057	rs2228572	C	T
chr12	47979006	rs73297161	A	G
chr12	47980228	rs57444859	T	C
chr12	47983086	rs17801742	G	T
chr12	47984164	rs41263845	A	G
chr12	47984597	rs41317939	G	A
chr12	52644572	rs3825222	C	G
chr12	53506856	rs35822762	A	G
chr12	56346898	rs2066807	C	T
chr12	65218627	rs6581621	G	A
chr12	65246980	rs12302249	T	C
chr12	65247960	rs12304180	A	T
chr12	80313505	rs12316424	C	T
chr12	98596140	rs79625667	A	G
chr12	110920462	rs76139625	G	C
chr12	111679205	rs61308437	G	A
chr12	112419150	rs7972574	T	A
chr12	114671596	rs77971713	A	G
chr12	120438673	rs77643067	A	G
chr12	123893267	rs6488908	C	T
chr13	32352807	rs721185	C	T
chr13	40805136	rs9577152	A	G
chr13	49186098	rs112538251	A	C
chr13	66631388	rs3764117	A	C
chr13	75341125	rs9565152	T	C
chr13	83880520	rs145628951	G	T
chr13	95760808	rs3087336	G	A
chr13	110424882	rs78713113	C	T
chr13	110642538	rs113709957	C	T
chr14	20477196	rs17878900	C	T
chr14	24240145	rs10141326	A	G
chr14	31565042	rs373232503	T	C
chr14	50302003	rs77736285	C	A
chr14	58540102	rs11611	T	C
chr14	64031176	rs34625768	G	A
chr14	64775188	rs4902310	G	A
chr14	73222921	rs362393	A	G
chr14	75902178	rs200369228	G	C
chr14	75963525	rs3917200	C	T
chr14	77433829	rs146288421	A	C
chr14	88877467	rs74079414	A	G
chr14	91947825	rs373215707	G	A
chr14	94380948	rs1049800	A	G
chr14	96833254	rs10134437	T	C
chr14	101964687	rs17511858	G	A
chr14	101964737	rs2273437	C	T
chr14	105241272	rs140813617	G	A
chr15	33859700	rs79305633	G	T
chr15	41044982	rs61757230	C	G
chr15	41505523	rs148513655	G	A
chr15	42399466	rs3743003	G	A
chr15	42952346	rs35996841	A	G
chr15	43003854	rs34803922	G	A
chr15	43220876	rs16957499	G	A
chr15	43232939	rs7176183	A	G
chr15	48207790	rs35342218	T	C
chr15	48430687	rs363836	C	T
chr15	48433009	rs363823	G	A
chr15	48445062	rs118100306	T	C
chr15	48449172	rs112898751	G	A
chr15	52154003	rs6493537	C	T
chr15	52359977	rs13329278	C	T
chr15	58541794	rs6078	A	G
chr15	65003167	rs35477493	T	C
chr15	66386717	rs62013660	G	A
chr15	68207125	rs6494720	A	C
chr15	68207450	rs8033190	C	T
chr15	80879723	rs35541581	G	T
chr15	88838796	rs372041880	T	C
chr15	89219045	rs3743384	G	A
chr15	89293908	rs11857960	G	A
chr15	90760181	rs28385009	A	G
chr15	92939879	rs145374222	T	C
chr15	98961954	rs572141274	T	C
chr16	2072821	rs7196184	A	G
chr16	2496118	rs13339105	A	C
chr16	3582334	rs3751839	A	G
chr16	3594403	rs75762935	T	C
chr16	3595606	rs77985244	G	A
chr16	3597691	rs74319927	T	A
chr16	3597786	rs76350200	A	G
chr16	3600986	rs113490934	G	C
chr16	3745362	rs3025684	G	T
chr16	3781186	rs130018	G	C
chr16	3810639	rs3025702	G	A
chr16	9761132	rs112151383	A	G
chr16	9761764	rs113843373	T	C
chr16	15717397	rs76459240	T	A
chr16	15718239	rs12917928	T	C
chr16	15721191	rs113462408	T	C
chr16	16182435	rs59593133	T	G
chr16	16182484	rs59757815	C	T
chr16	31182673	rs73530283	T	C
chr16	31184918	rs74015090	G	C
chr16	31191929	rs73530293	A	G
chr16	31193241	rs16956408	A	G
chr16	31466121	rs116201073	A	C
chr16	47587662	rs56268318	T	C
chr16	47701452	rs9940720	T	G
chr16	56519902	rs115078074	A	G
chr16	56519904	rs78076550	A	G
chr16	56915837	rs115344087	T	G
chr16	66528980	rs144627957	T	C
chr16	70253671	rs8045571	G	A
chr16	70254321	rs8046662	A	G
chr16	70268430	rs16970302	A	G
chr16	70271778	rs74024185	G	C
chr16	70500950	rs80034177	G	A
chr16	70523355	rs16970260	G	A
chr16	70659677	rs138898622	C	T
chr16	74740097	rs35874850	G	C
chr16	74874248	rs61733724	G	A
chr16	84452063	rs201509217	G	A
chr16	84498058	rs8046813	C	A
chr16	88430044	rs74384633	G	T
chr16	88433932	rs61472141	C	A
chr16	88433940	rs13334190	G	T
chr16	88439378	rs78600508	A	G
chr16	88811949	rs8191469	A	G
chr16	89195074	rs2270416	C	G
chr16	89553289	rs8044175	A	T
chr16	89749906	rs17227064	T	C
chr16	89778879	rs2302162	T	C
chr17	1483621	rs61756682	C	T
chr17	1775044	rs3891224	G	T
chr17	6461561	rs73346359	A	G
chr17	7703032	rs34016213	G	A
chr17	10535374	rs3744566	G	A
chr17	10630081	rs376208076	A	G
chr17	10630259	rs73976869	G	A
chr17	10635772	rs35230241	T	C
chr17	10680809	rs2662957	A	G
chr17	10680847	rs2662956	G	A
chr17	28537590	rs188710272	C	T
chr17	38330121	rs55727040	T	G
chr17	42309043	rs28395855	G	A
chr17	42795145	rs2290042	C	T
chr17	43754338	rs17886183	G	T
chr17	45286703	rs113278485	A	G
chr17	47221678	rs114024716	T	C
chr17	50168516	rs1801190	T	C
chr17	58703179	rs193023469	A	G
chr17	63607197	rs16969349	A	G
chr17	63607524	rs73333836	T	C
chr17	63940749	rs2228995	T	C
chr17	63951646	rs79893125	A	T
chr17	63966177	rs16947296	A	G
chr17	67918795	rs80201495	G	A
chr17	74916083	rs113905467	T	G
chr17	74917502	rs111611253	G	T
chr17	75730516	rs374003966	C	T
chr17	75757224	rs151053969	G	A
chr17	77499035	rs9904206	T	G
chr17	78138569	rs11651864	T	A
chr17	78807115	rs3744796	T	C
chr17	80107730	rs5822325	G	A
chr17	80202434	rs8069255	A	G
chr17	81511155	rs80345231	C	T
chr17	81529269	rs34567655	T	A
chr17	81934186	rs1105628	C	T
chr17	81934710	rs872029	C	T
chr18	2917347	rs4781	C	T
chr18	2926453	rs145211520	C	T
chr18	2926625	rs112137712	T	C
chr18	2926700	rs111549482	C	T
chr18	3149155	rs36098676	G	A
chr18	3457697	rs2229335	A	G
chr18	6958610	rs543355	T	G
chr18	12344286	rs75206140	T	C
chr18	21815995	rs2959512	C	T
chr18	22183050	rs3764962	C	T
chr18	31025852	rs35296997	T	A
chr18	31403602	rs7229252	A	G
chr18	33739915	rs61729751	A	G
chr18	46601264	rs10163657	T	C
chr18	50932347	rs142847061	A	G
chr18	55228772	rs8087570	T	C
chr18	55234376	rs41483647	A	G
chr19	1430304	rs113778676	T	C
chr19	1620999	rs11882821	A	G
chr19	1622373	rs11879402	T	C
chr19	3925398	rs73919392	T	C
chr19	3977503	rs117017020	A	G
chr19	10759817	rs113192269	T	C
chr19	10985034	rs74720709	T	C
chr19	10985220	rs78732262	A	G
chr19	10986175	rs111447132	A	G
chr19	11002975	rs17001078	A	G
chr19	11442466	rs62638749	G	A
chr19	11448643	rs150798392	C	G
chr19	11449092	rs34351170	T	C
chr19	12806706	rs11554400	A	G
chr19	15370170	rs34063092	A	T
chr19	17338348	rs75326392	A	G
chr19	17837923	rs3212752	T	C
chr19	18931578	rs57792670	G	C
chr19	19192464	rs73922821	C	G
chr19	19199238	rs73922830	G	A
chr19	19201728	rs73922832	T	G
chr19	29530187	rs115230064	C	G
chr19	35839375	rs34736717	T	C
chr19	35843517	rs437168	A	G
chr19	35904544	rs1802029	C	T
chr19	35995607	rs76336581	T	C
chr19	38930634	rs34264048	A	C
chr19	41970487	rs61733017	T	C
chr19	45547570	rs190885103	G	A
chr19	46919050	rs112108478	C	T
chr19	48993294	rs2287755	T	C
chr19	49165931	rs7252493	T	C
chr19	49167950	rs113984787	A	G
chr19	49168514	rs113159745	T	C
chr19	50402505	rs1143666	T	C
chr19	50413515	rs1274607	A	C
chr19	54129140	rs34154455	T	C
chr2	1484823	rs17091745	C	T
chr2	1484842	rs114401108	A	T
chr2	1484844	rs114796303	G	A
chr2	6877812	rs35784105	T	C
chr2	11618365	rs114783798	T	G
chr2	26279989	rs72851534	G	A
chr2	26290439	rs7601689	G	A
chr2	26457542	rs55744034	G	A
chr2	27086811	rs116028777	C	T
chr2	32477493	rs61754196	C	A
chr2	47462781	rs6741393	T	C
chr2	47782786	rs3136229	T	C
chr2	47798555	rs1800936	C	T
chr2	51028836	rs62143025	C	T
chr2	55923714	rs10167115	C	T
chr2	71516246	rs11903960	C	A
chr2	71516854	rs79470017	C	G
chr2	71517255	rs13402171	C	T
chr2	71655857	rs59664907	G	C
chr2	72492402	rs75459335	T	G
chr2	73450681	rs115517108	C	T
chr2	74461436	rs35533773	C	T
chr2	74462544	rs34838944	T	A
chr2	98377846	rs58990587	C	T
chr2	98397829	rs13429817	G	C
chr2	140506803	rs139084384	A	G
chr2	157736740	rs74392193	A	G
chr2	161839904	rs2084543	C	T
chr2	169205568	rs13397109	A	T
chr2	178620872	rs2303829	A	G
chr2	178636063	rs55847232	G	A
chr2	178704673	rs2742344	T	A
chr2	178705387	rs2742342	C	T
chr2	178709988	rs2562841	C	T
chr2	178714639	rs2627044	C	T
chr2	178714967	rs2562837	G	A
chr2	178735921	rs2742347	A	G
chr2	178770209	rs2306636	G	A
chr2	189003684	rs3765161	G	A
chr2	189006897	rs10194475	C	T
chr2	201078708	rs11887751	C	G
chr2	201620883	rs192214909	G	C
chr2	201621906	rs74884418	G	A
chr2	201622075	rs77649251	C	T
chr2	201622113	rs76042698	T	G
chr2	201622280	rs142233268	G	A
chr2	201623148	rs143516209	G	A
chr2	201623816	rs139374574	G	A
chr2	202561945	rs17199249	G	A
chr2	202565944	rs7600694	T	C
chr2	206123929	rs10198830	A	C
chr2	206144030	rs2230890	T	C
chr2	209840555	rs116304707	G	T
chr2	215049767	rs34273324	C	G
chr2	218165120	rs16858811	G	A
chr2	218663143	rs35843327	T	G
chr2	219078082	rs6720495	C	T
chr2	230202589	rs7606916	T	G
chr2	231108649	rs61731723	T	G
chr2	232525822	rs75180050	T	G
chr2	233767183	rs34650714	C	T
chr2	237372562	rs80185031	T	C
chr2	237374829	rs11896521	G	A
chr2	240870753	rs117357855	T	C
chr2	240874192	rs78178548	T	C
chr20	10656409	rs10485741	A	G
chr20	19975954	rs78976197	A	G
chr20	33853561	rs114112565	T	C
chr20	36194249	rs2295568	T	C
chr20	36946776	rs7271776	T	C
chr20	38728328	rs34517228	T	A
chr20	45094928	rs7264544	A	G
chr20	45316847	rs34078698	A	T
chr20	46037307	rs3746519	T	C
chr20	46048088	rs12481488	C	T
chr20	46733760	rs6018008	A	G
chr20	51784140	rs3171177	T	C
chr20	58651263	rs6026428	C	T
chr20	58678190	rs138678203	G	A
chr20	63933010	rs61744085	A	G
chr21	32602266	rs138091636	G	A
chr21	32609875	rs111591095	C	T
chr21	36753725	rs9967991	G	T
chr21	36753987	rs73398122	A	G
chr21	37473153	rs16995170	A	G
chr21	42388518	rs35227181	T	A
chr21	42477381	rs146298259	C	T
chr21	44330285	rs11552068	C	T
chr21	44439144	rs75216734	T	G
chr21	44637719	rs115298124	A	G
chr21	45999890	rs8131227	T	A
chr21	46152973	rs61735836	A	G
chr21	46346199	rs34500739	C	G
chr22	26347723	rs149869184	T	C
chr22	28741483	rs17879734	G	C
chr22	32110054	rs17683704	T	G
chr22	32110063	rs33954001	A	G
chr22	33304162	rs78116727	C	G
chr22	36930401	rs16845	C	T
chr22	36937364	rs16997510	C	T
chr22	37241567	rs6000622	G	A
chr22	40929572	rs12168140	A	C
chr22	40929801	rs12168248	G	A
chr22	42211332	rs17002888	C	G
chr22	46346779	rs12160940	A	G
chr22	46352436	rs12160381	T	C
chr22	50060440	rs2294384	T	C
chr3	4658283	rs2306868	C	T
chr3	12433998	rs41516544	A	G
chr3	12503592	rs3796329	C	T
chr3	37011629	rs13320360	A	G
chr3	43347747	rs2036617	A	G
chr3	43348017	rs34730190	C	G
chr3	43432608	rs113187031	T	C
chr3	44801948	rs72875737	T	C
chr3	44815007	rs77079961	T	C
chr3	46989292	rs113523265	C	T
chr3	48591797	rs112805032	A	G
chr3	49099233	rs113144521	A	G
chr3	51627761	rs113971604	A	G
chr3	51986395	rs323893	G	A
chr3	51987076	rs323894	T	C
chr3	51987300	rs323895	C	G
chr3	52347849	rs61734653	A	G
chr3	52383975	rs61749019	A	G
chr3	52392973	rs148913561	G	A
chr3	52402901	rs146661777	A	C
chr3	52440464	rs111301698	G	A
chr3	52505661	rs111466273	G	A
chr3	81670925	rs13320194	A	G
chr3	93973811	rs556711298	T	G
chr3	100655966	rs41272977	T	G
chr3	101225687	rs116405398	T	C
chr3	101244423	rs35648234	T	C
chr3	114178907	rs190248679	C	T
chr3	127606112	rs2307315	T	G
chr3	128795218	rs73198858	C	T
chr3	142503742	rs7618253	A	T
chr3	150928443	rs75188440	G	A
chr3	155853486	rs3804769	G	T
chr3	160258483	rs16831149	G	A
chr3	165030717	rs113456182	T	C
chr3	180616931	rs11914833	C	T
chr3	193697473	rs10419	C	T
chr3	195868534	rs1056726	T	C
chr4	1805551	rs111460786	C	G
chr4	2304318	rs112076615	T	G
chr4	5622803	rs60121553	A	G
chr4	5640522	rs145277501	A	C
chr4	5753323	rs11731603	A	C
chr4	6863842	rs16839403	C	A
chr4	13542053	rs111283169	C	A
chr4	25671609	rs112461275	C	T
chr4	65365981	rs35363653	T	C
chr4	87846214	rs61731017	C	T
chr4	87846329	rs61731016	T	A
chr4	88076488	rs370387859	G	A
chr4	88436931	rs143485545	A	G
chr4	88442452	rs4413373	G	A
chr4	99597126	rs17533489	G	A
chr4	102723925	rs6857760	T	C
chr4	107944852	rs13104867	C	T
chr4	127921606	rs3733319	A	G
chr4	140400496	rs112605307	C	T
chr4	168925229	rs112116419	A	T
chr4	186288936	rs4253865	C	A
chr5	14741875	rs2288474	C	T
chr5	53072642	rs3212583	G	A
chr5	78782006	rs7721866	A	G
chr5	80665312	rs368468467	G	C
chr5	83538158	rs113965318	T	C
chr5	83538579	rs34050047	G	A
chr5	83539126	rs113659987	G	C
chr5	83542127	rs144214095	C	T
chr5	87268660	rs146525982	G	T
chr5	112794057	rs66964065	C	T
chr5	112815043	rs17134956	T	C
chr5	127331434	rs10519949	G	T
chr5	127331576	rs17684438	A	G
chr5	127410248	rs76221063	C	G
chr5	127443158	rs7737871	C	T
chr5	127458728	rs11745840	G	C
chr5	127459128	rs17685202	C	T
chr5	127459432	rs77171194	T	C
chr5	128291517	rs10042349	G	A
chr5	131165149	rs4696	T	C
chr5	141516233	rs144081334	T	C
chr5	156764504	rs3913482	A	G
chr5	170042084	rs6555882	A	C
chr5	172337615	rs7705594	A	G
chr5	172337745	rs7725797	A	G
chr5	177280543	rs79098301	T	C
chr5	179966867	rs10060093	G	A
chr6	7542041	rs36087964	A	T
chr6	7556011	rs77254190	T	C
chr6	7585530	rs397516963	A	G
chr6	32843868	rs2071542	C	T
chr6	41158917	rs2234256	T	C
chr6	42184595	rs3749920	T	A
chr6	43670899	rs16896629	T	C
chr6	51627068	rs2661488	C	T
chr6	51632744	rs2174860	A	T
chr6	56642691	rs1024196	A	G
chr6	57190556	rs1040461	G	C
chr6	64593207	rs17404123	C	G
chr6	75105187	rs9447445	A	G
chr6	80167781	rs35969420	T	C
chr6	80167825	rs112504381	A	G
chr6	80171397	rs111903796	G	A
chr6	107459279	rs3734675	C	G
chr6	109466556	rs2232447	C	G
chr6	109481297	rs113516976	G	A
chr6	129445565	rs73775417	T	C
chr6	129503521	rs113987938	G	A
chr6	129512134	rs112619785	T	C
chr6	134028601	rs147242249	T	A
chr6	135285617	rs9494209	T	C
chr6	135358090	rs7772864	G	A
chr6	144186773	rs17073498	A	G
chr6	144190836	rs75873182	C	T
chr6	144191632	rs57069580	A	G
chr6	145919501	rs117008643	T	C
chr6	152151525	rs2348080	T	C
chr6	152152046	rs910415	C	T
chr6	152268070	rs116007471	T	C
chr6	157198804	rs112318565	C	G
chr7	3958956	rs61735677	G	A
chr7	4791430	rs12154545	A	G
chr7	4791661	rs12154622	T	C
chr7	4792338	rs11976063	C	T
chr7	4792890	rs73305396	C	T
chr7	4793072	rs76039626	T	C
chr7	4793086	rs80311758	T	C
chr7	24698996	rs17274530	A	T
chr7	26197618	rs41275982	G	A
chr7	30973975	rs35609199	C	G
chr7	34154535	rs60064022	G	A
chr7	34155491	rs73097004	A	C
chr7	41963589	rs114615136	T	C
chr7	41963675	rs77197280	A	G
chr7	41964194	rs78794712	C	A
chr7	41965002	rs34089404	G	A
chr7	41966247	rs34245321	A	G
chr7	42040420	rs73688623	A	G
chr7	47948388	rs142601530	G	A
chr7	74357450	rs111322217	G	A
chr7	75954007	rs10262966	T	C
chr7	80672053	rs3211942	A	G
chr7	87595730	rs2235074	G	T
chr7	87600877	rs3213619	G	A
chr7	92245963	rs370781912	A	G
chr7	107964867	rs10247218	C	G
chr7	130398236	rs141441037	G	T
chr7	130440699	rs7784361	T	C
chr7	134958240	rs112633425	A	G
chr7	140369626	rs113110951	A	T
chr7	141653244	rs3735282	T	C
chr7	143321392	rs111482384	G	A
chr7	152251983	rs3735156	T	G
chr8	10622782	rs79465957	C	T
chr8	22119197	rs7014851	G	C
chr8	22120956	rs57903149	C	T
chr8	24398876	rs7001097	G	A
chr8	24398999	rs7005258	A	G
chr8	24404005	rs61731545	T	C
chr8	30689248	rs8191005	A	G
chr8	52656634	rs16918075	C	T
chr8	86578666	rs41466745	C	A
chr8	93785424	rs73694952	A	G
chr8	93791372	rs73694955	G	C
chr8	99720960	rs61753724	T	C
chr8	99778928	rs7833870	A	G
chr8	105801444	rs920628	G	C
chr8	105803289	rs11995760	G	C
chr8	115619675	rs7823278	T	C
chr8	118111768	rs192302720	A	G
chr8	124045759	rs147024606	G	A
chr8	125082372	rs2384917	T	C
chr8	143816631	rs199884162	C	T
chr8	144084422	rs112703109	G	T
chr9	449874	rs34908836	A	G
chr9	2729705	rs112673841	A	G
chr9	6606639	rs12004164	G	C
chr9	6606645	rs2228095	C	T
chr9	16435716	rs3739715	A	C
chr9	36229381	rs77468060	A	T
chr9	37780325	rs530037792	C	T
chr9	74802035	rs12349050	C	G
chr9	97439269	rs7853578	A	G
chr9	97675236	rs3176751	G	C
chr9	105618150	rs75946934	G	A
chr9	108933934	rs2275640	A	G
chr9	114790878	rs16931745	T	C
chr9	120419924	rs6478475	A	G
chr9	120443634	rs3780679	A	C
chr9	126696502	rs10121481	G	A
chr9	127653937	rs17849175	G	C
chr9	127659849	rs17849177	T	C
chr9	127665135	rs17849179	G	T
chr9	127677073	rs57559410	T	C
chr9	128947846	rs113527732	T	C
chr9	134842115	rs114101109	G	C
chr9	136432507	rs35774078	G	A
chr9	136439387	rs79161998	C	T
chr9	136849438	rs75735760	G	C
chr9	137758024	rs3125794	A	C
chrX	2958381	rs35718384	G	A
chrX	9739569	rs34324958	A	G
chrX	9937320	rs7881210	G	A
chrX	10469752	rs16986145	G	A
chrX	12707660	rs7877197	G	A
chrX	16152501	rs34159776	C	T
chrX	18203626	rs74391498	C	T
chrX	18608991	rs147819758	T	C
chrX	18644622	rs1801161	C	T
chrX	18938605	rs41304737	A	C
chrX	31931939	rs16989970	T	C
chrX	32460923	rs7891769	T	G
chrX	32697993	rs1800265	G	C
chrX	41475313	rs58930096	T	C
chrX	41542815	rs138290714	G	C
chrX	41553704	rs41307351	C	T
chrX	43711950	rs1800464	A	T
chrX	46574729	rs146831351	T	C
chrX	47202857	rs7877968	A	G
chrX	47206237	rs5953010	T	G
chrX	48700687	rs141290793	A	C
chrX	50088684	rs7063765	A	T
chrX	50916280	rs17003221	T	C
chrX	53575225	rs139283158	T	C
chrX	54449671	rs1126744	T	G
chrX	54449716	rs12011120	A	G
chrX	55009124	rs6612250	T	G
chrX	63644097	rs56401522	G	C
chrX	64917843	rs6653206	A	G
chrX	64919171	rs6524946	G	A
chrX	72579627	rs142925152	G	A
chrX	74742184	rs61742545	C	T
chrX	74742403	rs61741739	T	C
chrX	77616608	rs782212670	G	A
chrX	77683833	rs146863015	A	C
chrX	103785745	rs2233697	C	T
chrX	108584550	rs58190747	C	T
chrX	108606846	rs3747408	G	C
chrX	109659521	rs193072191	T	C
chrX	115629338	rs112140311	G	A
chrX	120449022	rs150520869	A	G
chrX	120449238	rs59050206	G	A
chrX	120546951	rs6645657	G	T
chrX	120559782	rs113213082	C	T
chrX	132078459	rs61742429	C	T
chrX	133536241	rs61754631	T	C
chrX	136022705	rs6654310	G	A
chrX	137570111	rs12387258	A	G
chrX	147928802	rs25707	G	A
chrX	147929961	rs29281	G	T
chrX	153649332	rs73633708	C	T
chrX	153906605	rs5202	C	T
chrX	155259797	rs138077054	T	C

### Sheet: derived
CHROM	POS	ID	REF	ALT
chr1	1022188	rs115704555	A	G
chr1	1046008	rs368433481	G	A
chr1	1046670	rs751833707	G	A
chr1	1974126	rs77196972	C	T
chr1	2412497	rs112471479	G	C
chr1	2487163	rs115128681	C	T
chr1	7809908	rs35426314	G	A
chr1	9013532	rs79764084	A	T
chr1	9717611	rs28730671	C	T
chr1	9720138	rs28730674	A	G
chr1	9773277	rs1129358	A	T
chr1	11210838	rs377751542	A	G
chr1	11989333	rs77458527	C	T
chr1	12029106	rs2295284	A	G
chr1	12029794	rs2295290	C	T
chr1	12030097	rs74797667	C	T
chr1	17086632	rs35184728	G	A
chr1	17622992	rs55769404	G	T
chr1	18365416	rs2355877	G	A
chr1	18700673	rs34360058	C	T
chr1	20644515	rs372280083	C	G
chr1	22647604	rs45487196	G	A
chr1	25543653	rs146258998	G	C
chr1	36055014	rs79043007	G	A
chr1	40237302	rs78728589	C	A
chr1	40239265	rs75855852	C	G
chr1	40239850	rs61778556	C	T
chr1	42734928	rs140105842	C	T
chr1	42927148	rs13306758	G	T
chr1	42927713	rs2236574	G	T
chr1	43353952	rs117166528	G	A
chr1	43426767	rs147008168	G	A
chr1	43441501	rs117106532	C	T
chr1	43442432	rs181831231	C	T
chr1	45013767	rs2234479	C	T
chr1	45340208	rs2275602	G	A
chr1	46197832	rs80107141	G	A
chr1	46406041	rs72480613	G	A
chr1	46413467	rs78072734	C	T
chr1	54851580	rs372344030	G	A
chr1	63411329	rs35604168	G	A
chr1	63438333	rs372013109	C	T
chr1	63593647	rs370087543	G	T
chr1	63636347	rs79097301	T	C
chr1	65636541	rs6413506	G	A
chr1	94113045	rs202127496	C	T
chr1	97579893	rs75017182	A	G
chr1	109273305	rs111634368	C	T
chr1	117996588	rs143296652	G	C
chr1	119967490	rs141935585	C	T
chr1	147619610	rs80312516	A	G
chr1	150578448	rs34645101	G	T
chr1	150967407	rs78875607	G	A
chr1	151067437	rs41266626	T	C
chr1	151286637	rs112780836	A	G
chr1	151340773	rs368014716	C	T
chr1	151406427	rs772572695	G	A
chr1	153816469	rs140272058	T	G
chr1	158678534	rs199598260	C	T
chr1	159304153	rs2298805	G	A
chr1	160238649	rs2275702	C	T
chr1	160282930	rs77156017	G	A
chr1	160335254	rs77097084	C	T
chr1	160352973	rs2296270	T	C
chr1	160883522	rs79969862	C	T
chr1	162770523	rs77385055	A	G
chr1	182383858	rs76673199	C	T
chr1	183218392	rs12037099	T	C
chr1	183563310	rs55795842	G	T
chr1	186166257	rs142864872	A	T
chr1	186676537	rs5278	G	C
chr1	196736919	rs55807605	C	T
chr1	196737515	rs55752475	A	G
chr1	197009424	rs117389812	G	A
chr1	197057095	rs117019969	A	G
chr1	197057202	rs76405247	T	G
chr1	197101085	rs78315399	T	G
chr1	197103672	rs77138363	A	G
chr1	197146551	rs78280885	A	G
chr1	201078028	rs373712202	G	A
chr1	201112407	rs140748567	G	T
chr1	201362395	rs483352835	C	T
chr1	202135202	rs74745206	A	G
chr1	204975326	rs55969362	C	T
chr1	204975408	rs55778126	C	T
chr1	204976686	rs55726173	G	A
chr1	206902976	rs150080259	A	G
chr1	218442082	rs544540486	C	T
chr1	218444312	rs147957308	T	G
chr1	226965060	rs76249490	T	C
chr1	226986707	rs56043893	G	A
chr1	226994973	rs16846779	C	T
chr1	228273914	rs28603121	C	T
chr1	228279386	rs12030528	G	A
chr1	228316949	rs193004966	G	A
chr1	230668757	rs77326385	C	T
chr1	231353206	rs62617126	G	A
chr1	245687211	rs113972282	C	T
chr10	362527	rs41289247	A	T
chr10	384040	rs112940959	C	G
chr10	390795	rs111884455	G	A
chr10	14667659	rs149371316	G	A
chr10	15779079	rs74843946	G	A
chr10	27066480	rs201014646	G	A
chr10	32923577	rs56339866	A	G
chr10	47325286	rs781907754	A	T
chr10	49611865	rs35838405	G	A
chr10	54079437	rs727504616	C	T
chr10	58803107	rs77500675	C	G
chr10	68199097	rs117557865	C	G
chr10	68206562	rs71535773	A	T
chr10	71811550	rs369395479	T	G
chr10	73998195	rs780482320	G	C
chr10	77976660	rs185309450	G	A
chr10	77977008	rs74704054	G	A
chr10	87863385	rs538728843	C	T
chr10	87894433	rs181780682	C	T
chr10	87925641	rs185262832	C	T
chr10	87967417	rs567800059	C	T
chr10	97611647	rs768941544	G	A
chr10	98443214	rs7914192	G	A
chr10	99709850	rs12241912	G	A
chr10	99800412	rs7080681	C	T
chr10	101064548	rs138428691	C	G
chr10	102837375	rs17115125	G	A
chr10	112164573	rs73365184	G	A
chr10	116559207	rs78085802	C	T
chr10	116876178	rs201860890	C	T
chr10	121478538	rs3135830	G	A
chr10	125772716	rs28381292	T	C
chr10	126039436	rs116311901	C	T
chr10	126135643	rs11244826	T	C
chr11	836406	rs34726520	C	G
chr11	6547948	rs754762869	C	G
chr11	6571721	rs11604362	A	G
chr11	6932384	rs35111903	C	T
chr11	10029748	rs73410819	C	T
chr11	14861210	rs113803419	T	C
chr11	14880485	rs111576400	G	A
chr11	17427037	rs534103042	C	G
chr11	17553513	rs61995706	T	C
chr11	17634959	rs369343034	A	G
chr11	17641026	rs189910531	T	C
chr11	22193331	rs61879341	C	T
chr11	22625025	rs11026706	C	T
chr11	31811023	rs566281941	G	A
chr11	34966807	rs138205941	A	G
chr11	46878976	rs201695857	T	C
chr11	47472254	rs145495807	G	C
chr11	47660176	rs143937205	A	G
chr11	57597721	rs112290300	G	A
chr11	61484728	rs146231065	C	T
chr11	62526000	rs76672664	C	T
chr11	62532272	rs114557263	G	C
chr11	62533239	rs116379346	A	G
chr11	62533241	rs114187073	C	T
chr11	62633188	rs139305180	A	G
chr11	64369866	rs55643628	C	T
chr11	64747332	rs760277933	C	T
chr11	64878123	rs61742148	C	T
chr11	66687155	rs750664912	C	T
chr11	66693453	rs150454036	C	T
chr11	66701671	rs532746761	G	C
chr11	66850449	rs773519800	G	A
chr11	67606960	rs373940385	A	G
chr11	67611113	rs150859374	G	A
chr11	68036452	rs369961682	C	T
chr11	68047462	rs151180675	T	G
chr11	68047494	rs145080707	C	T
chr11	68914852	rs76707931	C	T
chr11	70798504	rs782240808	C	T
chr11	86946624	rs542033644	C	T
chr11	86955215	rs544568108	C	T
chr11	93697988	rs3802771	G	C
chr11	93699288	rs3802774	G	C
chr11	93699430	rs3802775	G	A
chr11	93795026	rs2276311	G	A
chr11	108253882	rs754800755	T	G
chr11	108315926	rs3212321	G	A
chr11	111784790	rs117488631	G	C
chr11	112025527	rs61757217	C	A
chr11	112089135	rs118074328	T	C
chr11	118581258	rs138863361	G	A
chr11	118600645	rs144108474	G	C
chr11	119096733	rs28990974	T	C
chr11	119302478	rs118116976	G	T
chr11	124936073	rs28372748	A	G
chr11	125644503	rs3731451	T	C
chr11	125899454	rs200146258	C	T
chr11	126562880	rs182260035	C	A
chr11	128838618	rs142091896	G	A
chr12	753444	rs538911254	A	C
chr12	753495	rs140209689	C	T
chr12	885158	rs142543401	G	A
chr12	885787	rs149852592	C	T
chr12	910556	rs147760490	G	A
chr12	1949230	rs149253407	A	G
chr12	2486325	rs151143736	T	C
chr12	2566437	rs377431864	G	T
chr12	6975270	rs139761201	G	A
chr12	8605375	rs74334270	C	T
chr12	8834689	rs73037000	G	A
chr12	11884592	rs201196326	T	C
chr12	12718004	rs16908375	G	A
chr12	14885769	rs142330429	G	A
chr12	32755045	rs183836837	A	G
chr12	32755419	rs201940521	G	A
chr12	32755771	rs149447502	G	A
chr12	47982664	rs3829737	G	C
chr12	49973230	rs75073397	C	T
chr12	51591347	rs374729451	G	T
chr12	55693152	rs113651939	NA	NA
chr12	55698924	rs144699549	T	C
chr12	55726739	rs13020	C	T
chr12	55819156	rs182538760	T	C
chr12	55842818	rs17844787	G	A
chr12	56101239	rs2271188	G	A
chr12	57029440	rs184810732	A	C
chr12	57037065	rs189900453	G	A
chr12	57173940	rs79365493	G	A
chr12	57202541	rs190093413	T	C
chr12	57511829	rs2290297	G	C
chr12	57512809	rs117633211	C	T
chr12	57525746	rs139232639	C	T
chr12	57628835	rs147301375	A	G
chr12	64194115	rs116379450	G	A
chr12	71125393	rs11178636	C	G
chr12	71139714	rs117090819	C	T
chr12	71139801	rs118147203	G	A
chr12	71755228	rs146014465	G	A
chr12	88142080	rs551070690	C	T
chr12	94582104	rs78957035	G	A
chr12	100624033	rs57012630	G	C
chr12	105157278	rs3763992	G	A
chr12	106067435	rs56353131	G	A
chr12	106369678	rs147328031	A	C
chr12	106454487	rs181026609	A	G
chr12	108591931	rs7972096	C	T
chr12	109792792	rs56177950	C	T
chr12	110281290	rs550888717	C	T
chr12	110281780	rs201929640	A	G
chr12	110350517	rs75547854	C	T
chr12	110634836	rs186081395	T	C
chr12	110642292	rs75714509	C	G
chr12	110913003	rs61940351	A	G
chr12	110913400	rs146401175	G	A
chr12	111650001	rs61739319	A	G
chr12	111665785	rs61999323	G	A
chr12	117234764	rs9658481	T	G
chr12	119869066	rs186505065	C	T
chr12	123774273	rs202082455	G	A
chr13	20082980	rs139017565	G	A
chr13	20140898	rs144491437	G	A
chr13	31330638	rs372046898	G	A
chr13	32254323	rs192351218	C	T
chr13	32316027	rs115797182	A	G
chr13	35822777	rs139958301	G	C
chr13	40559985	rs34650827	A	G
chr13	46078860	rs11574989	G	A
chr13	48476690	rs4151624	C	T
chr13	51280956	rs2297969	C	T
chr13	83878656	rs144800086	A	G
chr13	83881685	rs144821830	G	A
chr13	110489765	rs184812559	C	T
chr14	20469429	rs17881206	C	T
chr14	23523544	rs74039343	T	C
chr14	23638942	rs142650346	G	A
chr14	23638952	rs150935741	G	A
chr14	23639215	rs146690475	G	T
chr14	24162195	rs34348617	C	A
chr14	24240759	rs17102311	A	G
chr14	24262068	rs2228336	C	T
chr14	24316005	rs77556693	G	A
chr14	35401818	rs182929073	G	A
chr14	45151519	rs140998495	G	A
chr14	45175503	rs148871932	G	A
chr14	45224402	rs145716748	G	A
chr14	50752680	rs199684809	G	A
chr14	50909861	rs137880110	A	G
chr14	58429365	rs147119902	A	G
chr14	58474707	rs139493302	A	G
chr14	60509250	rs538661695	A	G
chr14	64031260	rs111902869	T	A
chr14	64031264	rs117423703	C	T
chr14	64093415	rs75665958	C	T
chr14	64122109	rs376129364	T	C
chr14	64125166	rs372861398	A	G
chr14	64190236	rs375971416	T	C
chr14	64225349	rs371041220	A	G
chr14	64769113	rs75000411	C	G
chr14	67807831	rs75391113	A	C
chr14	74504996	rs137854865	C	T
chr14	74505149	rs150977380	G	A
chr14	75013824	rs138812028	G	A
chr14	75015634	rs185975350	C	T
chr14	81139870	rs186091357	C	T
chr14	88610944	rs191598336	A	G
chr14	88610950	rs183617466	C	T
chr14	88877493	rs147325843	A	G
chr14	91883128	rs75974376	A	C
chr14	102870390	rs142350527	C	G
chr15	22823786	rs547634456	A	G
chr15	34232156	rs76243307	G	A
chr15	34789477	rs766542832	G	A
chr15	39985801	rs17848516	G	A
chr15	39985900	rs17848517	C	T
chr15	39992205	rs17848491	C	A
chr15	40022510	rs3816898	T	G
chr15	40930657	rs187700175	G	A
chr15	41822021	rs201730244	G	C
chr15	48434616	rs111844882	T	G
chr15	48508673	rs112366266	C	T
chr15	57960760	rs189376070	G	A
chr15	68211326	rs202046680	G	A
chr15	68229543	rs373776911	G	A
chr15	73368304	rs547829940	T	G
chr15	77018466	rs34618738	A	G
chr15	77035914	rs35538044	G	T
chr15	77037214	rs201535027	G	A
chr15	78077617	rs113518553	G	A
chr15	80936844	rs116039035	G	A
chr15	88909921	rs143117049	T	C
chr15	89217160	rs143817941	G	C
chr15	89666966	rs150128694	G	A
chr15	90641972	rs2286288	T	C
chr15	98961834	rs547247976	T	G
chr15	99973439	rs563070394	G	A
chr15	99973731	rs76681073	G	A
chr15	100051655	rs545996605	G	C
chr15	101010802	rs55739947	G	A
chr15	101235364	rs3743192	G	A
chr16	488893	rs139836747	T	C
chr16	574149	rs56293456	C	A
chr16	574396	rs200388707	T	C
chr16	582284	rs117537178	C	T
chr16	2496352	rs201374999	G	A
chr16	3092818	rs138053638	G	A
chr16	3781229	rs61753381	G	A
chr16	4334987	rs569937790	G	A
chr16	8735784	rs138270964	G	C
chr16	9757551	rs13330899	G	T
chr16	9760753	rs113138480	G	A
chr16	17259295	rs114030556	G	C
chr16	20341292	rs201761378	C	T
chr16	20963369	rs143604518	C	T
chr16	28491715	rs201824641	T	C
chr16	31464538	rs115663676	C	T
chr16	31466474	rs115611533	C	T
chr16	31490393	rs535031004	C	T
chr16	31490598	rs114517938	C	T
chr16	46924436	rs115072332	G	C
chr16	48144023	rs60702908	C	T
chr16	66913545	rs146486731	G	A
chr16	68819394	rs35741240	G	A
chr16	70262336	rs184240527	G	A
chr16	70508462	rs183569708	A	G
chr16	78432581	rs79771882	G	C
chr16	84165963	rs202113269	G	C
chr16	84177770	rs4150188	G	C
chr16	84873915	rs7194957	G	A
chr16	87644796	rs35304352	G	A
chr16	88726817	rs370654806	G	A
chr16	88726940	rs368720309	C	T
chr16	88736654	rs146687530	G	A
chr16	88738444	rs372188504	A	C
chr17	1727213	rs200781463	C	T
chr17	1727830	rs369322431	G	A
chr17	1732658	rs200150228	C	A
chr17	1754222	rs150688695	C	T
chr17	2300062	rs35172468	C	T
chr17	3512834	rs144909742	C	T
chr17	3630305	rs376807891	T	C
chr17	3636585	rs373260107	G	A
chr17	4898802	rs145456588	G	A
chr17	5020697	rs181358276	C	G
chr17	7225102	rs398123078	T	G
chr17	7225105	rs370513576	G	A
chr17	7587479	rs535356783	G	A
chr17	8226093	rs75503577	G	A
chr17	10406295	rs145901155	C	T
chr17	10523463	rs147243814	NA	NA
chr17	10529138	rs140621687	C	T
chr17	10654852	rs374786690	C	T
chr17	10725047	rs79737146	T	C
chr17	16317790	rs748231024	T	C
chr17	17793251	rs143836684	C	A
chr17	27772298	rs3729720	G	A
chr17	28529108	rs35240903	G	C
chr17	38878112	rs141320621	C	T
chr17	41771928	rs77327994	C	T
chr17	42538674	rs146456266	C	T
chr17	42913900	rs143133684	G	A
chr17	43092293	rs754597283	T	C
chr17	47311358	rs56288308	C	T
chr17	50196376	rs141726413	G	A
chr17	56891943	rs113318936	G	A
chr17	58243009	rs8178291	C	T
chr17	65225240	rs763610215	A	G
chr17	74281941	rs151176313	A	G
chr17	74863142	rs113594178	G	A
chr17	75730904	rs145591069	C	A
chr17	75817317	rs113930559	G	A
chr17	75830364	rs147748627	C	G
chr17	76473078	rs77626078	G	A
chr17	76725508	rs200613423	G	A
chr17	77319559	rs370236963	C	A
chr17	80104585	rs560511228	A	G
chr17	80104937	rs574947353	T	C
chr17	80104954	rs138034915	T	C
chr17	80108787	rs528369909	G	A
chr17	80109961	rs145712232	G	A
chr17	80195310	rs144710573	T	G
chr17	80345637	rs140757899	C	T
chr17	80347168	rs540094757	G	A
chr17	80368024	rs142702355	G	A
chr17	81933146	rs113083225	G	A
chr18	2924705	rs149482453	C	G
chr18	2927504	rs112797038	G	C
chr18	2931308	rs376147435	G	C
chr18	3149142	rs77613865	C	T
chr18	7016491	rs148593258	C	T
chr18	12377114	rs556432963	C	T
chr18	13882097	rs150288954	C	T
chr18	31022453	rs74539535	G	A
chr18	33738858	rs151027205	A	G
chr18	35468653	rs34130630	C	T
chr18	48636622	rs35875164	G	A
chr18	49378567	rs61729806	T	G
chr18	49391584	rs111744206	G	A
chr18	49460638	rs369624199	G	A
chr18	49906643	rs550696496	A	C
chr18	49974339	rs142044259	T	C
chr18	51047319	rs77389132	A	G
chr18	57602481	rs35057487	G	A
chr18	57648500	rs2271771	G	A
chr18	57650421	rs117182648	T	C
chr18	57674924	rs3745078	C	T
chr18	57706535	rs3745079	G	A
chr18	59696685	rs2288598	G	C
chr19	1271130	rs115114754	G	A
chr19	3927968	rs76339349	A	G
chr19	3979844	rs3816321	G	A
chr19	3983231	rs547585435	G	T
chr19	7112253	rs138569451	G	A
chr19	7113179	rs148660410	T	C
chr19	7113371	rs143409422	G	C
chr19	7114600	rs145777450	G	A
chr19	7444446	rs146702874	C	T
chr19	7678983	rs113286748	C	T
chr19	8550268	rs34507143	C	T
chr19	8595891	rs75734496	C	T
chr19	8938646	rs61738391	C	T
chr19	10113961	rs79800334	A	G
chr19	10114384	rs77496977	A	G
chr19	10114714	rs74462278	G	A
chr19	10137299	rs2290683	G	A
chr19	10149661	rs74505694	C	T
chr19	10155049	rs75443147	G	A
chr19	10335130	rs3181047	C	A
chr19	10338674	rs2304239	G	A
chr19	10338838	rs17697947	C	T
chr19	10380572	rs17000730	C	T
chr19	10420815	rs117495488	C	G
chr19	11212096	rs181639639	C	G
chr19	11377300	rs542954029	G	A
chr19	11381138	rs61729384	G	A
chr19	11430719	rs61739927	C	T
chr19	11448986	rs139144555	C	T
chr19	13317311	rs41276888	T	C
chr19	16925214	rs200617730	T	C
chr19	17838395	rs3212750	C	T
chr19	17875954	rs8103545	G	A
chr19	18784322	rs10421797	G	T
chr19	38433728	rs190259953	G	T
chr19	38463400	rs2304149	G	C
chr19	38893508	rs45535036	T	C
chr19	41869759	rs138397598	G	A
chr19	41978247	rs781840505	T	C
chr19	42249936	rs140522983	G	A
chr19	42350297	rs757551016	C	T
chr19	42376508	rs755400663	G	A
chr19	48797243	rs139531116	C	T
chr19	49172199	rs74599428	C	G
chr19	49211240	rs150391806	T	A
chr19	50268175	rs138987081	G	T
chr19	50403567	rs368758462	C	T
chr19	50415450	rs149366027	G	A
chr19	53906697	rs575700585	T	C
chr19	58059287	rs577560052	C	T
chr2	21037220	rs202005055	G	A
chr2	26457371	rs578132477	C	T
chr2	26465851	rs72853726	C	T
chr2	27364580	rs148810263	C	T
chr2	29061819	rs188267834	G	A
chr2	29061832	rs569687522	C	T
chr2	29063203	rs527244201	C	T
chr2	29167482	rs114860338	T	C
chr2	29920815	rs141444957	G	C
chr2	31191964	rs181906086	G	T
chr2	32431085	rs150059343	G	A
chr2	36441451	rs34360681	G	A
chr2	36513644	rs78900278	T	C
chr2	38069647	rs77105857	G	A
chr2	43846228	rs80025980	C	T
chr2	47512439	rs181818963	G	A
chr2	50619937	rs186874890	A	G
chr2	55025218	rs146701040	C	A
chr2	55025278	rs115518597	G	A
chr2	63382025	rs559295906	C	T
chr2	71569892	rs192717273	A	G
chr2	74529683	rs374306906	C	T
chr2	74530083	rs145946172	C	G
chr2	85398769	rs117284777	G	A
chr2	85548330	rs140768153	G	C
chr2	85561498	rs377553975	G	A
chr2	98188030	rs373221949	G	C
chr2	98391889	rs2271041	T	G
chr2	98396916	rs77311157	T	C
chr2	108763494	rs61748147	C	T
chr2	108907953	rs3749099	G	A
chr2	108908010	rs3749098	G	A
chr2	113133001	rs541642811	T	C
chr2	118107180	rs17047763	C	T
chr2	124790146	rs115568798	C	T
chr2	127057617	rs547659375	C	T
chr2	128113210	rs149605444	G	A
chr2	138002119	rs200508858	C	T
chr2	149005511	rs6759259	G	A
chr2	149010494	rs137988670	G	A
chr2	151485796	rs3821324	A	G
chr2	151506216	rs118191309	C	T
chr2	151516460	rs3732309	A	G
chr2	151560620	rs139636644	C	G
chr2	151560621	rs149752325	G	A
chr2	151618347	rs117018177	A	G
chr2	151625525	rs117270796	G	A
chr2	151665469	rs117271684	G	C
chr2	167218195	rs77709584	C	T
chr2	167218196	rs77278822	G	A
chr2	167250841	rs3749003	G	A
chr2	167251502	rs2291111	T	G
chr2	169128366	rs192934188	C	T
chr2	171482635	rs77176791	G	T
chr2	171483297	rs73976170	C	T
chr2	177540286	rs16865338	C	T
chr2	179769508	rs148987445	T	C
chr2	181537854	rs115260661	A	G
chr2	188997223	rs146652498	G	T
chr2	189066173	rs115184225	C	T
chr2	196318643	rs143361492	A	G
chr2	197392312	rs150226353	A	G
chr2	197402104	rs16865307	T	C
chr2	197416735	rs183607074	A	G
chr2	201620802	rs77771615	C	G
chr2	201621824	rs142355657	T	C
chr2	201622118	rs115353606	C	A
chr2	201623621	rs139016907	G	A
chr2	202974364	rs78815956	G	A
chr2	206142666	rs6435328	G	C
chr2	206765527	rs539716623	A	G
chr2	209817844	rs143103069	A	G
chr2	209817918	rs144752663	G	T
chr2	209819024	rs77323032	A	T
chr2	209839382	rs148484278	A	C
chr2	218689909	rs143073615	A	C
chr2	219472968	rs34994343	T	C
chr2	219477685	rs79386296	G	A
chr2	219488262	rs77314619	C	T
chr2	219556598	rs147543583	C	T
chr2	222297143	rs28945092	T	C
chr2	222297173	rs369680052	G	T
chr2	222908805	rs146044900	C	G
chr2	227314052	rs114535536	G	A
chr2	231163682	rs35852025	T	G
chr2	231165191	rs77967588	C	T
chr2	232014850	rs114491317	G	A
chr2	239960439	rs374065697	C	T
chr2	240714906	rs62187810	C	T
chr2	240717123	rs1061114	C	T
chr2	240717256	rs1061113	G	C
chr20	1978880	rs148395893	G	T
chr20	2395434	rs73894929	C	T
chr20	2432517	rs138807504	C	T
chr20	6122944	rs533749473	A	G
chr20	6123109	rs113638444	T	C
chr20	9480496	rs546587344	C	T
chr20	19975667	rs181298473	T	C
chr20	25076157	rs148709299	C	T
chr20	25390747	rs373200654	G	C
chr20	31820334	rs374353729	G	A
chr20	33412669	rs144465646	C	T
chr20	36209688	rs73905303	C	A
chr20	42472282	rs41279250	G	C
chr20	42472411	rs41279252	G	T
chr20	42885901	rs6030543	C	G
chr20	44414487	rs184217112	G	C
chr20	44431029	rs187923731	G	A
chr20	48651555	rs117362968	G	A
chr20	48976194	rs377322572	G	C
chr20	54173679	rs144737632	G	A
chr20	58651847	rs368572667	G	A
chr20	59024346	rs62639974	G	A
chr20	62337628	rs75621170	C	T
chr20	63932318	rs140106848	G	A
chr20	64011513	rs201704766	G	A
chr20	64219023	rs202159344	C	T
chr21	33552243	rs148794591	G	A
chr21	33553630	rs142751481	C	G
chr21	33554082	rs146914239	C	T
chr21	33588560	rs768071555	A	G
chr21	34790922	rs373491098	G	A
chr21	41494541	rs61735790	C	T
chr21	42313518	rs118095917	G	A
chr21	42362504	rs72561490	G	T
chr21	42389861	rs146277759	A	G
chr21	43065480	rs73906420	C	T
chr21	43419026	rs369897512	T	C
chr21	45997777	rs116000285	A	G
chr21	45999866	rs8130255	A	G
chr21	46002407	rs202212586	T	G
chr22	24322309	rs55945050	G	C
chr22	25769027	rs190197058	T	C
chr22	26625549	rs776573050	C	T
chr22	28734224	rs144682905	G	A
chr22	30607088	rs143029449	C	T
chr22	32861480	rs56214022	C	T
chr22	35423317	rs143534227	G	A
chr22	35809897	rs567688413	G	A
chr22	35938880	rs570056734	G	A
chr22	36293875	rs113698937	G	C
chr22	36865055	rs112306225	T	G
chr22	39426846	rs36044118	A	T
chr22	39511970	rs17001213	G	C
chr22	39513717	rs2232090	T	C
chr22	40857138	rs374129317	C	T
chr22	46335782	rs527315924	C	T
chr3	319864	rs116261368	C	T
chr3	4676696	rs543514234	T	C
chr3	9464492	rs147128913	T	C
chr3	9785375	rs61751574	G	A
chr3	9825800	rs146575088	C	A
chr3	9917948	rs148170215	C	T
chr3	12392640	rs41415646	C	T
chr3	14113201	rs77941327	C	T
chr3	14156340	rs2228004	C	T
chr3	15645699	rs78601074	C	T
chr3	33072554	rs553660803	T	G
chr3	33124427	rs146124454	G	A
chr3	38138736	rs79867863	T	G
chr3	38609810	rs368460145	C	T
chr3	39266471	rs41535248	C	T
chr3	42525927	rs34664814	G	A
chr3	43080978	rs201114442	G	A
chr3	43081351	rs201572917	C	T
chr3	43555483	rs78884042	G	A
chr3	44826100	rs114793043	G	A
chr3	44841094	rs80007780	C	T
chr3	44851796	rs17076986	T	C
chr3	45110579	rs12634943	C	G
chr3	45770221	rs139940581	C	T
chr3	45770248	rs149854452	C	T
chr3	47009385	rs538014431	C	A
chr3	49276695	rs61749312	G	A
chr3	52199279	rs35338461	C	T
chr3	52222789	rs35342983	C	T
chr3	52223167	rs35654187	C	T
chr3	52326302	rs61729450	C	G
chr3	52353165	rs140275399	C	G
chr3	52358734	rs61739897	A	C
chr3	52399135	rs61734637	C	T
chr3	52423266	rs145224435	C	T
chr3	52502648	rs140965743	C	T
chr3	53762065	rs371512946	A	G
chr3	58130916	rs377095569	C	T
chr3	58148246	rs201723447	G	A
chr3	58172212	rs577715021	C	T
chr3	58427833	rs375277648	C	T
chr3	64687619	rs547867482	T	C
chr3	69004435	rs116138787	G	A
chr3	69004436	rs116711473	C	T
chr3	69122239	rs144761436	A	T
chr3	98580456	rs146214523	C	T
chr3	100745165	rs114709278	C	T
chr3	101223196	rs763292855	C	T
chr3	101229574	rs111784356	T	A
chr3	109309030	rs9809030	C	T
chr3	114128842	rs3732791	G	T
chr3	123831619	rs75245913	A	G
chr3	124658490	rs61745758	C	A
chr3	126508443	rs34506298	T	A
chr3	133753606	rs140381335	T	A
chr3	136293874	rs180982841	C	T
chr3	136328780	rs145628302	C	T
chr3	138068143	rs116780404	T	C
chr3	138162030	rs6803524	G	A
chr3	141444813	rs3732867	G	A
chr3	142505202	rs368178207	C	T
chr3	142562658	rs368117837	G	A
chr3	150926606	rs374292166	T	C
chr3	151437256	rs112300737	C	T
chr3	151437307	rs111254790	A	G
chr3	151447039	rs78090556	G	A
chr3	158659047	rs149949638	C	G
chr3	188708296	rs149905073	A	G
chr3	193614733	rs75414918	G	T
chr3	193643409	rs149752576	C	T
chr3	193694976	rs142349183	G	A
chr3	196707772	rs139813132	G	A
chr3	196707824	rs142077651	T	G
chr3	196708668	rs147719730	A	G
chr3	197675186	rs200116207	A	G
chr4	1855870	rs528375844	G	A
chr4	1918543	rs112014939	G	A
chr4	2840813	rs79599795	C	T
chr4	2904964	rs142830875	G	A
chr4	7733346	rs77094598	C	A
chr4	39270105	rs201216969	A	C
chr4	54265028	rs377699966	A	G
chr4	70642591	rs74511578	C	G
chr4	78265046	rs7699637	T	C
chr4	78265103	rs7682296	A	G
chr4	78496794	rs112232078	C	T
chr4	79984835	rs534683576	C	T
chr4	83273601	rs150295921	A	G
chr4	83273614	rs144913206	A	G
chr4	87663226	rs574215585	C	T
chr4	87846053	rs78166851	C	T
chr4	87846108	rs74593863	G	A
chr4	87846309	rs61731015	A	G
chr4	88076298	rs377022187	G	A
chr4	88077691	rs375324508	C	T
chr4	95115681	rs570808649	T	C
chr4	102664662	rs79449882	A	G
chr4	103031712	rs72943528	G	C
chr4	103591651	rs34550211	T	C
chr4	110637737	rs368647502	T	C
chr4	145656661	rs375194713	A	C
chr4	151014529	rs72721739	C	G
chr4	186212230	rs144839540	T	G
chr5	1083822	rs61733461	C	T
chr5	1216555	rs114350709	G	A
chr5	7900209	rs112465197	T	C
chr5	7900519	rs9282788	A	G
chr5	13708175	rs61744047	C	T
chr5	13882966	rs146828513	G	C
chr5	16676138	rs61744227	T	G
chr5	64800242	rs10055003	G	A
chr5	79069632	rs57739060	A	T
chr5	83537010	rs372244245	C	A
chr5	83539240	rs80200229	C	T
chr5	87346734	rs150779406	G	A
chr5	87383702	rs149730288	C	T
chr5	90848828	rs569253795	A	G
chr5	102458463	rs114933736	T	C
chr5	102960019	rs2217252	C	T
chr5	112824748	rs76989207	C	T
chr5	112824765	rs75821202	G	A
chr5	112824766	rs77948403	T	C
chr5	119509269	rs181609312	G	C
chr5	119527227	rs190659146	G	A
chr5	123385043	rs75289011	G	A
chr5	126543756	rs555172968	T	C
chr5	128305548	rs367620361	C	T
chr5	128330635	rs367961012	A	G
chr5	128337957	rs182112935	A	G
chr5	131182237	rs200336982	C	T
chr5	132060713	rs35415145	A	T
chr5	136046459	rs779817855	A	T
chr5	139021239	rs140891877	G	C
chr5	140691655	rs186043734	A	C
chr5	143278736	rs2301177	T	C
chr5	143278813	rs72542769	C	T
chr5	143279847	rs13306586	C	T
chr5	143281599	rs72542758	G	A
chr5	143314111	rs67902340	G	T
chr5	143435476	rs72555797	T	C
chr5	143435526	rs72555796	A	C
chr5	149934695	rs138274547	C	T
chr5	149944497	rs146550067	C	T
chr5	151674604	rs199756185	A	G
chr5	177385731	rs368569333	C	G
chr5	179128189	rs73806908	G	A
chr6	7229123	rs113114064	G	A
chr6	7568407	rs111517634	G	A
chr6	34426052	rs181470609	T	G
chr6	45547352	rs144321470	T	C
chr6	45548438	rs188598788	C	A
chr6	51867921	rs150046042	G	A
chr6	96552489	rs146620085	C	T
chr6	105161898	rs80020925	T	C
chr6	116121734	rs142463796	C	A
chr6	116125326	rs187987567	G	C
chr6	129401247	rs753886576	G	C
chr6	129502888	rs780010361	G	A
chr6	129503015	rs41285290	G	A
chr6	129504912	rs111251029	G	C
chr6	131892070	rs551333973	C	T
chr6	131895082	rs574559068	A	T
chr6	133889667	rs3777890	C	G
chr6	138424771	rs191967640	C	G
chr6	142774481	rs188298782	A	G
chr6	143941931	rs17847330	C	T
chr6	144793901	rs9390227	C	G
chr6	145954847	rs117586623	C	T
chr6	146030141	rs112670841	T	C
chr6	152239611	rs61746395	C	T
chr6	152373125	rs146402274	T	C
chr6	161348692	rs11961237	G	T
chr7	1744911	rs77210571	G	C
chr7	3951025	rs34775958	C	T
chr7	7373261	rs61745696	G	A
chr7	7585736	rs117761453	C	T
chr7	16278148	rs370397489	C	T
chr7	21748621	rs766265779	T	C
chr7	21892478	rs148429731	T	G
chr7	23174115	rs113256550	C	T
chr7	27093095	rs114796827	A	G
chr7	27246071	rs114407231	G	A
chr7	74338482	rs112253688	G	A
chr7	74338695	rs112969082	G	A
chr7	82953213	rs368873675	C	T
chr7	84007493	rs138694505	T	A
chr7	101216773	rs112321807	A	G
chr7	101216939	rs184771174	A	C
chr7	103833594	rs79471015	C	G
chr7	108207588	rs142366452	T	G
chr7	115956763	rs35170691	T	C
chr7	124928892	rs139838633	A	G
chr7	128029006	rs73721283	A	C
chr7	128852819	rs118124743	C	T
chr7	128853812	rs113618587	G	A
chr7	130394296	rs117814753	A	G
chr7	130395995	rs147207980	T	C
chr7	130397324	rs139085191	C	T
chr7	130397357	rs149912245	A	G
chr7	136869276	rs139124053	G	C
chr7	140776898	rs184144181	T	G
chr7	140794380	rs143335467	C	T
chr7	141723126	rs147083641	G	T
chr7	141778497	rs2233996	A	G
chr7	142750737	rs112426474	T	C
chr7	142752927	rs562372415	C	T
chr7	147562214	rs61732849	C	T
chr7	151781378	rs142482217	C	T
chr8	6442133	rs75741316	T	G
chr8	9029857	rs34911286	A	G
chr8	10623170	rs199642627	G	A
chr8	11548114	rs56185487	C	T
chr8	15662141	rs186717319	T	C
chr8	21693346	rs77601365	T	C
chr8	22130720	rs147674174	G	C
chr8	24393296	rs77012108	C	T
chr8	24394146	rs7007084	T	C
chr8	27799565	rs114956994	C	T
chr8	38417429	rs17182414	G	T
chr8	39913932	rs35059413	T	C
chr8	41653509	rs545505994	G	C
chr8	41688538	rs201439151	G	A
chr8	41701608	rs147130318	G	A
chr8	43202336	rs74762381	G	A
chr8	51374670	rs28407367	A	G
chr8	51408474	rs79130173	G	A
chr8	51449066	rs78830016	A	G
chr8	54626137	rs28399531	T	C
chr8	54626873	rs112667487	T	C
chr8	67251365	rs35879592	A	G
chr8	67271698	rs16933229	C	T
chr8	68030666	rs111476269	G	A
chr8	71271884	rs55972891	G	A
chr8	89947845	rs778364604	A	G
chr8	99143104	rs145648860	C	T
chr8	104427971	rs138453168	C	T
chr8	104466744	rs568135080	G	A
chr8	125024440	rs553412034	A	G
chr8	140291038	rs146235874	A	G
chr8	140360087	rs34179337	C	T
chr8	140800487	rs146407650	T	C
chr8	143916419	rs112322162	G	A
chr8	143939429	rs782425242	G	A
chr8	144513443	rs35215952	C	T
chr8	144517466	rs35198096	G	A
chr9	452139	rs79815230	T	C
chr9	2083344	rs371183012	T	C
chr9	3228838	rs149980652	G	A
chr9	5742888	rs75782093	G	C
chr9	8524950	rs201210585	T	G
chr9	16436326	rs114596065	C	T
chr9	35079617	rs532840867	G	A
chr9	37779725	rs530895640	C	T
chr9	37779832	rs566642894	C	T
chr9	37784879	rs148348866	G	C
chr9	37784992	rs145677716	C	T
chr9	37784993	rs147135294	C	T
chr9	74724517	rs369609402	T	C
chr9	94603533	rs145771944	A	G
chr9	95249320	rs4647414	T	C
chr9	95506195	rs191867316	G	A
chr9	95506816	rs145922731	A	G
chr9	98809813	rs77308018	G	A
chr9	104814446	rs140160885	G	T
chr9	105639755	rs41316524	G	C
chr9	114167707	rs141549766	C	T
chr9	114167960	rs147026086	A	T
chr9	114168587	rs188197626	T	G
chr9	114288723	rs149434700	C	G
chr9	114478722	rs146273185	G	A
chr9	123374655	rs201603014	G	C
chr9	127787511	rs3217739	T	A
chr9	128580928	rs77358650	T	G
chr9	130466706	rs138744326	G	T
chr9	130884330	rs200800111	G	A
chr9	130884406	rs143837301	G	T
chr9	131041655	rs375707749	C	T
chr9	131072797	rs140955110	T	C
chr9	132263334	rs58327306	G	A
chr9	133100311	rs35200098	G	A
chr9	133438373	rs78739717	T	C
chr9	133643415	rs35465867	G	C
chr9	133658536	rs45602440	C	T
chr9	133696326	rs35013479	G	A
chr9	134835483	rs542725585	C	T
chr9	134842493	rs55748801	G	A
chr9	135785397	rs111386077	C	T
chr9	136196534	rs12237402	C	T
chr9	136433044	rs558778286	G	A
chr9	136496748	rs111309246	C	A
chr9	136505540	rs770281345	G	A
chr9	137088887	rs115335100	T	C
chr9	137099709	rs138435910	C	T
chr9	137099826	rs142928152	G	A
chr9	137106728	rs113472164	C	T
chr9	137834528	rs375271697	A	G
chrX	9739481	rs151226761	G	A
chrX	10212508	rs139272007	G	T
chrX	10501436	rs111428432	G	A
chrX	17692444	rs147497359	A	T
chrX	18203860	rs75342823	C	T
chrX	18653454	rs36022183	G	A
chrX	18653535	rs139155110	C	T
chrX	18918741	rs143732206	G	A
chrX	19019595	rs146739824	A	G
chrX	21609535	rs139219013	T	C
chrX	48516131	rs34252975	C	T
chrX	50080626	rs34800648	A	G
chrX	53201727	rs74850270	C	T
chrX	77682608	rs587778086	T	C
chrX	77684545	rs782710787	G	A
chrX	101252686	rs41304462	C	T
chrX	101292865	rs147493489	G	A
chrX	108214121	rs2295920	C	A
chrX	118566065	rs141632093	C	T
chrX	152868828	rs149698967	C	T
chrX	152869103	rs140430695	G	A
chrX	152990912	rs16996773	G	A
chrX	154366369	rs368227790	T	C
chrX	154961190	rs5986899	A	G
chrX	154966611	rs1800289	C	T
