## Supplementary material for "From ancestral patterns of variation to the human condition: Leveraging disease phenotype associations and gene expression changes": Suppl. Material: 7_CADD.xlsx

### Sheet: basal
#Chrom	Pos	Ref	Alt	RawScore	PHRED
1	1022260	C	T	-0.150514	0.593
1	9716517	A	G	-0.579291	0.113
1	10303999	A	G	-0.003119	1.058
1	11974748	T	C	0.565171	6.118
1	12009741	T	C	0.549741	5.966
1	12029889	C	G	1.4476	13.87
1	15443604	G	C	0.507007	5.535
1	15444626	A	G	1.50083	14.19
1	21233587	A	G	0.814413	8.422
1	21847497	A	G	-0.163473	0.563
1	36009017	A	G	0.331178	3.617
1	40300870	A	T	-0.344281	0.275
1	40301906	A	G	-0.464445	0.173
1	40303502	G	T	-0.378946	0.24
1	40303912	T	C	-0.235902	0.422
1	42925828	C	A	0.873305	8.995
1	42928941	T	C	0.575385	6.218
1	43346584	A	G	1.11524	11.51
1	43354375	A	C	-0.243454	0.409
1	46189428	T	C	0.276959	3.026
1	46410816	G	C	0.389423	4.272
1	46410857	A	G	1.4282	13.75
1	46411612	T	G	1.90332	16.3
1	46412213	C	G	2.51155	19.04
1	63629371	G	T	-1.10058	0.017
1	103021688	T	C	0.378095	4.145
1	103025905	T	G	1.58298	14.66
1	103026712	G	T	0.280198	3.06
1	112956239	G	C	0.15325	1.921
1	149928056	G	A	-0.263664	0.378
1	154569616	A	G	0.604596	6.499
1	155965141	A	T	-0.519102	0.141
1	158678420	T	C	1.99682	16.74
1	159073251	C	T	-0.222018	0.446
1	160238682	T	C	1.04213	10.8
1	160277494	A	C	0.024735	1.178
1	160279572	A	G	0.300098	3.273
1	160332508	T	C	2.49113	18.95
1	160351275	A	G	0.65336	6.956
1	185864499	T	C	0.17536	2.088
1	185989605	A	G	1.13465	11.68
1	198706934	A	C	-2.95738	0.001
1	198708257	G	A	-0.508092	0.147
1	198722466	T	A	-2.42323	0.001
1	198728462	T	A	0.056481	1.33
1	201047096	A	G	0.239462	2.648
1	207480019	A	G	0.287359	3.136
1	215634680	T	C	1.01717	10.53
1	215648597	C	T	0.524175	5.71
1	215648629	G	A	-0.157511	0.577
1	218345400	A	G	0.934486	9.601
1	226965077	T	G	0.571124	6.176
1	226965995	T	C	0.23979	2.652
1	235734607	C	T	1.17315	11.99
1	235800337	T	G	1.39388	13.53
1	235801123	C	T	0.858131	8.845
1	237610757	G	C	0.08825	1.501
1	237668196	G	A	-1.24648	0.011
10	16486579	C	T	0.646885	6.896
10	26021541	C	T	1.29232	12.85
10	49524635	A	G	0.593296	6.391
10	49611355	G	C	-0.899586	0.035
10	49611667	A	G	0.608095	6.532
10	49615784	G	A	-0.378881	0.241
10	54237025	G	A	0.335291	3.663
10	56358454	A	G	-0.804704	0.049
10	71363319	C	T	-0.458494	0.177
10	71694384	G	A	0.227366	2.534
10	71712808	T	G	0.753453	7.862
10	72128136	T	A	0.906537	9.323
10	74072494	A	G	-0.151938	0.59
10	74074660	T	C	-0.4129	0.211
10	74105512	G	A	0.472764	5.18
10	84205818	C	T	0.938585	9.643
10	86687228	T	C	0.701943	7.4
10	86687325	A	C	0.394249	4.326
10	87879967	G	C	0.854957	8.814
10	87952904	G	A	0.906584	9.323
10	87967174	G	A	0.351606	3.846
10	110900502	A	G	1.24903	12.55
10	111013141	C	T	0.135516	1.796
11	796037	A	G	-0.362404	0.256
11	1252416	T	C	-0.683998	0.076
11	1254681	T	C	-0.474746	0.167
11	1254758	T	C	1.20097	12.2
11	1255193	G	C	-1.22071	0.012
11	1255237	A	G	-1.62563	0.003
11	1255464	T	C	-0.562516	0.12
11	1257682	G	C	0.040604	1.251
11	1257718	G	C	-0.085625	0.768
11	1764171	T	C	0.086661	1.492
11	2588653	G	A	-0.383973	0.236
11	8730030	A	G	0.594304	6.401
11	14859183	T	C	0.2702	2.956
11	45810958	A	G	-0.058077	0.855
11	45910096	T	G	0.377566	4.139
11	46667803	T	C	0.02817	1.193
11	59845386	T	C	-1.94177	0.002
11	62531229	C	T	-0.704119	0.071
11	62575346	C	T	-0.402891	0.219
11	62881314	T	G	0.316429	3.453
11	66710644	A	C	0.736628	7.712
11	70471324	A	C	1.46689	13.99
11	86949210	C	G	-0.194023	0.498
11	88337690	A	G	-0.144393	0.608
11	88337746	A	G	0.043334	1.265
11	93700096	G	A	-0.303373	0.323
11	103198212	G	A	0.224467	2.507
11	108147648	G	A	-0.161628	0.567
11	108256283	C	T	-0.278276	0.356
11	112088838	A	G	0.344877	3.771
11	117994131	A	G	-2.02757	0.002
11	118503146	C	T	0.480576	5.262
11	118902116	T	C	2.18974	17.62
11	118979003	T	C	0.329257	3.595
11	119271453	G	A	-0.55275	0.124
11	119307829	G	A	0.7468	7.803
11	119341065	A	G	0.564379	6.11
11	119663608	C	T	-0.112541	0.69
11	119664215	A	G	-0.824339	0.046
11	121102721	A	G	0.41736	4.582
11	121313254	T	C	-0.108473	0.701
11	125595967	T	C	0.780656	8.108
11	125606357	C	G	0.895151	9.211
11	130473128	C	T	0.583893	6.3
11	134261023	G	A	0.871709	8.979
11	134261186	T	C	0.415518	4.562
11	134265162	A	C	0.329548	3.599
12	2120310	G	A	1.77057	15.65
12	2582511	T	C	0.234947	2.605
12	2584721	C	G	-0.945645	0.03
12	2586151	T	C	0.205357	2.336
12	2593044	G	A	-0.461675	0.175
12	4910053	C	T	-0.174369	0.539
12	4910281	C	G	-0.86634	0.039
12	8846296	A	G	0.594364	6.401
12	32796318	A	G	0.256696	2.818
12	47983086	T	G	0.739725	7.74
12	47984164	G	A	-1.65021	0.003
12	47984597	A	G	-1.04553	0.021
12	52644572	G	C	1.1559	11.85
12	53506856	A	G	0.520863	5.676
12	56346898	C	T	-0.218817	0.451
12	65218627	A	G	0.565312	6.119
12	65246980	C	T	1.30437	12.94
12	80313505	T	C	0.830422	8.575
12	98596140	A	G	0.484662	5.304
12	110920462	C	G	-0.574467	0.115
12	111679205	A	G	1.12959	11.64
12	114671596	G	A	-0.211158	0.465
13	49186098	C	A	0.4666	5.114
13	66631388	A	C	3.84716	23.6
14	20477196	C	T	-0.311002	0.313
14	31565042	C	T	0.490729	5.367
14	50302003	A	C	-0.119291	0.672
14	58540102	T	C	-0.593013	0.107
14	73222921	G	A	0.378473	4.149
14	75902178	G	C	2.83407	20.5
14	91947825	A	G	0.67977	7.199
14	94380948	A	G	-0.024763	0.973
14	101964687	A	G	2.54692	19.2
14	101964737	T	C	1.54852	14.47
14	105241272	G	A	-0.053563	0.87
15	41044982	G	C	6.00191	34
15	41505523	G	A	3.07256	21.3
15	42952346	G	A	0.749381	7.826
15	43003854	G	A	1.07728	11.16
15	43220876	A	G	0.265658	2.909
15	43232939	G	A	0.027186	1.189
15	48445062	T	C	0.152331	1.914
15	52359977	T	C	0.102446	1.584
15	58541794	G	A	-2.09157	0.001
15	65003167	C	T	0.433763	4.762
15	68207125	A	C	0.069048	1.395
15	68207450	T	C	0.003237	1.085
15	80879723	G	T	-0.984715	0.026
15	89293908	G	A	2.36683	18.41
16	2072821	A	G	0.053499	1.315
16	3595606	A	G	0.796749	8.256
16	3597691	A	T	1.28978	12.84
16	3597786	A	G	0.700258	7.385
16	3745362	G	T	1.42253	13.71
16	3810639	A	G	0.836005	8.629
16	9761132	G	A	-0.235558	0.422
16	16182435	T	G	-0.419311	0.206
16	16182484	T	C	-0.528187	0.136
16	31182673	T	C	0.111938	1.642
16	56519902	A	G	0.661914	7.035
16	56519904	A	G	0.031869	1.21
16	56915837	T	G	0.182386	2.144
16	66528980	T	C	-0.054236	0.868
16	70253671	A	G	0.754689	7.873
16	70254321	A	G	0.194232	2.241
16	70500950	G	A	-0.082513	0.777
16	70523355	A	G	0.136657	1.804
16	74740097	G	C	-0.421509	0.204
16	74874248	G	A	-0.372495	0.247
16	84452063	G	A	-0.529691	0.136
16	84498058	C	A	0.573948	6.204
16	88430044	G	T	-0.608639	0.101
16	88433940	G	T	0.580418	6.267
16	88811949	G	A	0.846658	8.733
16	89195074	C	G	5.83201	33
17	1483621	C	T	-0.116259	0.68
17	10630081	G	A	0.508752	5.553
17	10630259	A	G	-0.230231	0.431
17	10680809	G	A	-0.093123	0.745
17	10680847	A	G	-0.503973	0.149
17	38330121	T	G	1.99463	16.73
17	42309043	A	G	0.128692	1.75
17	50168516	C	T	0.690003	7.292
17	58703179	G	A	0.67713	7.175
17	63607197	A	G	0.578822	6.251
17	63607524	T	C	0.21722	2.441
17	63940749	T	C	-0.065637	0.83
17	63951646	A	T	-2.46381	0.001
17	63966177	A	G	-0.638856	0.09
17	74916083	T	G	0.725801	7.615
17	75757224	G	A	1.28172	12.78
17	77499035	T	G	-0.323566	0.298
17	78807115	C	T	0.292197	3.188
17	80107730	G	A	0.002474	1.081
17	81511155	T	C	0.172307	2.064
17	81529269	T	A	-0.367034	0.252
18	2917347	C	T	-0.332991	0.287
18	2926453	T	C	-0.776169	0.055
18	2926625	C	T	0.962789	9.9
18	2926700	C	T	-0.117783	0.676
18	6958610	T	G	-0.056975	0.859
18	12344286	C	T	-0.237352	0.419
18	31025852	T	A	8.4664	37
18	46601264	C	T	2.31394	18.18
18	55234376	A	G	0.330743	3.612
19	1430304	T	C	-0.551739	0.125
19	1620999	A	G	-0.868543	0.039
19	1622373	T	C	-1.54872	0.004
19	10985034	T	C	-0.093291	0.745
19	10986175	A	G	1.18941	12.12
19	12806706	A	G	0.603199	6.486
19	17837923	T	C	0.331316	3.618
19	19199238	A	G	1.69156	15.25
19	19201728	T	G	-1.05801	0.02
19	29530187	G	C	0.177868	2.108
19	35839375	C	T	2.29194	18.08
19	35843517	G	A	0.380742	4.175
19	35904544	T	C	0.595877	6.416
19	35995607	C	T	0.69803	7.365
19	46919050	T	C	-0.244991	0.407
19	49165931	T	C	0.184632	2.162
19	49167950	G	A	0.905646	9.314
19	49168514	C	T	0.018285	1.149
19	50402505	T	C	-0.810719	0.048
2	1484823	T	C	0.066264	1.38
2	1484842	T	A	0.911449	9.371
2	1484844	A	G	-0.227791	0.435
2	6877812	T	C	-0.202648	0.481
2	26279989	A	G	-0.336984	0.283
2	26290439	G	A	-0.378853	0.241
2	27086811	T	C	0.749206	7.824
2	47798555	C	T	-0.223755	0.442
2	51028836	C	T	0.431329	4.735
2	55923714	T	C	2.23628	17.83
2	71516854	C	G	-0.077097	0.794
2	71517255	C	T	-0.908967	0.034
2	71655857	C	G	0.472578	5.178
2	73450681	C	T	-0.255765	0.39
2	74461436	C	T	0.236222	2.617
2	98377846	T	C	0.738062	7.725
2	98397829	C	G	0.062756	1.362
2	161839904	C	T	1.3394	13.17
2	178620872	A	G	0.231073	2.569
2	178636063	A	G	-0.148408	0.598
2	201620883	G	C	0.42286	4.643
2	201621906	G	A	0.683258	7.231
2	201622075	C	T	-0.098387	0.73
2	201622280	G	A	-0.512618	0.145
2	201623148	G	A	0.144872	1.861
2	209840555	G	T	2.61942	19.51
2	218165120	A	G	-3.32304	0.001
2	218663143	T	G	0.687398	7.268
2	231108649	G	T	2.08613	17.15
2	232525822	T	G	0.393434	4.317
2	233767183	C	T	-1.05161	0.02
2	237372562	T	C	-0.088166	0.76
2	240870753	T	C	0.20592	2.341
2	240874192	C	T	0.02886	1.197
20	19975954	G	A	-1.5989	0.004
20	33853561	T	C	0.798353	8.27
20	36194249	T	C	-0.852274	0.041
20	38728328	A	T	5.07233	28.4
20	45316847	T	A	0.373243	4.09
20	46037307	T	C	0.692052	7.311
20	46048088	T	C	-0.787034	0.052
20	46733760	A	G	-1.37631	0.007
20	58651263	T	C	2.47982	18.9
20	63933010	A	G	0.123103	1.714
21	32609875	C	T	-0.744183	0.061
21	36753725	G	T	-0.688951	0.075
21	36753987	A	G	0.050136	1.298
21	37473153	G	A	-0.379717	0.24
22	36937364	T	C	-0.786635	0.052
22	37241567	A	G	0.014943	1.134
22	40929572	C	A	0.052212	1.308
22	42211332	C	G	0.864954	8.913
22	46346779	G	A	-0.707819	0.07
3	4658283	C	T	1.28351	12.79
3	12433998	A	G	-0.323835	0.298
3	12503592	T	C	-0.059388	0.851
3	43432608	C	T	2.31794	18.2
3	46989292	C	T	0.820786	8.483
3	52347849	A	G	0.312498	3.409
3	52383975	G	A	1.72695	15.43
3	52402901	C	A	-0.084291	0.772
3	52440464	A	G	1.06456	11.04
3	52505661	A	G	-0.986125	0.026
3	81670925	G	A	0.050425	1.299
3	100655966	G	T	-0.445416	0.186
3	114178907	T	C	1.06971	11.09
3	127606112	T	G	0.07177	1.409
3	128795218	T	C	-0.016099	1.007
3	142503742	T	A	0.170105	2.047
3	150928443	A	G	-0.00259	1.06
3	155853486	T	G	2.88633	20.7
3	165030717	T	C	-0.849494	0.042
3	180616931	C	T	0.160753	1.976
4	1805551	G	C	-1.08008	0.019
4	2304318	G	T	-0.81725	0.047
4	5640522	C	A	2.8963	20.7
4	5753323	C	A	-0.83401	0.044
4	13542053	C	A	0.105075	1.6
4	25671609	T	C	0.42894	4.709
4	87846329	A	T	-0.641722	0.089
4	102723925	C	T	0.868342	8.946
4	107944852	T	C	-0.503441	0.15
4	127921606	G	A	1.28737	12.82
5	14741875	T	C	-0.672067	0.08
5	78782006	A	G	1.15775	11.87
5	80665312	C	G	1.56784	14.58
5	83539126	C	G	0.921459	9.47
5	127331434	T	G	0.863796	8.901
5	127331576	G	A	-0.336225	0.284
5	127410248	G	C	0.330336	3.607
5	127443158	C	T	-0.203867	0.479
5	127458728	G	C	0.170563	2.051
5	127459128	C	T	-0.730567	0.064
5	127459432	T	C	-0.561696	0.12
5	128291517	G	A	3.30324	22.1
5	141516233	C	T	0.265421	2.906
6	7542041	T	A	8.10846	37
6	7585530	A	G	0.506072	5.526
6	42184595	T	A	-0.171367	0.546
6	51632744	T	A	-1.35993	0.007
6	56642691	A	G	2.2615	17.95
6	57190556	C	G	2.19063	17.63
6	80167781	T	C	0.656225	6.983
6	80171397	A	G	-0.593272	0.107
6	109466556	G	C	0.047046	1.283
6	135285617	C	T	0.880158	9.063
6	144186773	G	A	1.66098	15.09
6	144190836	T	C	0.311269	3.396
6	144191632	G	A	0.639669	6.829
6	145919501	T	C	0.107042	1.612
6	152151525	T	C	0.350999	3.84
6	152152046	T	C	-0.865861	0.039
7	4791430	A	G	-0.504462	0.149
7	4791661	T	C	0.393067	4.313
7	4792338	T	C	0.111401	1.639
7	4792890	C	T	0.157182	1.95
7	4793072	T	C	0.671596	7.124
7	4793086	C	T	0.947668	9.737
7	26197618	A	G	0.299902	3.271
7	34155491	C	A	0.284788	3.109
7	41963589	T	C	0.656607	6.986
7	41964194	A	C	1.46775	13.99
7	41965002	G	A	-0.104009	0.714
7	42040420	G	A	2.57104	19.3
7	47948388	A	G	-0.062425	0.841
7	87595730	G	T	0.176034	2.093
7	87600877	A	G	0.805684	8.339
7	92245963	A	G	1.07817	11.17
7	107964867	G	C	-0.344497	0.275
7	130398236	G	T	0.253002	2.781
7	130440699	T	C	-0.036917	0.929
7	134958240	A	G	2.27521	18.01
7	143321392	A	G	0.487961	5.339
8	24398876	A	G	1.39346	13.53
8	52656634	C	T	0.349761	3.826
8	93791372	G	C	-0.002253	1.062
8	105803289	C	G	-0.659216	0.084
8	115619675	C	T	1.50738	14.23
8	118111768	A	G	1.68849	15.23
8	124045759	G	A	0.097787	1.556
8	125082372	T	C	0.632417	6.762
8	144084422	G	T	8.54599	38
9	449874	G	A	3.02662	21.2
9	97439269	A	G	-0.294289	0.335
9	97675236	G	C	-0.067265	0.825
9	108933934	A	G	0.742183	7.762
9	120443634	C	A	2.22641	17.79
9	126696502	A	G	0.526612	5.735
9	127653937	G	C	0.023823	1.174
9	127677073	T	C	0.099323	1.565
9	136432507	G	A	-0.37352	0.246
	9937320	G	A	-0.27494	0.361
	10469752	G	A	0.283335	3.093
	32460923	G	T	-0.06322	0.838
	32697993	C	G	0.074617	1.425
	41475313	C	T	0.193226	2.233
	41553704	C	T	-0.231421	0.429
	43711950	A	T	2.9506	20.9
	46574729	T	C	1.14231	11.74
	47206237	G	T	-0.886014	0.037
	50916280	C	T	-0.372527	0.247
	54449671	T	G	-0.023235	0.979
	54449716	A	G	0.701492	7.396
	55009124	T	G	0.277903	3.036
	64917843	A	G	0.557042	6.038
	74742184	T	C	0.383375	4.204
	108606846	G	C	0.606099	6.513
	109659521	C	T	-0.422421	0.203
	120449022	G	A	-0.327018	0.294
	120449238	A	G	0.193563	2.236
	120559782	C	T	1.79443	15.77
	133536241	T	C	0.187576	2.186
	136022705	G	A	-0.194036	0.498
	137570111	A	G	1.8218	15.9
	147928802	G	A	0.573979	6.204
	147929961	G	T	1.11133	11.48
	153649332	C	T	-0.085861	0.767
	153906605	C	T	-0.716731	0.068
	155259797	T	C	-0.043723	0.904

### Sheet: derived
#Chrom	Pos	Ref	Alt	RawScore	PHRED
1	1022188	A	G	0.462725	5.073
1	1046008	G	A	3.89901	23.8
1	1046670	G	A	3.6147	23
1	1974126	C	T	-0.884332	0.037
1	2412497	G	C	-0.005082	1.05
1	2487163	C	T	-0.196586	0.493
1	7809908	G	A	0.874932	9.011
1	9013532	A	T	2.93105	20.9
1	9717611	C	T	-0.144356	0.608
1	9720138	A	G	0.133547	1.783
1	9773277	A	T	1.7655	15.63
1	11210838	A	G	-0.194362	0.498
1	11989333	C	T	0.928443	9.54
1	12029106	A	G	0.217419	2.443
1	12029794	C	T	0.848225	8.748
1	12030097	C	T	-0.357199	0.262
1	17086632	G	A	0.859725	8.861
1	17622992	G	T	-0.104613	0.712
1	18365416	G	A	1.39264	13.52
1	18700673	C	T	0.0599	1.347
1	20644515	C	G	2.17503	17.56
1	22647604	G	A	0.022791	1.169
1	25543653	G	C	2.52157	19.09
1	36055014	G	A	0.413055	4.535
1	40237302	C	A	2.31822	18.2
1	40239265	C	G	1.24047	12.49
1	40239850	C	T	0.46818	5.131
1	42734928	C	T	0.92042	9.46
1	42927148	G	T	1.02761	10.65
1	42927713	G	T	0.415445	4.561
1	43353952	G	A	0.136478	1.803
1	43441501	C	T	-0.07258	0.808
1	43442432	C	T	0.566649	6.133
1	45340208	G	A	1.52187	14.31
1	46406041	G	A	0.687536	7.269
1	63411329	G	A	0.597309	6.429
1	63438333	T	C	-0.513514	0.144
1	63593647	G	T	3.46695	22.6
1	63636347	C	T	-0.10722	0.705
1	65636541	A	G	0.373831	4.097
1	94113045	C	T	0.587713	6.337
1	97579893	G	A	0.42521	4.668
1	109273305	C	T	0.415326	4.56
1	147619610	G	A	0.662583	7.041
1	150578448	T	G	2.86771	20.6
1	150967407	A	G	0.683913	7.236
1	151067437	C	T	1.27704	12.75
1	151286637	G	A	1.86727	16.13
1	151340773	T	C	0.908743	9.344
1	153816469	G	T	2.18543	17.6
1	158678534	C	T	2.89014	20.7
1	159304153	G	A	3.45401	22.6
1	160238649	C	T	1.42463	13.73
1	160335254	C	T	-0.287174	0.344
1	160883522	C	T	-0.017231	1.002
1	183563310	G	T	0.762595	7.944
1	196737515	A	G	0.155314	1.936
1	197103672	G	A	2.94909	20.9
1	197146551	G	A	0.883448	9.095
1	201362395	C	T	5.47748	32
1	218442082	T	C	1.07477	11.14
1	218444312	G	T	1.90999	16.33
1	226965060	C	T	1.46984	14
1	228316949	G	A	2.3616	18.39
1	230668757	C	T	1.45337	13.9
1	231353206	A	G	-0.830282	0.045
1	245687211	C	T	-1.87504	0.002
10	384040	G	C	1.16459	11.92
10	390795	G	A	0.550823	5.977
10	14667659	G	A	-0.341591	0.278
10	15779079	A	G	0.103713	1.592
10	27066480	A	G	0.582935	6.291
10	32923577	G	A	0.671739	7.125
10	54079437	C	T	1.81022	15.85
10	71811550	G	T	3.30028	22.1
10	73998195	G	C	1.65011	15.03
10	87863385	C	T	0.874598	9.008
10	99709850	G	A	0.52286	5.697
10	101064548	C	G	3.32457	22.2
10	112164573	G	A	2.13366	17.37
10	116559207	T	C	0.857608	8.84
10	116876178	C	T	0.84645	8.731
10	125772716	C	T	-0.029928	0.954
10	126039436	C	T	0.571518	6.18
11	836406	C	G	1.90339	16.3
11	6547948	C	G	-1.91433	0.002
11	10029748	C	T	0.12894	1.752
11	14861210	T	C	0.437764	4.805
11	14880485	A	G	0.058765	1.341
11	17553513	C	T	0.460487	5.049
11	22625025	T	C	0.198627	2.278
11	31811023	G	A	2.05095	16.99
11	34966807	A	G	1.16138	11.9
11	47472254	C	G	0.794193	8.232
11	57597721	G	A	1.01444	10.5
11	62526000	C	T	-1.71992	0.003
11	62533241	C	T	0.198169	2.274
11	64369866	C	T	0.93078	9.564
11	64747332	C	T	4.07254	24.2
11	66701671	G	C	2.07888	17.12
11	68036452	C	T	-0.172801	0.542
11	68047494	C	T	0.427161	4.69
11	68914852	C	T	0.129043	1.753
11	93697988	G	C	0.363193	3.977
11	93699430	G	A	-0.105562	0.709
11	93795026	G	A	0.68567	7.252
11	111784790	G	C	-0.027988	0.961
11	112089135	T	C	0.708517	7.46
11	118581258	G	A	5.40046	31
11	119096733	T	C	0.02183	1.165
11	126562880	C	A	3.70346	23.3
11	128838618	G	A	-0.157172	0.577
12	753444	C	A	1.47436	14.03
12	885158	A	G	0.772602	8.034
12	885787	T	C	0.810747	8.387
12	910556	G	A	1.07573	11.15
12	1949230	G	A	-0.186934	0.513
12	2486325	C	T	-0.311188	0.313
12	2566437	G	T	0.524403	5.712
12	8834689	G	A	0.32411	3.538
12	12718004	G	A	0.336694	3.679
12	14885769	G	A	1.35115	13.25
12	32755045	G	A	0.899315	9.252
12	32755771	G	A	0.947653	9.737
12	49973230	T	C	0.260861	2.86
12	55842818	G	A	5.72163	33
12	56101239	G	A	3.67615	23.2
12	57037065	G	A	0.951282	9.775
12	57202541	C	T	1.33339	13.13
12	57525746	C	T	2.91139	20.8
12	64194115	G	A	0.609352	6.544
12	71125393	G	C	0.9139	9.395
12	71139714	C	T	0.077362	1.44
12	71139801	G	A	-0.176049	0.535
12	71755228	G	A	1.51036	14.25
12	94582104	G	A	-0.219133	0.451
12	105157278	A	G	0.402359	4.416
12	106369678	C	A	0.448782	4.924
12	109792792	C	T	1.9729	16.63
12	110281290	T	C	1.36376	13.34
12	110913003	G	A	0.006951	1.1
12	111665785	G	A	-0.273836	0.363
12	117234764	G	T	0.705237	7.43
12	123774273	G	A	0.56824	6.148
13	20140898	A	G	0.583902	6.3
13	31330638	G	A	0.479403	5.249
13	32316027	G	A	0.158402	1.959
13	35822777	C	G	0.960742	9.877
13	46078860	A	G	0.438245	4.81
13	51280956	C	T	-0.332922	0.288
14	23638952	A	G	-0.104289	0.713
14	24240759	G	A	2.18829	17.62
14	24316005	G	A	-0.549442	0.126
14	35401818	G	A	1.44421	13.85
14	45151519	G	A	1.01909	10.55
14	45175503	A	G	-0.877998	0.038
14	45224402	A	G	-0.53047	0.135
14	50752680	A	G	1.2312	12.42
14	50909861	A	G	-0.159436	0.572
14	64031260	T	A	0.42962	4.717
14	64093415	T	C	1.76482	15.62
14	64769113	G	C	-1.0121	0.023
14	74504996	C	T	0.358402	3.923
14	75013824	A	G	0.905985	9.317
14	75015634	C	T	0.296225	3.231
14	88610944	A	G	2.22035	17.76
14	88610950	C	T	-0.238107	0.418
14	88877493	A	G	0.249747	2.749
14	102870390	G	C	-0.029953	0.954
15	40022510	T	G	1.82394	15.92
15	41822021	G	C	1.12291	11.58
15	48434616	G	T	0.430501	4.726
15	68211326	A	G	0.313133	3.416
15	68229543	G	A	0.307467	3.354
15	73368304	G	T	0.361955	3.963
15	77018466	G	A	0.500052	5.464
15	77035914	G	T	-1.38787	0.007
15	78077617	G	A	0.847152	8.738
15	80936844	G	A	0.10975	1.629
15	88909921	T	C	1.5521	14.49
15	89666966	G	A	0.196882	2.263
15	98961834	G	T	-0.230081	0.431
15	99973439	G	A	0.412019	4.523
15	99973731	G	A	-0.105325	0.71
16	488893	C	T	-0.942069	0.03
16	2496352	G	A	-0.583654	0.111
16	3092818	G	A	-0.312334	0.312
16	3781229	G	A	4.31584	24.9
16	4334987	G	A	2.59132	19.39
16	8735784	G	C	2.11525	17.29
16	20341292	C	T	2.7853	20.3
16	20963369	C	T	-0.615768	0.098
16	28491715	C	T	1.3504	13.25
16	31464538	C	T	0.615541	6.603
16	31490393	C	T	2.54098	19.17
16	46924436	G	C	-0.041168	0.913
16	66913545	A	G	-0.230368	0.431
16	68819394	G	A	-0.993787	0.025
16	70262336	G	A	0.805517	8.338
16	70508462	G	A	1.07484	11.14
16	78432581	G	C	2.48527	18.93
16	84165963	C	G	0.075934	1.432
16	84177770	G	C	0.333618	3.644
16	84873915	A	G	2.9645	21
16	88726817	G	A	0.513964	5.606
16	88726940	C	T	0.907976	9.337
16	88738444	C	A	0.473552	5.188
17	1727213	C	T	1.26067	12.63
17	2300062	C	T	2.01877	16.84
17	3512834	T	C	0.47823	5.237
17	3636585	G	A	0.804667	8.33
17	4898802	G	A	1.11443	11.5
17	5020697	C	G	-0.136107	0.628
17	7225102	T	G	0.41736	4.582
17	10406295	T	C	-0.129116	0.646
17	10725047	C	T	1.1805	12.05
17	16317790	C	T	1.99442	16.73
17	17793251	C	A	-0.585073	0.11
17	27772298	G	A	0.291974	3.185
17	38878112	C	T	1.09519	11.33
17	56891943	G	A	1.01302	10.48
17	58243009	C	T	0.946423	9.724
17	65225240	G	A	0.061893	1.357
17	74281941	G	A	1.81652	15.88
17	75730904	A	C	0.03591	1.229
17	76473078	G	A	0.686776	7.263
17	76725508	G	A	0.8217	8.491
17	80109961	G	A	3.92588	23.8
17	80345637	C	T	0.10183	1.58
17	81933146	G	A	0.22386	2.502
18	2927504	C	G	0.075769	1.431
18	2931308	G	C	1.8159	15.88
18	3149142	T	C	2.05271	17
18	33738858	A	G	-0.608034	0.101
18	48636622	G	A	0.82302	8.504
18	49378567	T	G	1.4113	13.64
18	49460638	G	A	0.835486	8.624
18	51047319	A	G	-1.70159	0.003
18	57602481	G	A	0.763841	7.956
18	57648500	G	A	-1.10343	0.017
18	57674924	T	C	3.32196	22.2
18	57706535	G	A	-0.674182	0.079
18	59696685	G	C	3.22484	21.8
19	7114600	G	A	0.208593	2.364
19	7678983	C	T	3.4488	22.5
19	8595891	C	T	0.835419	8.624
19	10155049	G	A	-0.797232	0.051
19	10335130	C	A	0.723867	7.598
19	10338838	T	C	-0.723412	0.066
19	10380572	T	C	-0.271705	0.366
19	10420815	C	G	0.521203	5.68
19	11212096	G	C	4.14844	24.4
19	11377300	G	A	0.035848	1.229
19	11381138	G	A	0.440238	4.832
19	11448986	T	C	-0.908623	0.034
19	16925214	T	C	0.96565	9.931
19	18784322	G	T	-0.022145	0.983
19	38463400	C	G	0.746024	7.796
19	38893508	T	C	0.826128	8.534
19	41869759	G	A	0.381696	4.185
19	41978247	C	T	0.252323	2.774
19	42249936	G	A	0.128891	1.752
19	42350297	T	C	-0.257901	0.386
19	49172199	C	G	-0.812167	0.048
19	53906697	T	C	0.405776	4.454
2	21037220	G	A	-0.622269	0.096
2	27364580	T	C	0.658203	7.001
2	29061819	G	A	-0.128587	0.647
2	29061832	C	T	0.012522	1.124
2	29920815	C	G	0.718944	7.553
2	31191964	G	T	0.335709	3.668
2	36441451	A	G	0.649397	6.92
2	36513644	C	T	0.941204	9.67
2	47512439	G	A	-0.266372	0.374
2	50619937	G	A	-0.784105	0.053
2	63382025	T	C	-0.747706	0.06
2	74530083	G	C	3.26928	22
2	85548330	C	G	0.3043	3.319
2	98188030	C	G	2.42349	18.66
2	98391889	G	T	7.50697	36
2	98396916	C	T	-0.207191	0.473
2	108907953	G	A	0.103555	1.591
2	108908010	A	G	-0.751831	0.06
2	113133001	C	T	0.248253	2.734
2	124790146	C	T	-0.685941	0.076
2	128113210	A	G	0.376531	4.127
2	149005511	G	A	0.722219	7.583
2	151485796	G	A	0.150419	1.9
2	151506216	T	C	2.8783	20.7
2	151560620	G	C	3.56045	22.9
2	167250841	A	G	-0.523484	0.139
2	169128366	T	C	0.845626	8.723
2	171483297	C	T	0.562118	6.088
2	177540286	T	C	0.511053	5.577
2	179769508	C	T	2.52994	19.12
2	181537854	G	A	0.347421	3.799
2	188997223	G	T	1.32226	13.06
2	196318643	A	G	-0.208069	0.471
2	197392312	A	G	0.570716	6.172
2	197416735	A	G	1.58269	14.66
2	201623621	G	A	0.083839	1.476
2	206142666	C	G	0.786368	8.16
2	209817844	G	A	3.60961	23
2	218689909	C	A	1.33447	13.14
2	219488262	C	T	3.93472	23.9
2	219556598	C	T	-0.47672	0.166
2	222297173	G	T	0.241794	2.671
2	222908805	C	G	0.865346	8.916
2	231165191	T	C	-0.025447	0.971
2	239960439	T	C	-0.108779	0.7
2	240714906	C	T	0.133615	1.783
2	240717256	G	C	0.032374	1.213
20	2395434	C	T	4.31441	24.9
20	6122944	G	A	0.70181	7.399
20	6123109	C	T	2.92159	20.8
20	25390747	G	C	0.669459	7.104
20	31820334	G	A	0.255875	2.81
20	42472282	C	G	-0.031336	0.949
20	42472411	G	T	6.73955	35
20	42885901	G	C	1.80063	15.8
20	44414487	C	G	0.56959	6.161
20	44431029	G	A	0.22196	2.484
20	48976194	C	G	1.02968	10.67
20	54173679	A	G	0.284194	3.102
20	58651847	G	A	0.904146	9.299
20	63932318	G	A	0.494112	5.402
20	64011513	A	G	-0.636607	0.091
20	64219023	C	T	-0.028247	0.96
21	34790922	G	A	0.540264	5.872
21	41494541	T	C	1.50025	14.19
21	42362504	G	T	0.423909	4.654
21	43065480	C	T	-0.16294	0.564
21	45997777	G	A	0.289973	3.164
21	45999866	G	A	-0.024962	0.973
21	46002407	G	T	0.676564	7.169
22	30607088	C	T	0.78569	8.154
22	32861480	C	T	-0.089371	0.756
22	36293875	G	C	-1.40943	0.006
22	39511970	C	G	2.52157	19.09
22	39513717	C	T	0.826523	8.538
22	40857138	C	T	-0.900618	0.035
22	46335782	C	T	1.23948	12.48
3	319864	T	C	2.9413	20.9
3	9464492	T	C	0.557406	6.042
3	9825800	C	A	1.59134	14.71
3	14113201	C	T	0.144684	1.86
3	38609810	C	T	0.605574	6.508
3	39266471	C	T	0.262276	2.874
3	42525927	G	A	-0.205342	0.476
3	43081351	C	T	0.561203	6.079
3	44841094	C	T	0.123912	1.719
3	45110579	C	G	-0.483367	0.161
3	45770221	C	T	-0.063727	0.837
3	45770248	C	T	-0.299379	0.328
3	47009385	A	C	0.603982	6.493
3	52222789	C	T	-0.429197	0.198
3	52223167	C	T	-0.188328	0.51
3	52353165	G	C	0.819547	8.471
3	52358734	C	A	0.37838	4.148
3	52423266	C	T	0.328175	3.583
3	52502648	C	T	-0.204303	0.478
3	58130916	T	C	-0.189768	0.507
3	64687619	C	T	1.53727	14.4
3	69004436	T	C	1.15041	11.81
3	98580456	C	T	-0.119855	0.67
3	100745165	T	C	0.070875	1.405
3	109309030	C	T	0.633771	6.774
3	114128842	G	T	0.045075	1.273
3	124658490	C	A	0.619688	6.642
3	126508443	A	T	2.0896	17.17
3	136293874	C	T	1.30691	12.96
3	141444813	G	A	-0.161823	0.567
3	151437307	G	A	0.306671	3.345
3	151447039	G	A	-0.498632	0.152
3	158659047	C	G	-1.02922	0.022
3	188708296	G	A	-0.233585	0.425
3	193694976	A	G	0.697965	7.364
3	196707824	T	G	0.676604	7.17
3	196708668	A	G	0.577394	6.237
4	1918543	A	G	0.277488	3.032
4	7733346	C	A	2.8405	20.5
4	54265028	A	G	0.803676	8.32
4	70642591	G	C	2.40963	18.6
4	78265046	C	T	3.49981	22.7
4	87846053	C	T	-0.028868	0.958
4	88076298	G	A	-0.355576	0.263
4	88077691	T	C	0.470738	5.158
4	103031712	G	C	2.475	18.88
4	103591651	T	C	0.584755	6.309
4	145656661	A	C	-0.278307	0.356
4	151014529	C	G	0.453352	4.973
5	13708175	C	T	2.5443	19.19
5	13882966	C	G	2.23842	17.84
5	16676138	G	T	8.74415	38
5	87383702	C	T	1.31293	13
5	90848828	A	G	0.187493	2.185
5	102960019	C	T	0.855966	8.824
5	112824765	A	G	0.258491	2.836
5	126543756	C	T	0.226005	2.521
5	128330635	G	A	4.10279	24.3
5	140691655	C	A	1.56859	14.58
5	143314111	T	G	0.592811	6.386
5	143435476	C	T	0.369301	4.046
5	149934695	C	T	2.19501	17.65
5	149944497	T	C	0.436237	4.789
5	177385731	G	C	0.796885	8.257
5	179128189	G	A	-1.093	0.018
6	7229123	G	A	1.77534	15.68
6	7568407	G	A	0.332078	3.627
6	34426052	G	T	0.826207	8.535
6	45547352	C	T	0.361142	3.954
6	45548438	A	C	1.22385	12.37
6	96552489	C	T	0.412653	4.53
6	116121734	C	A	4.03585	24.1
6	116125326	C	G	-0.527081	0.137
6	129401247	C	G	1.49386	14.15
6	133889667	C	G	1.25306	12.58
6	138424771	G	C	2.77709	20.3
6	143941931	C	T	-0.677473	0.078
6	145954847	T	C	1.96888	16.61
6	146030141	C	T	0.964607	9.92
6	161348692	G	T	-0.168025	0.553
7	1744911	G	C	-0.837611	0.044
7	3951025	C	T	3.90185	23.8
7	21748621	C	T	2.6401	19.6
7	21892478	T	G	2.02851	16.89
7	23174115	T	C	0.405723	4.454
7	27093095	A	G	1.41492	13.66
7	27246071	A	G	0.485422	5.312
7	74338695	G	A	0.264447	2.896
7	84007493	T	A	4.78521	26.7
7	101216939	A	C	-0.648441	0.087
7	103833594	G	C	4.09384	24.3
7	108207588	T	G	1.09111	11.29
7	115956763	C	T	2.30125	18.13
7	124928892	G	A	0.988841	10.2
7	128029006	A	C	2.61126	19.48
7	128852819	T	C	1.00042	10.34
7	130395995	C	T	-0.587719	0.109
7	130397324	T	C	1.13266	11.66
7	130397357	A	G	0.918476	9.441
7	136869276	G	C	0.89681	9.227
7	140794380	T	C	0.944381	9.703
7	141723126	T	G	0.834967	8.619
7	141778497	G	A	-0.364143	0.255
7	142750737	C	T	0.0445	1.27
7	142752927	T	C	0.473802	5.19
7	147562214	C	T	1.21362	12.3
8	6442133	T	G	0.804942	8.332
8	9029857	G	A	0.507445	5.54
8	10623170	G	A	2.66287	19.7
8	24393296	T	C	-1.2388	0.011
8	24394146	T	C	0.574534	6.209
8	41653509	G	C	1.33563	13.15
8	41688538	A	G	3.51567	22.7
8	51374670	G	A	2.65134	19.65
8	51408474	A	G	-0.490132	0.157
8	51449066	A	G	-0.70527	0.071
8	54626137	C	T	-0.926821	0.032
8	54626873	T	C	-0.190381	0.506
8	67251365	G	A	0.319279	3.484
8	71271884	G	A	0.728813	7.642
8	99143104	T	C	1.11199	11.48
8	104466744	G	A	0.803832	8.322
8	140800487	C	T	-0.159185	0.573
8	143939429	G	A	-0.417679	0.207
8	144513443	C	T	-0.418505	0.207
9	2083344	T	C	0.424442	4.66
9	3228838	G	A	-0.164441	0.561
9	8524950	G	T	0.257003	2.821
9	35079617	G	A	0.331669	3.622
9	37779725	C	T	-0.075602	0.798
9	37784992	C	T	3.63623	23.1
9	95249320	T	C	1.00986	10.45
9	95506195	G	A	1.58311	14.66
9	95506816	G	A	1.19425	12.15
9	98809813	G	A	2.0737	17.09
9	114168587	T	G	0.175892	2.092
9	114288723	G	C	4.33737	25
9	123374655	G	C	1.62718	14.91
9	128580928	G	T	-0.077285	0.793
9	130884406	G	T	1.60781	14.8
9	131041655	C	T	-0.534588	0.133
9	133643415	C	G	7.34788	36
9	133696326	G	A	-0.778205	0.054
9	134842493	G	A	1.13406	11.67
9	136196534	C	T	0.084454	1.479
9	136433044	G	A	1.70728	15.33
9	136496748	C	A	0.322924	3.525
9	136505540	G	A	-0.020463	0.99
9	137099709	T	C	-0.130364	0.643
	10212508	G	T	-0.288831	0.342
	18203860	C	T	-0.538205	0.131
	19019595	A	G	0.437267	4.8
	21609535	C	T	0.339519	3.71
	50080626	G	A	3.25764	22
	53201727	C	T	0.704129	7.42
	77682608	T	C	0.587115	6.331
	77684545	A	G	0.730656	7.659
	118566065	C	T	0.826396	8.536
	152868828	C	T	1.09702	11.35
	152869103	G	A	1.07299	11.12
	152990912	G	A	-1.40387	0.006
	154961190	A	G	0.653683	6.959
	154966611	C	T	0.116462	1.671

### Sheet: cadd_pairwise_test_results
comparison_id	group1	group2	n1	n2	mean1	mean2	effect_size_d	statistic	p_value	p_adj_bonferroni	significant
1	Derived_eQTL	Derived_sQTL	19	12	8.157737	3.4065	0.8230777	2.6031803	0.01482409	0.2223613	FALSE
2	Basal_eQTL	Derived_eQTL	171	19	4.428251	8.157737	-0.65412658	-2.2745742	0.03371154	0.5056732	FALSE
3	Basal_all	Derived_eQTL	306	19	4.626428	8.157737	-0.60946856	-2.183862	0.04133222	0.6199833	FALSE
4	Derived_all	Derived_sQTL	31	12	6.318548	3.4065	0.52928719	2.0382751	0.04861887	0.729283	FALSE
5	Basal_all	Derived_all	306	31	4.626428	6.318548	-0.29372087	-1.4702436	0.15030966	1.0	FALSE
6	Basal_all	Basal_eQTL	306	171	4.626428	4.428251	0.03498751	0.3694602	0.71200167	1.0	FALSE
7	Basal_all	Basal_sQTL	306	133	4.626428	4.946947	-0.05533932	-0.5246583	0.60030006	1.0	FALSE
8	Basal_all	Derived_sQTL	306	12	4.626428	3.4065	0.21584045	1.2646473	0.22659433	1.0	FALSE
9	Derived_all	Basal_eQTL	31	171	6.318548	4.428251	0.33452614	1.5985488	0.11790807	1.0	FALSE
10	Derived_all	Basal_sQTL	31	133	6.318548	4.946947	0.22911036	1.1259979	0.26626049	1.0	FALSE
11	Derived_all	Derived_eQTL	31	19	6.318548	8.157737	-0.28564067	-0.9528962	0.34721479	1.0	FALSE
12	Basal_eQTL	Basal_sQTL	171	133	4.428251	4.946947	-0.09046905	-0.7758688	0.43849561	1.0	FALSE
13	Basal_eQTL	Derived_sQTL	171	12	4.428251	3.4065	0.18771843	1.0195837	0.32281525	1.0	FALSE
14	Basal_sQTL	Derived_eQTL	133	19	4.946947	8.157737	-0.52874114	-1.9278146	0.06689137	1.0	FALSE
15	Basal_sQTL	Derived_sQTL	133	12	4.946947	3.4065	0.26637428	1.4756512	0.15633759	1.0	FALSE
16	Basal_all	Brain_Basal_eQTL	306	1	4.626428	0.256	NA	NA	NA	NA	NA
17	Basal_all	Brain_Basal_sQTL	306	1	4.626428	0.256	NA	NA	NA	NA	NA
18	Derived_all	Brain_Basal_eQTL	31	1	6.318548	0.256	NA	NA	NA	NA	NA
19	Derived_all	Brain_Basal_sQTL	31	1	6.318548	0.256	NA	NA	NA	NA	NA
20	Basal_eQTL	Brain_Basal_eQTL	171	1	4.428251	0.256	NA	NA	NA	NA	NA
21	Basal_eQTL	Brain_Basal_sQTL	171	1	4.428251	0.256	NA	NA	NA	NA	NA
22	Basal_sQTL	Brain_Basal_eQTL	133	1	4.946947	0.256	NA	NA	NA	NA	NA
23	Basal_sQTL	Brain_Basal_sQTL	133	1	4.946947	0.256	NA	NA	NA	NA	NA
24	Derived_eQTL	Brain_Basal_eQTL	19	1	8.157737	0.256	NA	NA	NA	NA	NA
25	Derived_eQTL	Brain_Basal_sQTL	19	1	8.157737	0.256	NA	NA	NA	NA	NA
26	Derived_sQTL	Brain_Basal_eQTL	12	1	3.4065	0.256	NA	NA	NA	NA	NA
27	Derived_sQTL	Brain_Basal_sQTL	12	1	3.4065	0.256	NA	NA	NA	NA	NA
28	Brain_Basal_eQTL	Brain_Basal_sQTL	1	1	0.256	0.256	NA	NA	NA	NA	NA
