## Supplementary material for "From ancestral patterns of variation to the human condition: Leveraging disease phenotype associations and gene expression changes": Suppl. Material: 9_dates_of_emergence.xlsx

### Sheet: basal
rsID	date
rs2230735	1.29258e+06
rs879690	1408414
rs77262016	1.15245e+06
rs117146839	850370
rs2228321	1.48683e+06
rs35917892	71638.4
rs74645199	805878
rs41466547	797201
rs6674856	344033
rs76810153	455010
rs6684531	365557
rs55728431	1.13545e+06
rs2228490	1.57372e+06
rs113174528	1.4309e+06
rs74783386	869658
rs78008000	885727
rs77724956	889743
rs75429705	963679
rs855313	821167
rs34587338	1.94167e+06
rs12731843	1.97779e+06
rs77847487	1.98127e+06
rs17643644	1.12655e+06
rs3926124	566196
rs34479821	1.00515e+06
rs16831675	913616
rs56089807	879292
rs74125561	874031
rs57425682	1.45776e+06
rs12239747	1.16887e+06
rs114305799	683347
rs7539719	1.66995e+06
rs2230606	662024
rs41314043	527284
rs12136658	555211
rs72738067	560500
rs17618	37260.7
rs41308435	559616
rs41315587	1.18627e+06
rs41304083	1.3e+06
rs10482718	316628
rs2297411	1.36975e+06
rs75286417	1.36568e+06
rs35333195	812423
rs74641549	900369
rs9803890	891019
rs7522981	221554
rs34728849	661473
rs35010955	1.38422e+06
rs8178986	424812
rs12265855	1.32583e+06
rs73283603	620322
rs2275579	737168
rs2305211	321276
rs79032469	1.02558e+06
rs74146315	135041
rs58026892	954750
rs57050827	672498
rs4933977	1.33493e+06
rs76615432	1.59892e+06
rs111941601	1.00373e+06
rs182725594	87714.3
rs543066886	419908
rs150265244	433182
rs11548767	11634.1
rs371721188	77235.1
rs111520133	1.45651e+06
rs148759448	1.79382e+06
rs56141203	1.84386e+06
rs56232219	1.92499e+06
rs56344012	56289.6
rs56229218	1.88681e+06
rs56220864	1.83024e+06
rs55665964	1.88012e+06
rs59161111	671367
rs200801002	51091.6
rs111436102	973333
rs7130656	981354
rs79435202	1.52919e+06
rs61736849	984744
rs35211634	1.06767e+06
rs34275473	201935
rs77424184	740463
rs11019400	814709
rs11600158	30556.7
rs78205695	1.14642e+06
rs11225600	152154
rs79764488	646166
rs2229019	1.00798e+06
rs9919624	1.2523e+06
rs2228055	132788
rs2071702	1.25138e+06
rs78780803	47893.8
rs78044850	1.13984e+06
rs115279244	1.17772e+06
rs151221935	671074
rs147285871	73133.4
rs60405761	1.07726e+06
rs138678304	1.09248e+06
rs35507522	1.08215e+06
rs73592766	1.12244e+06
rs10082632	1.00647e+06
rs34964592	961301
rs61746092	505896
rs75844584	191382
rs77368661	198232
rs79738869	239723
rs55792866	1.29552e+06
rs11831766	770315
rs74053838	450332
rs1107389	726230
rs58411337	979185
rs11831584	888659
rs74058081	884544
rs2228572	585145
rs73297161	1.5276e+06
rs57444859	1407689
rs17801742	771551
rs41263845	77747
rs41317939	59064.3
rs3825222	343357
rs35822762	1.49791e+06
rs2066807	833599
rs6581621	763605
rs12302249	650395
rs12304180	652520
rs12316424	1.08058e+06
rs79625667	941972
rs76139625	692842
rs61308437	250653
rs7972574	1.21024e+06
rs77971713	970192
rs77643067	1.12841e+06
rs6488908	1.38108e+06
rs721185	984098
rs9577152	1.39596e+06
rs112538251	1.12336e+06
rs3764117	83854.4
rs9565152	1.20621e+06
rs145628951	59969.7
rs78713113	898722
rs113709957	14039.5
rs17878900	633401
rs10141326	1.10804e+06
rs11611	1.65293e+06
rs34625768	1.25817e+06
rs4902310	680801
rs362393	1.40708e+06
rs200369228	22199.5
rs3917200	936761
rs146288421	712231
rs74079414	1.03028e+06
rs373215707	614290
rs1049800	1.33176e+06
rs10134437	1.23474e+06
rs17511858	896552
rs2273437	798991
rs140813617	1.21654e+06
rs79305633	83704.4
rs61757230	131628
rs148513655	32810.6
rs3743003	1.74347e+06
rs35996841	1.05408e+06
rs34803922	1.26558e+06
rs16957499	1.00694e+06
rs7176183	988561
rs35342218	779001
rs363836	856466
rs363823	866653
rs118100306	659994
rs112898751	88169.3
rs6493537	1760764
rs13329278	1.2332e+06
rs6078	619927
rs35477493	1.54533e+06
rs62013660	66798.9
rs6494720	933504
rs8033190	935552
rs35541581	1.04448e+06
rs372041880	357625
rs3743384	1080482
rs28385009	47370.6
rs145374222	1.09238e+06
rs572141274	26775.4
rs7196184	840058
rs13339105	1.08972e+06
rs3751839	1.26941e+06
rs75762935	938156
rs77985244	1.10722e+06
rs74319927	953433
rs76350200	1.21297e+06
rs113490934	941955
rs3025684	1.22578e+06
rs130018	1.20052e+06
rs3025702	931402
rs112151383	1.05331e+06
rs113843373	881284
rs76459240	802337
rs12917928	1.19314e+06
rs113462408	480994
rs59593133	1.20938e+06
rs59757815	1216057
rs73530283	1.48984e+06
rs74015090	1.24377e+06
rs73530293	743427
rs16956408	1.52051e+06
rs116201073	1.10922e+06
rs56268318	1.08407e+06
rs9940720	1.34134e+06
rs115078074	1.20238e+06
rs78076550	1.19653e+06
rs115344087	736678
rs144627957	1.24494e+06
rs16970302	1.29167e+06
rs74024185	854624
rs80034177	67893.4
rs16970260	716135
rs138898622	833938
rs61733724	968890
rs8046813	447946
rs74384633	532837
rs61472141	1017117
rs13334190	1.01319e+06
rs78600508	838636
rs8191469	1.3294e+06
rs2270416	1106118
rs17227064	136508
rs2302162	130464
rs61756682	41125.5
rs3891224	1132943
rs73346359	586441
rs34016213	1.01658e+06
rs3744566	1.2166e+06
rs376208076	105969
rs73976869	88139.1
rs35230241	876624
rs2662957	1277624
rs2662956	1.28248e+06
rs55727040	1.1691e+06
rs28395855	135442
rs2290042	1.07451e+06
rs17886183	1.09087e+06
rs114024716	397720
rs1801190	933899
rs16969349	1.06936e+06
rs73333836	1.0807e+06
rs2228995	1.26198e+06
rs79893125	1.33669e+06
rs16947296	580960
rs80201495	463582
rs113905467	1.1485e+06
rs111611253	1.46091e+06
rs374003966	11842.2
rs151053969	6860.21
rs11651864	774381
rs3744796	1.2668e+06
rs34567655	560686
rs1105628	669474
rs872029	757460
rs4781	840745
rs145211520	1.21786e+06
rs36098676	1.08569e+06
rs2229335	620612
rs75206140	2.13382e+06
rs2959512	1.34049e+06
rs3764962	1.04419e+06
rs35296997	776991
rs7229252	775225
rs61729751	172926
rs10163657	50934.7
rs142847061	58211.1
rs8087570	732604
rs41483647	714427
rs113778676	932428
rs11882821	1.03556e+06
rs11879402	1.04164e+06
rs73919392	758518
rs113192269	1.05051e+06
rs74720709	1.232e+06
rs78732262	1.33082e+06
rs111447132	1.26084e+06
rs17001078	1.32739e+06
rs62638749	492785
rs150798392	473057
rs34351170	445484
rs11554400	886794
rs34063092	368906
rs75326392	1.14709e+06
rs3212752	576100
rs57792670	601611
rs73922821	698097
rs73922830	631124
rs73922832	148314
rs115230064	1.09537e+06
rs34736717	435096
rs437168	1.13219e+06
rs1802029	1.02351e+06
rs76336581	97721.6
rs34264048	939525
rs112108478	1.09586e+06
rs2287755	1.30682e+06
rs7252493	1.21618e+06
rs113984787	898548
rs113159745	922809
rs1143666	1.43896e+06
rs34154455	379242
rs114401108	1.23152e+06
rs114796303	1.22459e+06
rs35784105	446055
rs114783798	256041
rs72851534	774036
rs7601689	1.40774e+06
rs55744034	1.23176e+06
rs116028777	1.49838e+06
rs6741393	1265792
rs3136229	1.30102e+06
rs1800936	1.63039e+06
rs62143025	131010
rs10167115	1.2105e+06
rs11903960	1.00918e+06
rs79470017	1.10664e+06
rs13402171	1.10933e+06
rs59664907	840791
rs75459335	1.0013e+06
rs115517108	255074
rs35533773	1.03115e+06
rs34838944	1.07469e+06
rs13429817	568400
rs74392193	456799
rs2084543	254463
rs13397109	1.1145e+06
rs2303829	989689
rs55847232	837650
rs2742344	779137
rs2742342	921626
rs2562841	856677
rs2627044	897150
rs2562837	881258
rs2742347	1.20753e+06
rs2306636	47567.2
rs3765161	1.21646e+06
rs10194475	1.27951e+06
rs11887751	1.28718e+06
rs192214909	1264603
rs74884418	1.28325e+06
rs77649251	1.30391e+06
rs76042698	1.31581e+06
rs142233268	1.27575e+06
rs143516209	1.36635e+06
rs139374574	792741
rs17199249	682152
rs7600694	749061
rs2230890	1.09695e+06
rs116304707	60739.3
rs34273324	1409458
rs16858811	855558
rs35843327	1.79785e+06
rs6720495	81342.7
rs7606916	1.3947e+06
rs61731723	1.06324e+06
rs75180050	1.02993e+06
rs34650714	604293
rs11896521	1.17533e+06
rs117357855	138722
rs78178548	45475.5
rs10485741	682666
rs78976197	303578
rs114112565	1.23995e+06
rs2295568	1.25948e+06
rs7271776	35778.2
rs34517228	1.01589e+06
rs7264544	765809
rs34078698	651453
rs3746519	196806
rs12481488	947555
rs6018008	1.6609e+06
rs3171177	1.25444e+06
rs6026428	1.08409e+06
rs138678203	1.61513e+06
rs61744085	1.08255e+06
rs138091636	1.222e+06
rs111591095	1.49446e+06
rs9967991	550275
rs73398122	650992
rs16995170	968591
rs35227181	350419
rs11552068	635483
rs75216734	801928
rs61735836	642678
rs34500739	1.07663e+06
rs17879734	1.03132e+06
rs17683704	579478
rs33954001	564714
rs78116727	729394
rs16845	911612
rs16997510	963641
rs6000622	977051
rs12168140	1.05501e+06
rs12168248	1.12736e+06
rs17002888	1.01668e+06
rs12160940	435232
rs12160381	760171
rs2294384	1.27901e+06
rs2306868	995579
rs41516544	346045
rs3796329	1.16226e+06
rs13320360	1.25596e+06
rs2036617	36668.8
rs34730190	913271
rs113187031	181895
rs72875737	180629
rs77079961	160906
rs112805032	177702
rs113144521	1.06753e+06
rs113971604	752304
rs323893	1.46398e+06
rs323894	1.22838e+06
rs323895	1.37735e+06
rs61734653	89402.4
rs61749019	81331.1
rs148913561	76295.2
rs146661777	64256.8
rs111301698	1.09527e+06
rs111466273	805028
rs13320194	610035
rs556711298	11948.9
rs41272977	881574
rs116405398	769263
rs35648234	908419
rs190248679	110453
rs2307315	1.5712e+06
rs7618253	1.46383e+06
rs75188440	924958
rs3804769	986316
rs16831149	1.24942e+06
rs113456182	1.07743e+06
rs11914833	1.28611e+06
rs10419	1.1808e+06
rs112076615	28433.4
rs60121553	1.40345e+06
rs11731603	1.16849e+06
rs16839403	1.10547e+06
rs111283169	5632.73
rs112461275	702658
rs35363653	1091009
rs61731017	1.50159e+06
rs61731016	1.50499e+06
rs370387859	865032
rs143485545	771313
rs4413373	722303
rs17533489	1.00337e+06
rs6857760	1.60637e+06
rs3733319	1.32441e+06
rs112605307	169751
rs112116419	41563.4
rs4253865	864797
rs2288474	790813
rs3212583	923488
rs7721866	1.01101e+06
rs113965318	369501
rs34050047	519900
rs113659987	496030
rs146525982	28669.6
rs17134956	44643.5
rs10519949	1.30207e+06
rs17684438	1.30388e+06
rs76221063	793484
rs7737871	1.35789e+06
rs11745840	1.0377e+06
rs17685202	1.00667e+06
rs77171194	1.2401e+06
rs10042349	445565
rs4696	844880
rs144081334	966382
rs3913482	1016682
rs6555882	1.0452e+06
rs7705594	1.11945e+06
rs7725797	1.12947e+06
rs79098301	884978
rs10060093	1.23013e+06
rs36087964	952601
rs77254190	694536
rs2071542	1.25806e+06
rs2234256	1.34932e+06
rs3749920	1.15128e+06
rs16896629	578045
rs2661488	1.50771e+06
rs2174860	1.4404e+06
rs1024196	1.13567e+06
rs1040461	762659
rs17404123	88934.6
rs9447445	1.47078e+06
rs35969420	825352
rs112504381	827057
rs111903796	820236
rs3734675	99123.7
rs2232447	670425
rs73775417	1023294
rs113987938	44480.8
rs112619785	31754.1
rs147242249	273971
rs9494209	1.04262e+06
rs7772864	1.37114e+06
rs17073498	434321
rs75873182	391584
rs57069580	311796
rs117008643	154120
rs2348080	565175
rs910415	533339
rs116007471	1.23539e+06
rs112318565	1.17304e+06
rs61735677	943338
rs12154545	1.63883e+06
rs11976063	1.63047e+06
rs73305396	1614981
rs76039626	1.58993e+06
rs17274530	526341
rs41275982	870818
rs60064022	269564
rs73097004	300382
rs114615136	578373
rs77197280	240468
rs78794712	299538
rs34089404	1.27137e+06
rs73688623	833515
rs142601530	1.00416e+06
rs111322217	755267
rs10262966	1.38188e+06
rs3211942	1.73362e+06
rs2235074	1.33923e+06
rs3213619	1376079
rs10247218	604786
rs7784361	1.43476e+06
rs112633425	147298
rs113110951	540641
rs3735282	915191
rs3735156	1.47755e+06
rs7014851	1.11361e+06
rs57903149	1.10924e+06
rs7001097	1.213e+06
rs7005258	1.22961e+06
rs61731545	1.22833e+06
rs16918075	1.0512e+06
rs41466745	926103
rs73694952	1.4195e+06
rs73694955	1.49979e+06
rs61753724	1.338e+06
rs7833870	1.30114e+06
rs920628	1335363
rs11995760	1.46219e+06
rs7823278	1.22339e+06
rs192302720	1.32682e+06
rs147024606	445484
rs2384917	909620
rs199884162	13784.6
rs112703109	1.04799e+06
rs34908836	819398
rs112673841	866050
rs12004164	1.12503e+06
rs2228095	1.31583e+06
rs3739715	999317
rs77468060	959770
rs12349050	1.12632e+06
rs7853578	880918
rs3176751	1.1815e+06
rs75946934	1.39532e+06
rs2275640	977776
rs16931745	950295
rs6478475	1.09283e+06
rs3780679	1412184
rs10121481	862657
rs17849175	1.44086e+06
rs17849177	1.29788e+06
rs17849179	1.12251e+06
rs113527732	1.39486e+06
rs114101109	844338
rs3125794	839309

### Sheet: brain
rsID	date
rs11600158	30556.7
rs2306636	47567.2
rs41317939	59064.3
rs62013660	66798.9
rs80034177	67893.4
rs35917892	71638.4
rs41263845	77747
rs79305633	83704.4
rs2302162	130464
rs17227064	136508
rs73922832	148314
rs11225600	152154
rs3746519	196806
rs61308437	250653
rs78976197	303578
rs17274530	526341
rs33954001	564714
rs3926124	566196
rs13429817	568400
rs17683704	579478
rs73346359	586441
rs57792670	601611
rs73922830	631124
rs11552068	635483
rs17199249	682152
rs73922821	698097
rs16970260	716135
rs7600694	749061
rs1040461	762659
rs17801742	771551
rs2742344	779137
rs41466547	797201
rs76459240	802337
rs11019400	814709
rs2066807	833599
rs55847232	837650
rs4696	844880
rs74024185	854624
rs16858811	855558
rs2562841	856677
rs41275982	870818
rs2562837	881258
rs11554400	886794
rs2627044	897150
rs35648234	908419
rs16845	911612
rs2742342	921626
rs3212583	923488
rs6494720	933504
rs8033190	935552
rs75762935	938156
rs34264048	939525
rs113490934	941955
rs79625667	941972
rs12481488	947555
rs74319927	953433
rs34964592	961301
rs2275640	977776
rs3804769	986316
rs7176183	988561
rs2303829	989689
rs10082632	1.00647e+06
rs17685202	1.00667e+06
rs16957499	1.00694e+06
rs11745840	1.0377e+06
rs35211634	1.06767e+06
rs2290042	1.07451e+06
rs34500739	1.07663e+06
rs61744085	1.08255e+06
rs56268318	1.08407e+06
rs6026428	1.08409e+06
rs6478475	1.09283e+06
rs2270416	1106118
rs77985244	1.10722e+06
rs10141326	1.10804e+06
rs17849179	1.12251e+06
rs17643644	1.12655e+06
rs77643067	1.12841e+06
rs437168	1.13219e+06
rs55728431	1.13545e+06
rs1024196	1.13567e+06
rs75326392	1.14709e+06
rs3749920	1.15128e+06
rs77262016	1.15245e+06
rs55727040	1.1691e+06
rs78076550	1.19653e+06
rs115078074	1.20238e+06
rs76350200	1.21297e+06
rs323894	1.22838e+06
rs74720709	1.232e+06
rs10134437	1.23474e+06
rs77171194	1.2401e+06
rs2071702	1.25138e+06
rs9919624	1.2523e+06
rs2071542	1.25806e+06
rs2295568	1.25948e+06
rs2228995	1.26198e+06
rs3751839	1.26941e+06
rs2294384	1.27901e+06
rs11887751	1.28718e+06
rs16970302	1.29167e+06
rs2230735	1.29258e+06
rs17849177	1.29788e+06
rs3136229	1.30102e+06
rs7833870	1.30114e+06
rs2287755	1.30682e+06
rs3733319	1.32441e+06
rs17001078	1.32739e+06
rs8191469	1.3294e+06
rs78732262	1.33082e+06
rs4933977	1.33493e+06
rs79893125	1.33669e+06
rs61753724	1.338e+06
rs2959512	1.34049e+06
rs7737871	1.35789e+06
rs75286417	1.36568e+06
rs2297411	1.36975e+06
rs323895	1.37735e+06
rs6488908	1.38108e+06
rs35010955	1.38422e+06
rs9577152	1.39596e+06
rs57444859	1407689
rs7784361	1.43476e+06
rs17849175	1.44086e+06
rs111520133	1.45651e+06
rs323893	1.46398e+06
rs116028777	1.49838e+06
rs73297161	1.5276e+06
rs35477493	1.54533e+06
rs2228490	1.57372e+06
rs76039626	1.58993e+06
rs73305396	1614981
rs138678203	1.61513e+06
rs1800936	1.63039e+06
rs11976063	1.63047e+06
rs12154545	1.63883e+06
rs3743003	1.74347e+06
rs6493537	1760764
rs148759448	1.79382e+06
rs35843327	1.79785e+06
rs56220864	1.83024e+06
rs56141203	1.84386e+06
rs55665964	1.88012e+06
rs56229218	1.88681e+06
rs56232219	1.92499e+06

### Sheet: positive selection
rsID	date
rs11548767	11634.1
rs7271776	35778.2
rs145628951	59969.7
rs146661777	64256.8
rs147285871	73133.4
rs148913561	76295.2
rs371721188	77235.1
rs61749019	81331.1
rs3764117	83854.4
rs73976869	88139.1
rs61734653	89402.4
rs376208076	105969
rs77079961	160906
rs72875737	180629
rs113187031	181895
rs3746519	196806
rs77197280	240468
rs2084543	254463
rs78794712	299538
rs34063092	368906
rs114024716	397720
rs114615136	578373
rs12302249	650395
rs12304180	652520
rs6581621	763605
rs2273437	798991
rs74645199	805878
rs74783386	869658
rs35230241	876624
rs78008000	885727
rs77724956	889743
rs17511858	896552
rs12481488	947555
rs75429705	963679
rs75459335	1.0013e+06
rs111301698	1.09527e+06
rs34089404	1.27137e+06
rs2959512	1.34049e+06
