## Supplementary material for "From ancestral patterns of variation to the human condition: Leveraging disease phenotype associations and gene expression changes": Suppl. Material: 11_cell_type.xlsx

### Sheet: basal eqtl
Cell.Type	Number of genes which had this cell type as the one with the highest scaled expression	Mean_Number_of_Cells_Epressing_the_Gene	Genes
mesenchymal stem cell	27	11.7407	STT3A, HYLS1, EI24, VRK1, KIAA1586, LINC00680, SDHAP1, CTSC, CD151, TNPO2, FAM126B, NIF3L1, RADIL, TSR2, MRPL30, CDKL5, EXOSC6, NQO1, DDX19B, SF3B3, DNM2, DEF8, ZNF276, TCF25, FANCA, CHMP1A, GSDME
neuronal brush cell	21	417.238	PUS3, SDHAP2, TNK2, AMFR, AATBC, DNASE2, WDR83, SLC4A1AP, CASP8, TMEM237, GNL3L, IFITM10, SMG1P7, CARM1, BMPR2, FAM157C, VPS9D1-AS1, LINC02166, DBNDD1, CDK10, PDE4DIPP7
endothelial cell of artery	14	2.42857	CHEK1, DHRS4L2, SDR39U1, DHRS1, KHK, AP5Z1, PNKD, TMBIM1, COG4, SLC44A2, SPIRE2, SPATA2L, SPATA33, MTMR11
endocrine cell	7	14	DHRS4, OGFOD1, MEGF10, COX5B, NPEPL1, MPST, VPS9D1
vascular lymphangioblast	5	6	PPIL3, ORC2, ARPC2, IL34, MTSS2
T cell	4	26.25	MT4, THSD8, CLEC18C, DDX19A-DT
neutrophil	4	1.5	LMNTD2, FZD7, MC1R, SV2A
alveolar macrophage	3	66.3333	PIDD1, CTSD, GAS8
blood cell	3	1.66667	FZD7, MC1R, SV2A
capillary endothelial cell	3	2.33333	MAN2B1, FCSK, DPEP1
erythroid lineage cell	3	1.33333	CBLN3, CPNE7, NBPF19
immature astrocyte	3	133.333	PRDX2, NOB1, H2BC20P
lymphocyte	3	34.6667	MT4, THSD8, DDX19A-DT
megakaryocyte	2	1	PRIM2, FOXK1
non-classical monocyte	2	5.5	GPBAR1, CTSS
L2/3 intratelencephalic projecting glutamatergic neuron	1	2	CLEC18A
L6 corticothalamic-projecting glutamatergic cortical neuron	1	1	ILF3-DT
aggregated	1	1	SMBD1P
blood vessel endothelial cell	1	1	URAHP
brain vascular cell	1	1	AFG3L1P
cell	1	1	SMBD1P
classical monocyte	1	2	OTUD7B
glutamatergic neuron	1	1	SMBD1P
granule cell	1	1	PGK1P2
mature microglial cell	1	1	GAS8-AS1
monocyte	1	1	PPEF1
neural cell	1	1	SMBD1P
neuroblast (sensu Vertebrata)	1	261046	TUBB3
neuron	1	1	SMBD1P
oligodendrocyte	1	2771706	DST
pericyte	1	2	PIMREGP1
plasma cell	1	84	FEZ1
secretory cell	1	1	SMBD1P
squamous epithelial cell	1	1	URAHP
sst chodl GABAergic cortical interneuron	1	51	NPY
stellate neuron	1	1	CXCR2P1
stem cell	1	2	LINC00680

### Sheet: basal sqtl
Cell.Type	Number of genes which had this cell type as the one with the highest scaled expression	Mean_Number_of_Cells_Epressing_the_Gene	Genes
mesenchymal stem cell	34	10.0588	CD151, SDHD, PIH1D2, TMEM25, PHLDB1, PFKM, MRPS31, NEDD8, KHNYN, VRK1, SNAP23, NAA60, BBS2, GALNS, ANKRD11, ZNF276, TCF25, FANCA, CHMP1A, STAT5B, ZNF791, RUVBL2, PLCD4, USP37, EPB41L1, UCKL1, CFAP410, PFKL, CDC42SE2, RADIL, CTNNAL1, ELP1, CDK16, RBM10
endothelial cell of artery	13	4.76923	CLSTN1, DCUN1D5, ASB8, GANC, APRT, SPIRE2, SPATA2L, SPATA33, STAT5A, CRLF1, HLA-DMA, MRPS10, AP5Z1
neuronal brush cell	13	336.154	TPTE2P5, CCNDBP1, ZSCAN29, PPIP5K1, PHKB, SLC22A31, STRADA, CARD14, GYS1, SLC12A5, TPD52L2, DNAJC5, RTEL1
endocrine cell	11	11.4545	SLC25A22, DHRS4, ZNF106, ZWILCH, OGFOD1, VPS9D1, PLEKHH3, MRPS12, BCS1L, NPEPL1, COX6C
megakaryocyte	5	2.6	BIRC2, NPIPP1, ITFG1, ACADVL, STX16
vascular lymphangioblast	4	3.5	SLC2A1, DNASE1, SGSH, RNF25
conventional dendritic cell	3	215	HLA-DQB1, HLA-DQB2, HLA-DQA1
immature astrocyte	3	120.667	MRPL16, TMEM106C, TRAP1
alveolar macrophage	2	2.5	PIDD1, GAS8
erythroid lineage cell	2	1	CATSPER2, CDH15
mesenchymal cell	2	1	TGM5, ITFG1-AS1
neutrophil	2	3	MC1R, PSMB9
Bergmann glial cell	1	6	PSMB8-AS1
CD1c-positive myeloid dendritic cell	1	17	HLA-DQB2
L5/6 near-projecting glutamatergic neuron	1	1	TAP2
L6 corticothalamic-projecting glutamatergic cortical neuron	1	1	TIPIN
L6b glutamatergic cortical neuron	1	1	HLA-DQA2
amacrine cell	1	1	RGN
blood cell	1	2	MC1R
bronchus fibroblast of lung	1	1	NUDT21
capillary endothelial cell	1	1	DPEP1
central nervous system macrophage	1	1	GUCA1ANB
dendritic cell	1	17	HLA-DQB2
granule cell	1	2	AOC4P
hematopoietic cell	1	1	GUCA1ANB
hippocampal astrocyte	1	4	EPB42
leukocyte	1	1	GUCA1ANB
macrophage	1	1	GUCA1ANB
mature microglial cell	1	3	ACSL6
microglial cell	1	1	GUCA1ANB
mononuclear cell	1	1	GUCA1ANB
mononuclear phagocyte	1	1	GUCA1ANB
myeloid cell	1	1	GUCA1ANB
myeloid leukocyte	1	1	GUCA1ANB
neural progenitor cell	1	11786	STK36
neuroblast (sensu Vertebrata)	1	261046	TUBB3
plasma cell	1	45	CAPN3
premigratory neural crest cell	1	318	HINT1
professional antigen presenting cell	1	1	GUCA1ANB
tissue-resident macrophage	1	1	GUCA1ANB
unipolar brush cell	1	124	PLEKHM1P1

### Sheet: derived eqtl
Cell.Type	Number of genes which had this cell type as the one with the highest scaled expression	Mean_Number_of_Cells_Epressing_the_Gene	Genes
mesenchymal stem cell	11	10.0909	PFKM, ZNF641, ACAD10, NAA25, MAPKAPK5-AS1, SH2B3, PRKCSH, ICA1L, SHISA5, P4HTM, IP6K2
neuronal brush cell	4	49.5	C12orf54, QRICH2, CYP24A1, MIOS-DT
endothelial cell of artery	2	4.5	ASB8, USP4
L5/6 near-projecting glutamatergic neuron of the primary motor cortex	1	2	CCDC184
capillary endothelial cell	1	1	ZBTB11-AS1
central nervous system neuron	1	3	H1-7
cerebral cortex neuron	1	3	H1-7
endocrine cell	1	4	PTPN11
immature astrocyte	1	142	TMEM106C
megakaryocyte	1	1	ALDH2
meningeal macrophage	1	1	APEH
oligodendrocyte precursor cell	1	1	OR8T1P
precursor cell	1	1	OR8T1P
progenitor cell	1	1	OR8T1P
unipolar brush cell	1	4	COL2A1

### Sheet: derived sqtl
Cell.Type	Number of genes which had this cell type as the one with the highest scaled expression	Mean_Number_of_Cells_Epressing_the_Gene	Genes
mesenchymal stem cell	3	6.66667	SENP1, RANGRF, EPB41L1
endothelial cell of artery	2	9.5	ASB8, COL6A1
immature astrocyte	2	98.5	TMEM106C, NUP85
endothelial cell of vascular tree	1	4	TMPRSS3
neuronal brush cell	1	3	C12orf54

### Sheet: confidence genes
Cell.Type	Number of genes which had this cell type as the one with the highest scaled expression	Mean_Number_of_Cells_Epressing_the_Gene	Genes
mesenchymal stem cell	17	21.5882	VRK1, CTSC, CDKL5, STAT2, HSPG2, GTPBP3, SLC25A3, EXOSC6, ZNF276, RUVBL2, CBX3, GUCA1A, BBS2, EPB41L1, SDHD, TMEM25, PRKCSH
neuronal brush cell	12	215.417	TNK2, MSH6, GYS1, CDHR1, A2ML1, CARD14, ZNF142, MAP2K1, SLC12A5, SLC22A31, CYP24A1, CHRM5
endothelial cell of artery	9	6.33333	KHK, COG4, RFXANK, CEP41, MOCS2, APRT, MRPL45, CLSTN1, COL6A1
endocrine cell	7	16.5714	INPP5E, NPEPL1, DIP2A, SLC25A22, MRPS12, BCS1L, COX6C
immature astrocyte	4	125	SCN4A, PRDX2, TMEM106C, IL23A
megakaryocyte	2	1	MFSD8, STX16
vascular lymphangioblast	2	6	SLC2A1, SGSH
B cell	1	1	MYO3A
L6 corticothalamic-projecting glutamatergic cortical neuron	1	1	TIPIN
alveolar macrophage	1	194	CTSD
classical monocyte	1	1	NPHS1
endothelial cell of vascular tree	1	4	TMPRSS3
erythroid lineage cell	1	1	CDH15
granule cell	1	1	LRIT2
lymphocyte of B lineage	1	1	MYO3A
plasma cell	1	45	CAPN3
premigratory neural crest cell	1	318	HINT1
unipolar brush cell	1	4	COL2A1

### Sheet: cerebellar genes
Cell.Type	Number of genes which had this cell type as the one with the highest scaled expression	Mean_Number_of_Cells_Epressing_the_Gene	Genes
mesenchymal stem cell	38	14.5	VRK1, CTSC, CDKL5, STAT2, HSPG2, GTPBP3, SLC25A3, EXOSC6, ZNF276, RUVBL2, CBX3, GUCA1A, BBS2, EPB41L1, SDHD, TMEM25, PRKCSH, ABITRAM, CDK16, CFAP410, CHROMR, CNPY2, CTNNAL1, DNAJA2, ELP1, KIAA1586, LINC00680, MRPL34, MRPS31, PAN2, PFKM, RADIL, SHC1, SPATC1L, TBC1D3L, TCF25, WBP4, ZNF791
neuronal brush cell	20	163.5	TNK2, MSH6, GYS1, CDHR1, A2ML1, CARD14, ZNF142, MAP2K1, SLC12A5, SLC22A31, CYP24A1, CHRM5, AATBC, ABHD3, FTCD, GNL3L, SUOX, TIPARP, TPD52L2, YBEY
endocrine cell	11	11.1818	INPP5E, NPEPL1, DIP2A, SLC25A22, MRPS12, BCS1L, COX6C, DHRS4, MPST, VPS9D1, ZWILCH
endothelial cell of artery	11	5.45455	KHK, COG4, RFXANK, CEP41, MOCS2, APRT, MRPL45, CLSTN1, COL6A1, ASB8, SPIRE2
immature astrocyte	6	100	SCN4A, PRDX2, TMEM106C, IL23A, NOB1, NUP85
megakaryocyte	6	2.33333	MFSD8, STX16, ACADVL, ANKDD1A, BIRC2, ITFG1
neutrophil	4	1.25	HID1, MC1R, NOTCH2NLC, SV2A
blood cell	3	1.33333	MC1R, NOTCH2NLC, SV2A
vascular lymphangioblast	3	4.33333	SLC2A1, SGSH, RNF25
alveolar macrophage	2	97.5	CTSD, GAS8
erythroid lineage cell	2	1	CDH15, NBPF19
plasma cell	2	64.5	CAPN3, FEZ1
stem cell	2	1.5	LINC00680, TBC1D3L
B cell	1	1	MYO3A
L2/3 intratelencephalic projecting glutamatergic neuron	1	1	OOSP4A
L6 corticothalamic-projecting glutamatergic cortical neuron	1	1	TIPIN
L6b glutamatergic cortical neuron	1	2	FAM83E
T cell	1	27	DDX19A-DT
bronchus fibroblast of lung	1	1	NUDT21
central nervous system neuron	1	3	H1-7
cerebellar granule cell	1	1	OOSP3
cerebellar granule cell precursor	1	1	DNLZ
cerebellar neuron	1	1	OOSP3
cerebellum glutamatergic neuron	1	1	OOSP3
cerebral cortex neuron	1	3	H1-7
classical monocyte	1	1	NPHS1
endothelial cell of vascular tree	1	4	TMPRSS3
granule cell	1	1	LRIT2
lymphocyte	1	27	DDX19A-DT
lymphocyte of B lineage	1	1	MYO3A
mast cell	1	1	INE1
mesenchymal cell	1	1	OOSP1
mesodermal cell	1	490	RPL29
midbrain dopaminergic neuron	1	385	RPS26
neural progenitor cell	1	11786	STK36
oligodendrocyte precursor cell	1	25	ENSG00000288871
pericyte	1	2	PIMREGP1
precursor cell	1	25	ENSG00000288871
premigratory neural crest cell	1	318	HINT1
progenitor cell	1	25	ENSG00000288871
radial glial cell	1	1	NPEPPSP1
sst chodl GABAergic cortical interneuron	1	51	NPY
unipolar brush cell	1	4	COL2A1
