## Supplementary material for "From ancestral patterns of variation to the human condition: Leveraging disease phenotype associations and gene expression changes": Suppl. Material: 12_SFARI.xlsx

### Sheet: basal eqtl
rsID	Gene Symbol	NES	Tissue	gene-name	ensembl-id	chromosome	genetic-category	gene-score	syndromic	eagle	number-of-reports
rs74146315	AGAP5	0.36	Lung	ArfGAP with GTPase domain, ankyrin repeat and PH domain 5	ENSG00000172650	10	Rare Single Gene Mutation	3	0		2
rs58026892	AGAP5	0.36	Lung	ArfGAP with GTPase domain, ankyrin repeat and PH domain 5	ENSG00000172650	10	Rare Single Gene Mutation	3	0		2
rs17643644	APH1A	0.2	Brain - Anterior qcingulate cortex (BA24)	APH1A gamma secretase subunit	ENSG00000117362	1	Rare Single Gene Mutation	2	0		3
rs113174528	POMGNT1	0.34	Pancreas	protein O-linked mannose N-acetylglucosaminyltransferase 1 (beta 1,2-)	ENSG00000085998	1	Rare Single Gene Mutation, Syndromic	1	1	1	10
rs41314043	PTPRC	-0.2	Adipose - Subcutaneous	protein tyrosine phosphatase, receptor type, C	ENSG00000081237	1	Rare Single Gene Mutation, Genetic Association	2	0		11
rs72738067	PTPRC	-0.24	Adipose - Subcutaneous	protein tyrosine phosphatase, receptor type, C	ENSG00000081237	1	Rare Single Gene Mutation, Genetic Association	2	0		11
rs6488908	DNAH10	0.56	Artery - Tibial	Dynein, axonemal, heavy chain 10	ENSG00000197653	12	Rare Single Gene Mutation	2	0		10
rs6488908	DNAH10	0.67	Adipose - Subcutaneous	Dynein, axonemal, heavy chain 10	ENSG00000197653	12	Rare Single Gene Mutation	2	0		10
rs6488908	DNAH10	0.54	Cells - Cultured fibroblasts	Dynein, axonemal, heavy chain 10	ENSG00000197653	12	Rare Single Gene Mutation	2	0		10
rs6488908	DNAH10	0.57	Skin - Sun Exposed (Lower leg)	Dynein, axonemal, heavy chain 10	ENSG00000197653	12	Rare Single Gene Mutation	2	0		10
rs6488908	DNAH10	0.56	Skin - Not Sun Exposed (Suprapubic)	Dynein, axonemal, heavy chain 10	ENSG00000197653	12	Rare Single Gene Mutation	2	0		10
rs6488908	DNAH10	0.48	Nerve - Tibial	Dynein, axonemal, heavy chain 10	ENSG00000197653	12	Rare Single Gene Mutation	2	0		10
rs6488908	DNAH10	0.62	Esophagus - Muscularis	Dynein, axonemal, heavy chain 10	ENSG00000197653	12	Rare Single Gene Mutation	2	0		10
rs6488908	DNAH10	0.48	Adipose - Visceral (Omentum)	Dynein, axonemal, heavy chain 10	ENSG00000197653	12	Rare Single Gene Mutation	2	0		10
rs6488908	DNAH10	0.59	Colon - Sigmoid	Dynein, axonemal, heavy chain 10	ENSG00000197653	12	Rare Single Gene Mutation	2	0		10
rs6488908	DNAH10	0.58	Colon - Transverse	Dynein, axonemal, heavy chain 10	ENSG00000197653	12	Rare Single Gene Mutation	2	0		10
rs6488908	DNAH10	0.52	Esophagus - Gastroesophageal Junction	Dynein, axonemal, heavy chain 10	ENSG00000197653	12	Rare Single Gene Mutation	2	0		10
rs6488908	DNAH10	0.58	Prostate	Dynein, axonemal, heavy chain 10	ENSG00000197653	12	Rare Single Gene Mutation	2	0		10
rs6488908	DNAH10	0.19	Whole Blood	Dynein, axonemal, heavy chain 10	ENSG00000197653	12	Rare Single Gene Mutation	2	0		10
rs6488908	DNAH10	0.56	Spleen	Dynein, axonemal, heavy chain 10	ENSG00000197653	12	Rare Single Gene Mutation	2	0		10
rs6488908	DNAH10	0.58	Artery - Coronary	Dynein, axonemal, heavy chain 10	ENSG00000197653	12	Rare Single Gene Mutation	2	0		10
rs6488908	DNAH10	0.48	Stomach	Dynein, axonemal, heavy chain 10	ENSG00000197653	12	Rare Single Gene Mutation	2	0		10
rs6488908	DNAH10	0.34	Thyroid	Dynein, axonemal, heavy chain 10	ENSG00000197653	12	Rare Single Gene Mutation	2	0		10
rs6488908	DNAH10	0.13	Lung	Dynein, axonemal, heavy chain 10	ENSG00000197653	12	Rare Single Gene Mutation	2	0		10
rs2071702	KMT2A	-0.13	Breast - Mammary Tissue	Lysine (K)-specific methyltransferase 2A	ENSG00000118058	11	Rare Single Gene Mutation, Syndromic, Functional	1	1		48
rs2071702	KMT2A	-0.13	Skin - Sun Exposed (Lower leg)	Lysine (K)-specific methyltransferase 2A	ENSG00000118058	11	Rare Single Gene Mutation, Syndromic, Functional	1	1		48
rs73297161	SENP1	0.15	Skin - Sun Exposed (Lower leg)	SUMO specific peptidase 1	ENSG00000079387	12	Rare Single Gene Mutation	3	0		3
rs57444859	SENP1	0.16	Skin - Sun Exposed (Lower leg)	SUMO specific peptidase 1	ENSG00000079387	12	Rare Single Gene Mutation	3	0		3
rs17801742	SENP1	0.18	Skin - Sun Exposed (Lower leg)	SUMO specific peptidase 1	ENSG00000079387	12	Rare Single Gene Mutation	3	0		3
rs41263845	SENP1	0.19	Skin - Sun Exposed (Lower leg)	SUMO specific peptidase 1	ENSG00000079387	12	Rare Single Gene Mutation	3	0		3
rs41317939	SENP1	0.2	Skin - Sun Exposed (Lower leg)	SUMO specific peptidase 1	ENSG00000079387	12	Rare Single Gene Mutation	3	0		3
rs13329278	LEO1	0.22	Muscle - Skeletal	LEO1 homolog, Paf1/RNA polymerase II complex component	ENSG00000166477	15	Rare Single Gene Mutation	2	0		4
rs13329278	MYO5A	-0.41	Spleen	myosin VA	ENSG00000197535	15	Rare Single Gene Mutation, Genetic Association	2	0		7
rs13329278	MYO5A	-0.24	Whole Blood	myosin VA	ENSG00000197535	15	Rare Single Gene Mutation, Genetic Association	2	0		7
rs61308437	PTPN11	0.29	Esophagus - Mucosa	protein tyrosine phosphatase, non-receptor type 11	ENSG00000179295	12	Rare Single Gene Mutation, Syndromic, Functional	1	1		26
rs62013660	ZWILCH	0.4	Brain - Frontal Cortex (BA9)	zwilchkinetochore protein	ENSG00000174442	15	Rare Single Gene Mutation	2	0		5
rs62013660	ZWILCH	0.13	Cells - EBV-transformed lymphocytes	zwilchkinetochore protein	ENSG00000174442	15	Rare Single Gene Mutation	2	0		5
rs62013660	ZWILCH	0.36	Brain - Cerebellar Hemisphere	zwilchkinetochore protein	ENSG00000174442	15	Rare Single Gene Mutation	2	0		5
rs7196184	TSC2	0.46	Nerve - Tibial	tuberous sclerosis 2	ENSG00000103197	16	Rare Single Gene Mutation, Syndromic, Genetic Association, Functional	1	1		51
rs13339105	TSC2	0.3	Nerve - Tibial	tuberous sclerosis 2	ENSG00000103197	16	Rare Single Gene Mutation, Syndromic, Genetic Association, Functional	1	1		51
rs16970260	MTSS2	-0.27	Lung	MTSS I-BAR domain containing 2	ENSG00000132613	16	Rare Single Gene Mutation, Syndromic		1		5
rs17227064	CHMP1A	0.19	Cells - Cultured fibroblasts	charged multivesicular body protein 1A	ENSG00000131165	16	Rare Single Gene Mutation, Syndromic	2	0		5
rs17227064	CHMP1A	-0.3	Thyroid	charged multivesicular body protein 1A	ENSG00000131165	16	Rare Single Gene Mutation, Syndromic	2	0		5
rs2302162	CHMP1A	0.2	Cells - Cultured fibroblasts	charged multivesicular body protein 1A	ENSG00000131165	16	Rare Single Gene Mutation, Syndromic	2	0		5
rs2228995	ACE	-0.29	Muscle - Skeletal	angiotensin I converting enzyme	ENSG00000159640	17	Rare Single Gene Mutation, Genetic Association	2	0		5
rs2228995	ACE	-0.35	Esophagus - Gastroesophageal Junction	angiotensin I converting enzyme	ENSG00000159640	17	Rare Single Gene Mutation, Genetic Association	2	0		5
rs2228995	ACE	-0.26	Heart - Left Ventricle	angiotensin I converting enzyme	ENSG00000159640	17	Rare Single Gene Mutation, Genetic Association	2	0		5
rs2228995	ACE	-0.23	Esophagus - Muscularis	angiotensin I converting enzyme	ENSG00000159640	17	Rare Single Gene Mutation, Genetic Association	2	0		5
rs2228995	TANC2	-0.23	Skin - Sun Exposed (Lower leg)	etratricopeptide repeat, ankyrin repeat and coiled-coil containing 2	ENSG00000170921	17	Rare Single Gene Mutation, Syndromic, Functional	1	1	24.95	16
rs79893125	SCN4A	0.9	Heart - Left Ventricle	Sodium channel, voltage gated, type IV alpha subunit	ENSG00000007314	17	Rare Single Gene Mutation	2	0		5
rs79893125	SCN4A	0.58	Spleen	Sodium channel, voltage gated, type IV alpha subunit	ENSG00000007314	17	Rare Single Gene Mutation	2	0		5
rs79893125	SCN4A	0.29	Nerve - Tibial	Sodium channel, voltage gated, type IV alpha subunit	ENSG00000007314	17	Rare Single Gene Mutation	2	0		5
rs79893125	SCN4A	0.57	Brain - Cerebellar Hemisphere	Sodium channel, voltage gated, type IV alpha subunit	ENSG00000007314	17	Rare Single Gene Mutation	2	0		5
rs79893125	SCN4A	0.4	Esophagus - Muscularis	Sodium channel, voltage gated, type IV alpha subunit	ENSG00000007314	17	Rare Single Gene Mutation	2	0		5
rs8069255	SGSH	-0.29	Thyroid	N-sulfoglucosamine sulfohydrolase	ENSG00000181523	17	Rare Single Gene Mutation, Syndromic		1		8
rs8069255	SGSH	-0.28	Skin - Not Sun Exposed (Suprapubic)	N-sulfoglucosamine sulfohydrolase	ENSG00000181523	17	Rare Single Gene Mutation, Syndromic		1		8
rs8069255	SGSH	-0.2	Skin - Sun Exposed (Lower leg)	N-sulfoglucosamine sulfohydrolase	ENSG00000181523	17	Rare Single Gene Mutation, Syndromic		1		8
rs8069255	SGSH	-0.25	Esophagus - Mucosa	N-sulfoglucosamine sulfohydrolase	ENSG00000181523	17	Rare Single Gene Mutation, Syndromic		1		8
rs8069255	SGSH	-0.34	Spleen	N-sulfoglucosamine sulfohydrolase	ENSG00000181523	17	Rare Single Gene Mutation, Syndromic		1		8
rs8069255	SGSH	-0.32	Pancreas	N-sulfoglucosamine sulfohydrolase	ENSG00000181523	17	Rare Single Gene Mutation, Syndromic		1		8
rs8069255	SGSH	-0.25	Cells - EBV-transformed lymphocytes	N-sulfoglucosamine sulfohydrolase	ENSG00000181523	17	Rare Single Gene Mutation, Syndromic		1		8
rs8069255	SGSH	-0.18	Breast - Mammary Tissue	N-sulfoglucosamine sulfohydrolase	ENSG00000181523	17	Rare Single Gene Mutation, Syndromic		1		8
rs8069255	SGSH	-0.17	Lung	N-sulfoglucosamine sulfohydrolase	ENSG00000181523	17	Rare Single Gene Mutation, Syndromic		1		8
rs8069255	SGSH	-0.13	Adipose - Subcutaneous	N-sulfoglucosamine sulfohydrolase	ENSG00000181523	17	Rare Single Gene Mutation, Syndromic		1		8
rs8069255	SGSH	-0.14	Nerve - Tibial	N-sulfoglucosamine sulfohydrolase	ENSG00000181523	17	Rare Single Gene Mutation, Syndromic		1		8
rs8069255	SGSH	-0.16	Colon - Transverse	N-sulfoglucosamine sulfohydrolase	ENSG00000181523	17	Rare Single Gene Mutation, Syndromic		1		8
rs8069255	SGSH	-0.13	Adipose - Visceral (Omentum)	N-sulfoglucosamine sulfohydrolase	ENSG00000181523	17	Rare Single Gene Mutation, Syndromic		1		8
rs8069255	SGSH	-0.17	Prostate	N-sulfoglucosamine sulfohydrolase	ENSG00000181523	17	Rare Single Gene Mutation, Syndromic		1		8
rs8069255	SGSH	-0.12	Muscle - Skeletal	N-sulfoglucosamine sulfohydrolase	ENSG00000181523	17	Rare Single Gene Mutation, Syndromic		1		8
rs8069255	SGSH	-0.17	Pituitary	N-sulfoglucosamine sulfohydrolase	ENSG00000181523	17	Rare Single Gene Mutation, Syndromic		1		8
rs8069255	SGSH	-0.28	Small Intestine - Terminal Ileum	N-sulfoglucosamine sulfohydrolase	ENSG00000181523	17	Rare Single Gene Mutation, Syndromic		1		8
rs8069255	SGSH	-0.15	Stomach	N-sulfoglucosamine sulfohydrolase	ENSG00000181523	17	Rare Single Gene Mutation, Syndromic		1		8
rs8069255	SGSH	-0.21	Adrenal Gland	N-sulfoglucosamine sulfohydrolase	ENSG00000181523	17	Rare Single Gene Mutation, Syndromic		1		8
rs8069255	SGSH	-0.12	Heart - Left Ventricle	N-sulfoglucosamine sulfohydrolase	ENSG00000181523	17	Rare Single Gene Mutation, Syndromic		1		8
rs8069255	SGSH	-0.083	Cells - Cultured fibroblasts	N-sulfoglucosamine sulfohydrolase	ENSG00000181523	17	Rare Single Gene Mutation, Syndromic		1		8
rs2959512	MIB1	-0.25	Esophagus - Mucosa	Mindbomb E3 ubiquitin protein ligase 1	ENSG00000101752	18	Rare Single Gene Mutation	2	0	45446	10
rs2959512	MIB1	-0.18	Nerve - Tibial	Mindbomb E3 ubiquitin protein ligase 1	ENSG00000101752	18	Rare Single Gene Mutation	2	0	45446	10
rs2959512	MIB1	-0.19	Colon - Transverse	Mindbomb E3 ubiquitin protein ligase 1	ENSG00000101752	18	Rare Single Gene Mutation	2	0	45446	10
rs2959512	MIB1	-0.19	Cells - Cultured fibroblasts	Mindbomb E3 ubiquitin protein ligase 1	ENSG00000101752	18	Rare Single Gene Mutation	2	0	45446	10
rs2959512	MIB1	-0.22	Adipose - Visceral (Omentum)	Mindbomb E3 ubiquitin protein ligase 1	ENSG00000101752	18	Rare Single Gene Mutation	2	0	45446	10
rs2959512	MIB1	-0.19	Artery - Aorta	Mindbomb E3 ubiquitin protein ligase 1	ENSG00000101752	18	Rare Single Gene Mutation	2	0	45446	10
rs1274607	SCAF1	0.2	Adipose - Subcutaneous	SR-related CTD associated factor 1	ENSG00000126461	19	Rare Single Gene Mutation	2	0		4
rs61754196	BIRC6	-0.34	Nerve - Tibial	Baculoviral IAP repeat containing 6	ENSG00000115760	2	Rare Single Gene Mutation	2	0		13
rs3136229	FBXO11	-0.2	Pituitary	F-box protein 11	ENSG00000138081	2	Rare Single Gene Mutation, Syndromic	2	1		12
rs2084543	SLC4A10	0.22	Colon - Transverse	solute carrier family 4, sodium bicarbonate transporter-like, member 10	ENSG00000144290	2	Rare Single Gene Mutation, Genetic Association	2	0		8
rs35843327	PLCD4	0.47	Cells - Cultured fibroblasts	phospholipase C delta 4	ENSG00000115556	2	Rare Single Gene Mutation	2	0		5
rs35843327	RNF25	-0.23	Nerve - Tibial	ring finger protein 25	ENSG00000163481	2	Rare Single Gene Mutation	2	0		3
rs35843327	RNF25	-0.3	Brain - Cerebellar Hemisphere	ring finger protein 25	ENSG00000163481	2	Rare Single Gene Mutation	2	0		3
rs35843327	RNF25	0.22	Skin - Sun Exposed (Lower leg)	ring finger protein 25	ENSG00000163481	2	Rare Single Gene Mutation	2	0		3
rs35843327	RNF25	-0.23	Thyroid	ring finger protein 25	ENSG00000163481	2	Rare Single Gene Mutation	2	0		3
rs35843327	RNF25	-0.35	Brain - Cortex	ring finger protein 25	ENSG00000163481	2	Rare Single Gene Mutation	2	0		3
rs35843327	PLCD4	0.48	Artery - Aorta	phospholipase C delta 4	ENSG00000115556	2	Rare Single Gene Mutation	2	0		5
rs35843327	PLCD4	0.42	Heart - Atrial Appendage	phospholipase C delta 4	ENSG00000115556	2	Rare Single Gene Mutation	2	0		5
rs35843327	RNF25	-0.13	Artery - Tibial	ring finger protein 25	ENSG00000163481	2	Rare Single Gene Mutation	2	0		3
rs35843327	RNF25	-0.36	Brain - Cerebellum	ring finger protein 25	ENSG00000163481	2	Rare Single Gene Mutation	2	0		3
rs35843327	RNF25	-0.16	Lung	ring finger protein 25	ENSG00000163481	2	Rare Single Gene Mutation	2	0		3
rs35843327	CYP27A1	0.13	Cells - Cultured fibroblasts	cytochrome P450 family 27 subfamily A member 1	ENSG00000135929	2	Rare Single Gene Mutation, Syndromic		1		6
rs35843327	RNF25	-0.19	Adipose - Visceral (Omentum)	ring finger protein 25	ENSG00000163481	2	Rare Single Gene Mutation	2	0		3
rs35843327	RNF25	-0.3	Brain - Caudate (basal ganglia)	ring finger protein 25	ENSG00000163481	2	Rare Single Gene Mutation	2	0		3
rs35843327	RNF25	-0.23	Brain - Frontal Cortex (BA9)	ring finger protein 25	ENSG00000163481	2	Rare Single Gene Mutation	2	0		3
rs34500739	DIP2A	-0.28	Cells - Cultured fibroblasts	DIP2 disco-interacting protein 2 homolog A (Drosophila)	ENSG00000160305	21	Rare Single Gene Mutation, Functional	1	0	45340	13
rs34500739	DIP2A	-0.35	Muscle - Skeletal	DIP2 disco-interacting protein 2 homolog A (Drosophila)	ENSG00000160305	21	Rare Single Gene Mutation, Functional	1	0	45340	13
rs34500739	DIP2A	-0.29	Adipose - Subcutaneous	DIP2 disco-interacting protein 2 homolog A (Drosophila)	ENSG00000160305	21	Rare Single Gene Mutation, Functional	1	0	45340	13
rs34500739	DIP2A	-0.2	Nerve - Tibial	DIP2 disco-interacting protein 2 homolog A (Drosophila)	ENSG00000160305	21	Rare Single Gene Mutation, Functional	1	0	45340	13
rs34500739	DIP2A	-0.36	Heart - Atrial Appendage	DIP2 disco-interacting protein 2 homolog A (Drosophila)	ENSG00000160305	21	Rare Single Gene Mutation, Functional	1	0	45340	13
rs34500739	DIP2A	-0.32	Brain - Putamen (basal ganglia)	DIP2 disco-interacting protein 2 homolog A (Drosophila)	ENSG00000160305	21	Rare Single Gene Mutation, Functional	1	0	45340	13
rs34500739	DIP2A	-0.17	Whole Blood	DIP2 disco-interacting protein 2 homolog A (Drosophila)	ENSG00000160305	21	Rare Single Gene Mutation, Functional	1	0	45340	13
rs34500739	DIP2A	-0.23	Colon - Transverse	DIP2 disco-interacting protein 2 homolog A (Drosophila)	ENSG00000160305	21	Rare Single Gene Mutation, Functional	1	0	45340	13
rs34500739	DIP2A	-0.21	Adipose - Visceral (Omentum)	DIP2 disco-interacting protein 2 homolog A (Drosophila)	ENSG00000160305	21	Rare Single Gene Mutation, Functional	1	0	45340	13
rs323893	ACY1	0.19	Artery - Tibial	aminoacylase 1	ENSG00000243989	3	Rare Single Gene Mutation, Syndromic		1		12
rs323894	ACY1	0.22	Artery - Tibial	aminoacylase 1	ENSG00000243989	3	Rare Single Gene Mutation, Syndromic		1		12
rs17533489	DAPP1	0.16	Nerve - Tibial	Dual adaptor of phosphotyrosine and 3-phosphoinositides	ENSG00000070190	4	Rare Single Gene Mutation	2	0		3
rs7737871	MEGF10	0.3	Muscle - Skeletal	multiple EGF like domains 10	ENSG00000145794	5	Rare Single Gene Mutation, Genetic Association	2	0		8
rs11745840	MEGF10	0.32	Muscle - Skeletal	multiple EGF like domains 10	ENSG00000145794	5	Rare Single Gene Mutation, Genetic Association	2	0		8
rs17685202	MEGF10	0.32	Muscle - Skeletal	multiple EGF like domains 10	ENSG00000145794	5	Rare Single Gene Mutation, Genetic Association	2	0		8
rs77171194	MEGF10	0.31	Muscle - Skeletal	multiple EGF like domains 10	ENSG00000145794	5	Rare Single Gene Mutation, Genetic Association	2	0		8
rs1024196	KIAA1586	-0.44	Brain - Cortex	KIAA1586	ENSG00000168116	6	Rare Single Gene Mutation	2	0		6
rs1024196	DST	-0.18	Skin - Not Sun Exposed (Suprapubic)	Dystonin	ENSG00000151914	6	Rare Single Gene Mutation	2	0		11
rs1040461	KIAA1586	-0.27	Cells - Cultured fibroblasts	KIAA1586	ENSG00000168116	6	Rare Single Gene Mutation	2	0		6
rs1040461	KIAA1586	-0.47	Prostate	KIAA1586	ENSG00000168116	6	Rare Single Gene Mutation	2	0		6
rs1040461	KIAA1586	-0.29	Nerve - Tibial	KIAA1586	ENSG00000168116	6	Rare Single Gene Mutation	2	0		6
rs1040461	KIAA1586	-0.26	Lung	KIAA1586	ENSG00000168116	6	Rare Single Gene Mutation	2	0		6
rs1040461	KIAA1586	-0.37	Brain - Cerebellum	KIAA1586	ENSG00000168116	6	Rare Single Gene Mutation	2	0		6
rs1040461	KIAA1586	-0.52	Artery - Coronary	KIAA1586	ENSG00000168116	6	Rare Single Gene Mutation	2	0		6
rs1040461	KIAA1586	-0.29	Thyroid	KIAA1586	ENSG00000168116	6	Rare Single Gene Mutation	2	0		6
rs1040461	KIAA1586	-0.26	Brain - Cerebellar Hemisphere	KIAA1586	ENSG00000168116	6	Rare Single Gene Mutation	2	0		6
rs1040461	KIAA1586	-0.38	Brain - Hippocampus	KIAA1586	ENSG00000168116	6	Rare Single Gene Mutation	2	0		6
rs1040461	KIAA1586	-0.34	Brain - Cortex	KIAA1586	ENSG00000168116	6	Rare Single Gene Mutation	2	0		6
rs1040461	KIAA1586	-0.21	Artery - Tibial	KIAA1586	ENSG00000168116	6	Rare Single Gene Mutation	2	0		6
rs9494209	AHI1	-0.21	Thyroid	Abelson helper integration site 1	ENSG00000135541	6	Rare Single Gene Mutation, Syndromic, Genetic Association		1		22
rs112318565	ARID1B	-0.15	Artery - Tibial	AT-rich interaction domain 1B	ENSG00000049618	6	Rare Single Gene Mutation, Syndromic, Functional	1	1	34.75	83
rs41275982	NFE2L3	-0.21	Skin - Sun Exposed (Lower leg)	nuclear factor, erythroid 2 like 3	ENSG00000050344	7	Rare Single Gene Mutation	2	0		4
rs7784361	CEP41	0.6	Thyroid	testis specific, 14	ENSG00000106477	7	Rare Single Gene Mutation, Syndromic	2	0		6
rs7784361	CEP41	0.61	Brain - Cerebellar Hemisphere	testis specific, 14	ENSG00000106477	7	Rare Single Gene Mutation, Syndromic	2	0		6
rs7784361	CEP41	0.38	Cells - Cultured fibroblasts	testis specific, 14	ENSG00000106477	7	Rare Single Gene Mutation, Syndromic	2	0		6
rs7784361	CEP41	0.26	Lung	testis specific, 14	ENSG00000106477	7	Rare Single Gene Mutation, Syndromic	2	0		6
rs7784361	CEP41	0.32	Skin - Sun Exposed (Lower leg)	testis specific, 14	ENSG00000106477	7	Rare Single Gene Mutation, Syndromic	2	0		6
rs7784361	CEP41	0.43	Breast - Mammary Tissue	testis specific, 14	ENSG00000106477	7	Rare Single Gene Mutation, Syndromic	2	0		6
rs7784361	CEP41	0.43	Pituitary	testis specific, 14	ENSG00000106477	7	Rare Single Gene Mutation, Syndromic	2	0		6
rs7784361	CEP41	0.35	Heart - Atrial Appendage	testis specific, 14	ENSG00000106477	7	Rare Single Gene Mutation, Syndromic	2	0		6
rs7784361	CEP41	0.26	Adipose - Subcutaneous	testis specific, 14	ENSG00000106477	7	Rare Single Gene Mutation, Syndromic	2	0		6
rs7784361	CEP41	0.32	Adrenal Gland	testis specific, 14	ENSG00000106477	7	Rare Single Gene Mutation, Syndromic	2	0		6
rs6478475	CDK5RAP2	0.56	Artery - Aorta	CDK5 regulatory subunit associated protein 2	ENSG00000136861	9	Rare Single Gene Mutation, Syndromic	3	0		14
rs6478475	CDK5RAP2	0.26	Nerve - Tibial	CDK5 regulatory subunit associated protein 2	ENSG00000136861	9	Rare Single Gene Mutation, Syndromic	3	0		14
rs3780679	CDK5RAP2	0.63	Artery - Aorta	CDK5 regulatory subunit associated protein 2	ENSG00000136861	9	Rare Single Gene Mutation, Syndromic	3	0		14
rs3780679	CDK5RAP2	0.29	Nerve - Tibial	CDK5 regulatory subunit associated protein 2	ENSG00000136861	9	Rare Single Gene Mutation, Syndromic	3	0		14
rs113527732	DOLK	0.39	Skin - Sun Exposed (Lower leg)	dolichol kinase	ENSG00000175283	9	Rare Single Gene Mutation, Syndromic		1		4
rs147819758	CDKL5	0.93	Brain - Spinal cord (cervical c-1)	cyclin-dependent kinase-like 5	ENSG00000008086	X	Rare Single Gene Mutation, Syndromic, Functional	1	1		57
rs147819758	CDKL5	-0.39	Lung	cyclin-dependent kinase-like 5	ENSG00000008086	X	Rare Single Gene Mutation, Syndromic, Functional	1	1		57
rs147819758	CDKL5	0.84	Brain - Substantia nigra	cyclin-dependent kinase-like 5	ENSG00000008086	X	Rare Single Gene Mutation, Syndromic, Functional	1	1		57
rs147819758	CDKL5	0.19	Esophagus - Mucosa	cyclin-dependent kinase-like 5	ENSG00000008086	X	Rare Single Gene Mutation, Syndromic, Functional	1	1		57
rs1801161	CDKL5	0.47	Brain - Spinal cord (cervical c-1)	cyclin-dependent kinase-like 5	ENSG00000008086	X	Rare Single Gene Mutation, Syndromic, Functional	1	1		57
rs1801161	CDKL5	-0.2	Muscle - Skeletal	cyclin-dependent kinase-like 5	ENSG00000008086	X	Rare Single Gene Mutation, Syndromic, Functional	1	1		57
rs6654310	SLC9A6	-0.19	Adipose - Subcutaneous	solute carrier family 9 (sodium/hydrogen exchanger), member 6	ENSG00000198689	X	Rare Single Gene Mutation, Syndromic, Functional	1	1		22
rs25707	FMR1	0.09	Skin - Not Sun Exposed (Suprapubic)	fragile X mental retardation 1	ENSG00000102081	X	Rare Single Gene Mutation, Syndromic, Genetic Association, Functional	1	1		66

### Sheet: basal sqtl
rsID	Gene Symbol	NES	Tissue	gene-name	ensembl-id	chromosome	genetic-category	gene-score	syndromic	eagle	number-of-reports
rs113174528	POMGNT1	-0.9	Pituitary	protein O-linked mannose N-acetylglucosaminyltransferase 1 (beta 1,2-)	ENSG00000085998	1	Rare Single Gene Mutation, Syndromic	1	1	1	10
rs57425682	ARHGEF2	-1.2	Artery - Tibial	Rho/Rac guanine nucleotide exchange factor 2	ENSG00000116584	1	Rare Single Gene Mutation, Syndromic	3	0		7
rs57425682	ARHGEF2	-1.1	Cells - Cultured fibroblasts	Rho/Rac guanine nucleotide exchange factor 2	ENSG00000116584	1	Rare Single Gene Mutation, Syndromic	3	0		7
rs57425682	ARHGEF2	1.2	Artery - Tibial	Rho/Rac guanine nucleotide exchange factor 2	ENSG00000116584	1	Rare Single Gene Mutation, Syndromic	3	0		7
rs57425682	ARHGEF2	-1.2	Lung	Rho/Rac guanine nucleotide exchange factor 2	ENSG00000116584	1	Rare Single Gene Mutation, Syndromic	3	0		7
rs57425682	ARHGEF2	1.1	Cells - Cultured fibroblasts	Rho/Rac guanine nucleotide exchange factor 2	ENSG00000116584	1	Rare Single Gene Mutation, Syndromic	3	0		7
rs57425682	ARHGEF2	1.1	Lung	Rho/Rac guanine nucleotide exchange factor 2	ENSG00000116584	1	Rare Single Gene Mutation, Syndromic	3	0		7
rs57425682	ARHGEF2	-0.95	Whole Blood	Rho/Rac guanine nucleotide exchange factor 2	ENSG00000116584	1	Rare Single Gene Mutation, Syndromic	3	0		7
rs2230606	PTPRC	0.76	Whole Blood	protein tyrosine phosphatase, receptor type, C	ENSG00000081237	1	Rare Single Gene Mutation, Genetic Association	2	0		11
rs2230606	PTPRC	-1	Whole Blood	protein tyrosine phosphatase, receptor type, C	ENSG00000081237	1	Rare Single Gene Mutation, Genetic Association	2	0		11
rs2230606	PTPRC	-0.93	Whole Blood	protein tyrosine phosphatase, receptor type, C	ENSG00000081237	1	Rare Single Gene Mutation, Genetic Association	2	0		11
rs41314043	PTPRC	-1.3	Whole Blood	protein tyrosine phosphatase, receptor type, C	ENSG00000081237	1	Rare Single Gene Mutation, Genetic Association	2	0		11
rs41314043	PTPRC	0.79	Whole Blood	protein tyrosine phosphatase, receptor type, C	ENSG00000081237	1	Rare Single Gene Mutation, Genetic Association	2	0		11
rs41314043	PTPRC	-1.1	Whole Blood	protein tyrosine phosphatase, receptor type, C	ENSG00000081237	1	Rare Single Gene Mutation, Genetic Association	2	0		11
rs41314043	PTPRC	1	Adipose - Visceral (Omentum)	protein tyrosine phosphatase, receptor type, C	ENSG00000081237	1	Rare Single Gene Mutation, Genetic Association	2	0		11
rs72738067	PTPRC	-1.4	Whole Blood	protein tyrosine phosphatase, receptor type, C	ENSG00000081237	1	Rare Single Gene Mutation, Genetic Association	2	0		11
rs72738067	PTPRC	0.77	Whole Blood	protein tyrosine phosphatase, receptor type, C	ENSG00000081237	1	Rare Single Gene Mutation, Genetic Association	2	0		11
rs72738067	PTPRC	-0.97	Whole Blood	protein tyrosine phosphatase, receptor type, C	ENSG00000081237	1	Rare Single Gene Mutation, Genetic Association	2	0		11
rs3025684	CREBBP	-0.43	Skin - Not Sun Exposed (Suprapubic)	CREB binding protein	ENSG00000005339	16	Rare Single Gene Mutation, Syndromic, Genetic Association	1	1	31.35	39
rs13329278	MYO5A	-1.2	Cells - EBV-transformed lymphocytes	myosin VA	ENSG00000197535	15	Rare Single Gene Mutation, Genetic Association	2	0		7
rs13329278	MYO5A	-0.85	Skin - Sun Exposed (Lower leg)	myosin VA	ENSG00000197535	15	Rare Single Gene Mutation, Genetic Association	2	0		7
rs13329278	MYO5A	-0.8	Cells - Cultured fibroblasts	myosin VA	ENSG00000197535	15	Rare Single Gene Mutation, Genetic Association	2	0		7
rs13329278	MYO5A	0.9	Cells - EBV-transformed lymphocytes	myosin VA	ENSG00000197535	15	Rare Single Gene Mutation, Genetic Association	2	0		7
rs13329278	MYO5A	-0.77	Cells - EBV-transformed lymphocytes	myosin VA	ENSG00000197535	15	Rare Single Gene Mutation, Genetic Association	2	0		7
rs62013660	ZWILCH	1.4	Cells - EBV-transformed lymphocytes	zwilchkinetochore protein	ENSG00000174442	15	Rare Single Gene Mutation	2	0		5
rs62013660	ZWILCH	0.99	Cells - Cultured fibroblasts	zwilchkinetochore protein	ENSG00000174442	15	Rare Single Gene Mutation	2	0		5
rs62013660	ZWILCH	-0.88	Cells - Cultured fibroblasts	zwilchkinetochore protein	ENSG00000174442	15	Rare Single Gene Mutation	2	0		5
rs62013660	ZWILCH	-1.1	Cells - EBV-transformed lymphocytes	zwilchkinetochore protein	ENSG00000174442	15	Rare Single Gene Mutation	2	0		5
rs7196184	TSC2	1.2	Nerve - Tibial	tuberous sclerosis 2	ENSG00000103197	16	Rare Single Gene Mutation, Syndromic, Genetic Association, Functional	1	1		51
rs7196184	TRAF7	-0.88	Testis	TNF receptor associated factor 7	ENSG00000131653	16	Rare Single Gene Mutation, Syndromic	1	1	45415	10
rs2270416	ANKRD11	-1.3	Testis	ankyrin repeat domain 11	ENSG00000167522	16	Rare Single Gene Mutation, Syndromic	1	1	45465	70
rs2270416	ANKRD11	1	Testis	ankyrin repeat domain 11	ENSG00000167522	16	Rare Single Gene Mutation, Syndromic	1	1	45465	70
rs17227064	CHMP1A	0.78	Adrenal Gland	charged multivesicular body protein 1A	ENSG00000131165	16	Rare Single Gene Mutation, Syndromic	2	0		5
rs17227064	CHMP1A	0.8	Prostate	charged multivesicular body protein 1A	ENSG00000131165	16	Rare Single Gene Mutation, Syndromic	2	0		5
rs17227064	CHMP1A	0.45	Skin - Sun Exposed (Lower leg)	charged multivesicular body protein 1A	ENSG00000131165	16	Rare Single Gene Mutation, Syndromic	2	0		5
rs17227064	CHMP1A	-0.65	Adrenal Gland	charged multivesicular body protein 1A	ENSG00000131165	16	Rare Single Gene Mutation, Syndromic	2	0		5
rs17227064	CHMP1A	0.44	Nerve - Tibial	charged multivesicular body protein 1A	ENSG00000131165	16	Rare Single Gene Mutation, Syndromic	2	0		5
rs17227064	CHMP1A	-0.41	Adipose - Visceral (Omentum)	charged multivesicular body protein 1A	ENSG00000131165	16	Rare Single Gene Mutation, Syndromic	2	0		5
rs2302162	CHMP1A	0.46	Skin - Sun Exposed (Lower leg)	charged multivesicular body protein 1A	ENSG00000131165	16	Rare Single Gene Mutation, Syndromic	2	0		5
rs2302162	CHMP1A	0.75	Prostate	charged multivesicular body protein 1A	ENSG00000131165	16	Rare Single Gene Mutation, Syndromic	2	0		5
rs2302162	CHMP1A	0.71	Adrenal Gland	charged multivesicular body protein 1A	ENSG00000131165	16	Rare Single Gene Mutation, Syndromic	2	0		5
rs2302162	CHMP1A	-0.41	Adipose - Visceral (Omentum)	charged multivesicular body protein 1A	ENSG00000131165	16	Rare Single Gene Mutation, Syndromic	2	0		5
rs8069255	SGSH	0.61	Nerve - Tibial	N-sulfoglucosamine sulfohydrolase	ENSG00000181523	17	Rare Single Gene Mutation, Syndromic		1		8
rs8069255	SGSH	0.59	Thyroid	N-sulfoglucosamine sulfohydrolase	ENSG00000181523	17	Rare Single Gene Mutation, Syndromic		1		8
rs8069255	SGSH	0.56	Skin - Sun Exposed (Lower leg)	N-sulfoglucosamine sulfohydrolase	ENSG00000181523	17	Rare Single Gene Mutation, Syndromic		1		8
rs8069255	SGSH	0.64	Esophagus - Mucosa	N-sulfoglucosamine sulfohydrolase	ENSG00000181523	17	Rare Single Gene Mutation, Syndromic		1		8
rs8069255	SGSH	0.6	Adipose - Visceral (Omentum)	N-sulfoglucosamine sulfohydrolase	ENSG00000181523	17	Rare Single Gene Mutation, Syndromic		1		8
rs8069255	SGSH	0.52	Breast - Mammary Tissue	N-sulfoglucosamine sulfohydrolase	ENSG00000181523	17	Rare Single Gene Mutation, Syndromic		1		8
rs8069255	SGSH	0.57	Lung	N-sulfoglucosamine sulfohydrolase	ENSG00000181523	17	Rare Single Gene Mutation, Syndromic		1		8
rs8069255	SGSH	0.63	Colon - Sigmoid	N-sulfoglucosamine sulfohydrolase	ENSG00000181523	17	Rare Single Gene Mutation, Syndromic		1		8
rs8069255	SGSH	0.54	Adipose - Subcutaneous	N-sulfoglucosamine sulfohydrolase	ENSG00000181523	17	Rare Single Gene Mutation, Syndromic		1		8
rs8069255	SGSH	0.48	Whole Blood	N-sulfoglucosamine sulfohydrolase	ENSG00000181523	17	Rare Single Gene Mutation, Syndromic		1		8
rs8069255	SGSH	0.55	Esophagus - Muscularis	N-sulfoglucosamine sulfohydrolase	ENSG00000181523	17	Rare Single Gene Mutation, Syndromic		1		8
rs8069255	SGSH	0.68	Pituitary	N-sulfoglucosamine sulfohydrolase	ENSG00000181523	17	Rare Single Gene Mutation, Syndromic		1		8
rs8069255	SGSH	0.48	Cells - Cultured fibroblasts	N-sulfoglucosamine sulfohydrolase	ENSG00000181523	17	Rare Single Gene Mutation, Syndromic		1		8
rs8069255	SGSH	0.49	Skin - Not Sun Exposed (Suprapubic)	N-sulfoglucosamine sulfohydrolase	ENSG00000181523	17	Rare Single Gene Mutation, Syndromic		1		8
rs8069255	SGSH	0.54	Stomach	N-sulfoglucosamine sulfohydrolase	ENSG00000181523	17	Rare Single Gene Mutation, Syndromic		1		8
rs8069255	SGSH	0.68	Spleen	N-sulfoglucosamine sulfohydrolase	ENSG00000181523	17	Rare Single Gene Mutation, Syndromic		1		8
rs8069255	SGSH	0.54	Colon - Transverse	N-sulfoglucosamine sulfohydrolase	ENSG00000181523	17	Rare Single Gene Mutation, Syndromic		1		8
rs8069255	SGSH	0.62	Adrenal Gland	N-sulfoglucosamine sulfohydrolase	ENSG00000181523	17	Rare Single Gene Mutation, Syndromic		1		8
rs8069255	SGSH	-0.4	Nerve - Tibial	N-sulfoglucosamine sulfohydrolase	ENSG00000181523	17	Rare Single Gene Mutation, Syndromic		1		8
rs8069255	SGSH	0.57	Pancreas	N-sulfoglucosamine sulfohydrolase	ENSG00000181523	17	Rare Single Gene Mutation, Syndromic		1		8
rs8069255	SGSH	-0.37	Cells - Cultured fibroblasts	N-sulfoglucosamine sulfohydrolase	ENSG00000181523	17	Rare Single Gene Mutation, Syndromic		1		8
rs8069255	SGSH	-0.39	Adipose - Visceral (Omentum)	N-sulfoglucosamine sulfohydrolase	ENSG00000181523	17	Rare Single Gene Mutation, Syndromic		1		8
rs8069255	SGSH	-0.34	Skin - Sun Exposed (Lower leg)	N-sulfoglucosamine sulfohydrolase	ENSG00000181523	17	Rare Single Gene Mutation, Syndromic		1		8
rs8069255	SGSH	-0.35	Thyroid	N-sulfoglucosamine sulfohydrolase	ENSG00000181523	17	Rare Single Gene Mutation, Syndromic		1		8
rs8069255	SGSH	-0.33	Whole Blood	N-sulfoglucosamine sulfohydrolase	ENSG00000181523	17	Rare Single Gene Mutation, Syndromic		1		8
rs8069255	SGSH	-0.35	Thyroid	N-sulfoglucosamine sulfohydrolase	ENSG00000181523	17	Rare Single Gene Mutation, Syndromic		1		8
rs8069255	SGSH	-0.38	Colon - Sigmoid	N-sulfoglucosamine sulfohydrolase	ENSG00000181523	17	Rare Single Gene Mutation, Syndromic		1		8
rs8069255	SGSH	-0.36	Nerve - Tibial	N-sulfoglucosamine sulfohydrolase	ENSG00000181523	17	Rare Single Gene Mutation, Syndromic		1		8
rs8069255	SGSH	0.39	Prostate	N-sulfoglucosamine sulfohydrolase	ENSG00000181523	17	Rare Single Gene Mutation, Syndromic		1		8
rs8069255	SGSH	-0.37	Esophagus - Muscularis	N-sulfoglucosamine sulfohydrolase	ENSG00000181523	17	Rare Single Gene Mutation, Syndromic		1		8
rs8069255	SGSH	-0.39	Thyroid	N-sulfoglucosamine sulfohydrolase	ENSG00000181523	17	Rare Single Gene Mutation, Syndromic		1		8
rs8069255	SGSH	0.51	Heart - Left Ventricle	N-sulfoglucosamine sulfohydrolase	ENSG00000181523	17	Rare Single Gene Mutation, Syndromic		1		8
rs8069255	SGSH	-0.32	Adipose - Subcutaneous	N-sulfoglucosamine sulfohydrolase	ENSG00000181523	17	Rare Single Gene Mutation, Syndromic		1		8
rs8069255	SGSH	0.34	Artery - Tibial	N-sulfoglucosamine sulfohydrolase	ENSG00000181523	17	Rare Single Gene Mutation, Syndromic		1		8
rs8069255	SGSH	0.43	Artery - Aorta	N-sulfoglucosamine sulfohydrolase	ENSG00000181523	17	Rare Single Gene Mutation, Syndromic		1		8
rs8069255	SGSH	0.57	Brain - Cortex	N-sulfoglucosamine sulfohydrolase	ENSG00000181523	17	Rare Single Gene Mutation, Syndromic		1		8
rs8069255	SGSH	0.61	Minor Salivary Gland	N-sulfoglucosamine sulfohydrolase	ENSG00000181523	17	Rare Single Gene Mutation, Syndromic		1		8
rs8069255	SGSH	0.72	Uterus	N-sulfoglucosamine sulfohydrolase	ENSG00000181523	17	Rare Single Gene Mutation, Syndromic		1		8
rs8069255	SGSH	0.75	Vagina	N-sulfoglucosamine sulfohydrolase	ENSG00000181523	17	Rare Single Gene Mutation, Syndromic		1		8
rs8069255	SGSH	0.54	Small Intestine - Terminal Ileum	N-sulfoglucosamine sulfohydrolase	ENSG00000181523	17	Rare Single Gene Mutation, Syndromic		1		8
rs8069255	SGSH	-0.43	Pancreas	N-sulfoglucosamine sulfohydrolase	ENSG00000181523	17	Rare Single Gene Mutation, Syndromic		1		8
rs8069255	SGSH	-0.32	Breast - Mammary Tissue	N-sulfoglucosamine sulfohydrolase	ENSG00000181523	17	Rare Single Gene Mutation, Syndromic		1		8
rs8069255	SGSH	-0.44	Pituitary	N-sulfoglucosamine sulfohydrolase	ENSG00000181523	17	Rare Single Gene Mutation, Syndromic		1		8
rs8069255	SGSH	-0.35	Esophagus - Mucosa	N-sulfoglucosamine sulfohydrolase	ENSG00000181523	17	Rare Single Gene Mutation, Syndromic		1		8
rs8069255	SGSH	0.46	Testis	N-sulfoglucosamine sulfohydrolase	ENSG00000181523	17	Rare Single Gene Mutation, Syndromic		1		8
rs8069255	SGSH	-0.33	Artery - Aorta	N-sulfoglucosamine sulfohydrolase	ENSG00000181523	17	Rare Single Gene Mutation, Syndromic		1		8
rs8069255	SGSH	-0.37	Esophagus - Gastroesophageal Junction	N-sulfoglucosamine sulfohydrolase	ENSG00000181523	17	Rare Single Gene Mutation, Syndromic		1		8
rs8069255	SGSH	0.3	Muscle - Skeletal	N-sulfoglucosamine sulfohydrolase	ENSG00000181523	17	Rare Single Gene Mutation, Syndromic		1		8
rs8069255	SGSH	-0.36	Colon - Transverse	N-sulfoglucosamine sulfohydrolase	ENSG00000181523	17	Rare Single Gene Mutation, Syndromic		1		8
rs8069255	SGSH	0.49	Artery - Coronary	N-sulfoglucosamine sulfohydrolase	ENSG00000181523	17	Rare Single Gene Mutation, Syndromic		1		8
rs8069255	SGSH	0.46	Cells - EBV-transformed lymphocytes	N-sulfoglucosamine sulfohydrolase	ENSG00000181523	17	Rare Single Gene Mutation, Syndromic		1		8
rs8069255	SGSH	-0.38	Adrenal Gland	N-sulfoglucosamine sulfohydrolase	ENSG00000181523	17	Rare Single Gene Mutation, Syndromic		1		8
rs8069255	SGSH	-0.25	Artery - Tibial	N-sulfoglucosamine sulfohydrolase	ENSG00000181523	17	Rare Single Gene Mutation, Syndromic		1		8
rs8069255	SGSH	0.47	Brain - Caudate (basal ganglia)	N-sulfoglucosamine sulfohydrolase	ENSG00000181523	17	Rare Single Gene Mutation, Syndromic		1		8
rs8069255	SGSH	-0.35	Colon - Sigmoid	N-sulfoglucosamine sulfohydrolase	ENSG00000181523	17	Rare Single Gene Mutation, Syndromic		1		8
rs8069255	SGSH	-0.3	Skin - Not Sun Exposed (Suprapubic)	N-sulfoglucosamine sulfohydrolase	ENSG00000181523	17	Rare Single Gene Mutation, Syndromic		1		8
rs8069255	SGSH	0.37	Esophagus - Gastroesophageal Junction	N-sulfoglucosamine sulfohydrolase	ENSG00000181523	17	Rare Single Gene Mutation, Syndromic		1		8
rs8069255	SGSH	-0.32	Lung	N-sulfoglucosamine sulfohydrolase	ENSG00000181523	17	Rare Single Gene Mutation, Syndromic		1		8
rs8069255	SGSH	0.52	Brain - Hypothalamus	N-sulfoglucosamine sulfohydrolase	ENSG00000181523	17	Rare Single Gene Mutation, Syndromic		1		8
rs8069255	SGSH	-0.34	Stomach	N-sulfoglucosamine sulfohydrolase	ENSG00000181523	17	Rare Single Gene Mutation, Syndromic		1		8
rs8069255	SGSH	0.29	Thyroid	N-sulfoglucosamine sulfohydrolase	ENSG00000181523	17	Rare Single Gene Mutation, Syndromic		1		8
rs8069255	SGSH	-0.28	Lung	N-sulfoglucosamine sulfohydrolase	ENSG00000181523	17	Rare Single Gene Mutation, Syndromic		1		8
rs8069255	SGSH	-0.35	Heart - Left Ventricle	N-sulfoglucosamine sulfohydrolase	ENSG00000181523	17	Rare Single Gene Mutation, Syndromic		1		8
rs8069255	SGSH	-0.28	Lung	N-sulfoglucosamine sulfohydrolase	ENSG00000181523	17	Rare Single Gene Mutation, Syndromic		1		8
rs8069255	SGSH	-0.25	Adipose - Subcutaneous	N-sulfoglucosamine sulfohydrolase	ENSG00000181523	17	Rare Single Gene Mutation, Syndromic		1		8
rs8069255	SGSH	0.37	Heart - Atrial Appendage	N-sulfoglucosamine sulfohydrolase	ENSG00000181523	17	Rare Single Gene Mutation, Syndromic		1		8
rs8069255	SGSH	-0.26	Skin - Not Sun Exposed (Suprapubic)	N-sulfoglucosamine sulfohydrolase	ENSG00000181523	17	Rare Single Gene Mutation, Syndromic		1		8
rs8069255	SGSH	-0.44	Spleen	N-sulfoglucosamine sulfohydrolase	ENSG00000181523	17	Rare Single Gene Mutation, Syndromic		1		8
rs8069255	SGSH	0.42	Brain - Nucleus accumbens (basal ganglia)	N-sulfoglucosamine sulfohydrolase	ENSG00000181523	17	Rare Single Gene Mutation, Syndromic		1		8
rs8069255	SGSH	-0.47	Prostate	N-sulfoglucosamine sulfohydrolase	ENSG00000181523	17	Rare Single Gene Mutation, Syndromic		1		8
rs8069255	SGSH	-0.38	Pituitary	N-sulfoglucosamine sulfohydrolase	ENSG00000181523	17	Rare Single Gene Mutation, Syndromic		1		8
rs8069255	SGSH	-0.22	Skin - Sun Exposed (Lower leg)	N-sulfoglucosamine sulfohydrolase	ENSG00000181523	17	Rare Single Gene Mutation, Syndromic		1		8
rs8069255	SGSH	-0.2	Artery - Tibial	N-sulfoglucosamine sulfohydrolase	ENSG00000181523	17	Rare Single Gene Mutation, Syndromic		1		8
rs8069255	SGSH	-0.25	Breast - Mammary Tissue	N-sulfoglucosamine sulfohydrolase	ENSG00000181523	17	Rare Single Gene Mutation, Syndromic		1		8
rs62143025	NRXN1	-0.39	Nerve - Tibial	neurexin 1	ENSG00000179915	2	Rare Single Gene Mutation, Syndromic, Genetic Association, Functional	1	0	143.75	112
rs35843327	PLCD4	1.2	Colon - Sigmoid	phospholipase C delta 4	ENSG00000115556	2	Rare Single Gene Mutation	2	0		5
rs35843327	RNF25	-0.75	Skin - Not Sun Exposed (Suprapubic)	ring finger protein 25	ENSG00000163481	2	Rare Single Gene Mutation	2	0		3
rs35843327	RNF25	-0.83	Cells - EBV-transformed lymphocytes	ring finger protein 25	ENSG00000163481	2	Rare Single Gene Mutation	2	0		3
rs35843327	RNF25	-0.52	Whole Blood	ring finger protein 25	ENSG00000163481	2	Rare Single Gene Mutation	2	0		3
rs35843327	RNF25	-0.56	Lung	ring finger protein 25	ENSG00000163481	2	Rare Single Gene Mutation	2	0		3
rs3746519	SLC12A5	2	Brain - Cerebellum	Solute carrier family 12 (potassium/chloride transporter), member 5	ENSG00000124140	20	Rare Single Gene Mutation, Functional	2	0		9
rs3746519	SLC12A5	-1.7	Brain - Cerebellum	Solute carrier family 12 (potassium/chloride transporter), member 5	ENSG00000124140	20	Rare Single Gene Mutation, Functional	2	0		9
rs3746519	SLC12A5	1.4	Brain - Anterior qcingulate cortex (BA24)	Solute carrier family 12 (potassium/chloride transporter), member 5	ENSG00000124140	20	Rare Single Gene Mutation, Functional	2	0		9
rs3746519	SLC12A5	1.4	Brain - Cerebellar Hemisphere	Solute carrier family 12 (potassium/chloride transporter), member 5	ENSG00000124140	20	Rare Single Gene Mutation, Functional	2	0		9
rs3746519	SLC12A5	1.4	Adrenal Gland	Solute carrier family 12 (potassium/chloride transporter), member 5	ENSG00000124140	20	Rare Single Gene Mutation, Functional	2	0		9
rs3746519	SLC12A5	1.3	Brain - Nucleus accumbens (basal ganglia)	Solute carrier family 12 (potassium/chloride transporter), member 5	ENSG00000124140	20	Rare Single Gene Mutation, Functional	2	0		9
rs3746519	SLC12A5	-1.4	Adrenal Gland	Solute carrier family 12 (potassium/chloride transporter), member 5	ENSG00000124140	20	Rare Single Gene Mutation, Functional	2	0		9
rs3746519	SLC12A5	1.2	Testis	Solute carrier family 12 (potassium/chloride transporter), member 5	ENSG00000124140	20	Rare Single Gene Mutation, Functional	2	0		9
rs3746519	SLC12A5	1	Brain - Frontal Cortex (BA9)	Solute carrier family 12 (potassium/chloride transporter), member 5	ENSG00000124140	20	Rare Single Gene Mutation, Functional	2	0		9
rs3746519	SLC12A5	-1.3	Brain - Anterior qcingulate cortex (BA24)	Solute carrier family 12 (potassium/chloride transporter), member 5	ENSG00000124140	20	Rare Single Gene Mutation, Functional	2	0		9
rs12481488	SLC12A5	2.1	Brain - Cerebellum	Solute carrier family 12 (potassium/chloride transporter), member 5	ENSG00000124140	20	Rare Single Gene Mutation, Functional	2	0		9
rs12481488	SLC12A5	-1.7	Brain - Cerebellum	Solute carrier family 12 (potassium/chloride transporter), member 5	ENSG00000124140	20	Rare Single Gene Mutation, Functional	2	0		9
rs12481488	SLC12A5	1.4	Brain - Nucleus accumbens (basal ganglia)	Solute carrier family 12 (potassium/chloride transporter), member 5	ENSG00000124140	20	Rare Single Gene Mutation, Functional	2	0		9
rs12481488	SLC12A5	1.2	Brain - Cerebellar Hemisphere	Solute carrier family 12 (potassium/chloride transporter), member 5	ENSG00000124140	20	Rare Single Gene Mutation, Functional	2	0		9
rs12481488	SLC12A5	1.1	Brain - Anterior qcingulate cortex (BA24)	Solute carrier family 12 (potassium/chloride transporter), member 5	ENSG00000124140	20	Rare Single Gene Mutation, Functional	2	0		9
rs12481488	SLC12A5	1.3	Adrenal Gland	Solute carrier family 12 (potassium/chloride transporter), member 5	ENSG00000124140	20	Rare Single Gene Mutation, Functional	2	0		9
rs12481488	SLC12A5	-1.2	Adrenal Gland	Solute carrier family 12 (potassium/chloride transporter), member 5	ENSG00000124140	20	Rare Single Gene Mutation, Functional	2	0		9
rs12481488	SLC12A5	-1.2	Brain - Nucleus accumbens (basal ganglia)	Solute carrier family 12 (potassium/chloride transporter), member 5	ENSG00000124140	20	Rare Single Gene Mutation, Functional	2	0		9
rs12481488	SLC12A5	-0.83	Brain - Cerebellar Hemisphere	Solute carrier family 12 (potassium/chloride transporter), member 5	ENSG00000124140	20	Rare Single Gene Mutation, Functional	2	0		9
rs34500739	DIP2A	0.39	Lung	DIP2 disco-interacting protein 2 homolog A (Drosophila)	ENSG00000160305	21	Rare Single Gene Mutation, Functional	1	0	45340	13
rs1024196	DST	0.29	Lung	Dystonin	ENSG00000151914	6	Rare Single Gene Mutation	2	0		11
rs1024196	DST	0.46	Cells - EBV-transformed lymphocytes	Dystonin	ENSG00000151914	6	Rare Single Gene Mutation	2	0		11
rs1024196	DST	0.57	Testis	Dystonin	ENSG00000151914	6	Rare Single Gene Mutation	2	0		11
rs1024196	DST	0.42	Skin - Not Sun Exposed (Suprapubic)	Dystonin	ENSG00000151914	6	Rare Single Gene Mutation	2	0		11
rs1024196	DST	-0.42	Skin - Not Sun Exposed (Suprapubic)	Dystonin	ENSG00000151914	6	Rare Single Gene Mutation	2	0		11
rs1024196	DST	0.42	Artery - Tibial	Dystonin	ENSG00000151914	6	Rare Single Gene Mutation	2	0		11
rs1024196	DST	0.4	Skin - Sun Exposed (Lower leg)	Dystonin	ENSG00000151914	6	Rare Single Gene Mutation	2	0		11
rs1024196	DST	-0.41	Artery - Tibial	Dystonin	ENSG00000151914	6	Rare Single Gene Mutation	2	0		11
rs7772864	AHI1	-0.77	Nerve - Tibial	Abelson helper integration site 1	ENSG00000135541	6	Rare Single Gene Mutation, Syndromic, Genetic Association		1		22
rs7772864	AHI1	1.6	Ovary	Abelson helper integration site 1	ENSG00000135541	6	Rare Single Gene Mutation, Syndromic, Genetic Association		1		22
rs7784361	CEP41	-0.56	Testis	testis specific, 14	ENSG00000106477	7	Rare Single Gene Mutation, Syndromic	2	0		6
rs6478475	CDK5RAP2	-0.83	Testis	CDK5 regulatory subunit associated protein 2	ENSG00000136861	9	Rare Single Gene Mutation, Syndromic	3	0		14
rs6478475	CDK5RAP2	0.7	Testis	CDK5 regulatory subunit associated protein 2	ENSG00000136861	9	Rare Single Gene Mutation, Syndromic	3	0		14
rs3780679	CDK5RAP2	-0.94	Testis	CDK5 regulatory subunit associated protein 2	ENSG00000136861	9	Rare Single Gene Mutation, Syndromic	3	0		14
rs3780679	CDK5RAP2	0.85	Testis	CDK5 regulatory subunit associated protein 2	ENSG00000136861	9	Rare Single Gene Mutation, Syndromic	3	0		14
rs1800265	DMD	0.72	Artery - Tibial	dystrophin (muscular dystrophy, Duchenne and Becker types)	ENSG00000198947	X	Rare Single Gene Mutation, Syndromic, Genetic Association		1		46
rs1800265	DMD	0.71	Esophagus - Muscularis	dystrophin (muscular dystrophy, Duchenne and Becker types)	ENSG00000198947	X	Rare Single Gene Mutation, Syndromic, Genetic Association		1		46
rs1800265	DMD	0.67	Colon - Sigmoid	dystrophin (muscular dystrophy, Duchenne and Becker types)	ENSG00000198947	X	Rare Single Gene Mutation, Syndromic, Genetic Association		1		46
rs1800265	DMD	0.62	Artery - Aorta	dystrophin (muscular dystrophy, Duchenne and Becker types)	ENSG00000198947	X	Rare Single Gene Mutation, Syndromic, Genetic Association		1		46
rs1800464	MAOA	0.57	Adipose - Subcutaneous	monoamine oxidase A	ENSG00000189221	X	Rare Single Gene Mutation, Syndromic, Genetic Association, Functional	2	0		20
rs1800464	MAOA	-0.52	Adipose - Subcutaneous	monoamine oxidase A	ENSG00000189221	X	Rare Single Gene Mutation, Syndromic, Genetic Association, Functional	2	0		20
rs7877968	CDK16	-0.68	Brain - Cerebellum	cyclin dependent kinase 16	ENSG00000102225	X	Rare Single Gene Mutation	2	0		3
rs5953010	CDK16	-0.68	Brain - Cerebellum	cyclin dependent kinase 16	ENSG00000102225	X	Rare Single Gene Mutation	2	0		3

### Sheet: derived eqtl
rsID	Gene Symbol	NES	Tissue	gene-name	ensembl-id	chromosome	genetic-category	gene-score	syndromic	eagle	number-of-reports
rs150059343	BIRC6	-0.34	Nerve - Tibial	Baculoviral IAP repeat containing 6	ENSG00000115760	2	Rare Single Gene Mutation	2	0		13
rs75017182	DPYD	-0.55	Muscle - Skeletal	dihydropyrimidine dehydrogenase	ENSG00000188641	1	Rare Single Gene Mutation, Syndromic, Genetic Association	2	0		15
rs75017182	DPYD	-0.63	Breast - Mammary Tissue	dihydropyrimidine dehydrogenase	ENSG00000188641	1	Rare Single Gene Mutation, Syndromic, Genetic Association	2	0		15
rs75017182	DPYD	-0.57	Adipose - Subcutaneous	dihydropyrimidine dehydrogenase	ENSG00000188641	1	Rare Single Gene Mutation, Syndromic, Genetic Association	2	0		15
rs75017182	DPYD	-0.26	Whole Blood	dihydropyrimidine dehydrogenase	ENSG00000188641	1	Rare Single Gene Mutation, Syndromic, Genetic Association	2	0		15
rs75017182	DPYD	-0.44	Heart - Atrial Appendage	dihydropyrimidine dehydrogenase	ENSG00000188641	1	Rare Single Gene Mutation, Syndromic, Genetic Association	2	0		15
rs75017182	DPYD	-0.39	Cells - Cultured fibroblasts	dihydropyrimidine dehydrogenase	ENSG00000188641	1	Rare Single Gene Mutation, Syndromic, Genetic Association	2	0		15
rs75017182	DPYD	-0.38	Skin - Sun Exposed (Lower leg)	dihydropyrimidine dehydrogenase	ENSG00000188641	1	Rare Single Gene Mutation, Syndromic, Genetic Association	2	0		15
rs75017182	DPYD	-0.47	Artery - Tibial	dihydropyrimidine dehydrogenase	ENSG00000188641	1	Rare Single Gene Mutation, Syndromic, Genetic Association	2	0		15
rs75017182	DPYD	-0.46	Thyroid	dihydropyrimidine dehydrogenase	ENSG00000188641	1	Rare Single Gene Mutation, Syndromic, Genetic Association	2	0		15
rs75017182	DPYD	-0.53	Esophagus - Muscularis	dihydropyrimidine dehydrogenase	ENSG00000188641	1	Rare Single Gene Mutation, Syndromic, Genetic Association	2	0		15
rs75017182	DPYD	-0.35	Colon - Transverse	dihydropyrimidine dehydrogenase	ENSG00000188641	1	Rare Single Gene Mutation, Syndromic, Genetic Association	2	0		15
rs61739319	PTPN11	0.29	Esophagus - Mucosa	protein tyrosine phosphatase, non-receptor type 11	ENSG00000179295	12	Rare Single Gene Mutation, Syndromic, Functional	1	1		26
rs61999323	PTPN11	0.29	Esophagus - Mucosa	protein tyrosine phosphatase, non-receptor type 11	ENSG00000179295	12	Rare Single Gene Mutation, Syndromic, Functional	1	1		26
rs34252975	TFE3	-0.19	Muscle - Skeletal	transcription factor binding to IGHM enhancer 3	ENSG00000068323	X	Rare Single Gene Mutation, Syndromic		1		5

### Sheet: derived sqtl
rsID	Gene Symbol	NES	Tissue	gene-name	ensembl-id	chromosome	genetic-category	gene-score	syndromic	eagle	number-of-reports
rs75017182	DPYD	-1.2	Artery - Tibial	dihydropyrimidine dehydrogenase	ENSG00000188641	1	Rare Single Gene Mutation, Syndromic, Genetic Association	2	0		15
rs75017182	DPYD	1.1	Artery - Tibial	dihydropyrimidine dehydrogenase	ENSG00000188641	1	Rare Single Gene Mutation, Syndromic, Genetic Association	2	0		15
rs3829737	SENP1	-0.38	Testis	SUMO specific peptidase 1	ENSG00000079387	12	Rare Single Gene Mutation	3	0		3
rs3829737	SENP1	0.32	Testis	SUMO specific peptidase 1	ENSG00000079387	12	Rare Single Gene Mutation	3	0		3
