## Supplementary material for "From ancestral patterns of variation to the human condition: Leveraging disease phenotype associations and gene expression changes": Suppl. Material: 14_GTEx_v8_vs_v10.xlsx

### Sheet: GTEx v8 vs v10
		gTEX v8					gTEX v10
		Basal loci		Derived loci			Basal loci		Derived loci
		eQTL	sQTL	eQTL	sQTL		eQTL	sQTL	eQTL	sQTL
	Total	711		957			711		957
	Excluding null results	301		45			325		60
		295	128	38	9		290	221	47	28
	With eQTL and sQTL data	128		9			184		17
Associated with:	Brain tissues	N/A		N/A			163		16
		96	28	6	2		136	59	12	6
	Multiple tissues including brain	N/A	N/A	N/A	N/A		129	51	6	3
	Only brain tissues	N/A	N/A	N/A	N/A		7	8	6	3
	Multiple brain tissues	50	17	2	1		85	31	2	2
	Single brain tissue	46	11	4	1		51	28	10	4
